# Senescent cell heterogeneity and responses to senolytic treatment are related to cell cycle status during cell growth arrest

**DOI:** 10.1101/2024.06.22.600200

**Authors:** Francesco Neri, Shuyuan Zheng, Mark Watson, Pierre-Yves Desprez, Akos A. Gerencser, Judith Campisi, Denis Wirtz, Pei-Hsun Wu, Birgit Schilling

**Affiliations:** Buck Institute for Research on Aging, Novato, CA, USA; USC Leonard Davis School of Gerontology, Los Angeles, CA, USA; Department of Chemical and Biomolecular Engineering, Johns Hopkins University, Baltimore, MD, USA; California Pacific Medical Center, San Francisco, CA, USA; Johns Hopkins Physical Sciences–Oncology Center and Institute for NanoBioTechnology, Johns Hopkins University, Baltimore, MD, USA

**Keywords:** Cellular senescence, high-content image analysis, DNA content, heterogeneity, senolytics, cell cycle

## Abstract

Cellular senescence has been strongly linked to aging and age-related diseases. It is well established that the phenotype of senescent cells is highly heterogeneous and influenced by their cell type and senescence-inducing stimulus. Recent single-cell RNA-sequencing studies identified heterogeneity within senescent cell populations. However, proof of functional differences between such subpopulations is lacking. To identify functionally distinct senescent cell subpopulations, we employed high-content image analysis to measure senescence marker expression in primary human endothelial cells and fibroblasts. We found that G2-arrested senescent cells feature higher senescence marker expression than G1-arrested senescent cells. To investigate functional differences, we compared IL-6 secretion and response to ABT263 senolytic treatment in G1 and G2 senescent cells. We determined that G2-arrested senescent cells secrete more IL-6 and are more sensitive to ABT263 than G1-arrested cells. We hypothesize that cell cycle dependent DNA content is a key contributor to the heterogeneity within senescent cell populations. This study demonstrates the existence of functionally distinct senescent subpopulations even in culture. This data provides the first evidence of selective cell response to senolytic treatment among senescent cell subpopulations. Overall, this study emphasizes the importance of considering the senescent cell heterogeneity in the development of future senolytic therapies.
