## Supplementary material for "Senescent cell heterogeneity and responses to senolytic treatment are related to cell cycle status during cell growth arrest": Suppl. Table S2

### Sheet: Sheet 1
Dataset	plate	well	Condition	Serum	Cell.Type	cell_counts	Nuclear_Area_min	Nuclear_Area_25th	Nuclear_Area_median	Nuclear_Area_75th	Nuclear_Area_max	EdU_min	EdU_25th	EdU_median	EdU_75th	EdU_max	SABGal_min	SABGal_25th	SABGal_median	SABGal_75th	SABGal_max	EdU_threshold	SABGal_threshold	counts_EdU_positive	counts_SABGal_positive	counts_EdU_negative_SABGal_negative	counts_EdU_negative_SABGal_positive	counts_EdU_positive_SABGal_negative	counts_EdU_positive_SABGal_positive	percentage_EdU_positive	percentage_SABGal_positive	percentage_EdU_negative_SABGal_negative	percentage_EdU_negative_SABGal_positive	percentage_EdU_positive_SABGal_negative	percentage_EdU_positive_SABGal_positive	Nuclear_Area_median_fold_change	EdU_median_fold_change	SABGal_median_fold_change
2	HMVECL_Sum_2023-0125.xlsx	B04	IR	SS	HMVEC-L	96	177	506.5	797.5	1025	2097	6700.1	18993.5	28072.5	42074.5	10000000	0	259.84	599.23	809.49	1837.7	70311.9	29.27	7	90	6	83	0	7	0.0729	0.9375	0.0625	0.8646	0	0.0729	1.92	1.809	18.172
2	IMR90_Sum_2023-0125.xlsx	B04	IR	SS	IMR-90	363	172	660	938	1221.5	2461	0	12211.5	29996	45122	39000000	0	48.171	151.48	300.48	1418.5	75232.4	27.64	30	299	62	271	2	28	0.0826	0.8237	0.1708	0.7466	0.0055	0.0771	2.01	1.133	59.663
2	HMVECL_Sum_2023-0125.xlsx	B05	IR	SS	HMVEC-L	112	174	525	814.5	1087.25	1708	0	17780	28492.5	41820.2	17000000	0	170.777	561.17	825.31	1713.4	70311.9	29.27	5	103	9	98	0	5	0.0446	0.9196	0.0804	0.875	0	0.0446	1.96	1.836	17.018
2	IMR90_Sum_2023-0125.xlsx	B05	IR	SS	IMR-90	316	100	730.5	995.5	1203.25	2477	0	20273.5	32277.5	45264.2	23000000	0	51.872	175.62	347.38	2100.5	75232.4	27.64	24	264	51	241	1	23	0.0759	0.8354	0.1614	0.7627	0.0032	0.0728	2.14	1.219	69.171
2	HMVECL_Sum_2023-0125.xlsx	B06	IR	SS	HMVEC-L	86	184	525.25	744.5	1006.5	1846	4078.4	16578.5	27136.5	36741.8	58000	0	155.785	550.38	746.65	2039.9	70311.9	29.27	0	74	12	74	0	0	0	0.8605	0.1395	0.8605	0	0	1.79	1.749	16.69
2	IMR90_Sum_2023-0125.xlsx	B06	IR	SS	IMR-90	334	167	777.25	1061.5	1298.5	2885	0	24747.8	37829	51033	40000000	0	38.735	139.12	268.31	1267.5	75232.4	27.64	30	259	69	235	6	24	0.0898	0.7754	0.2066	0.7036	0.018	0.0719	2.28	1.429	54.795
2	HMVECL_Sum_2023-0125.xlsx	B07	CTL	SS	HMVEC-L	176	274	369	408	541	1702	0	4683.48	12775	31526.2	8300000	0	11.771	30.62	66.58	563.05	45251.8	14	38	123	38	100	15	23	0.2159	0.6989	0.2159	0.5682	0.0852	0.1307	0.98	0.823	0.929
2	IMR90_Sum_2023-0125.xlsx	B07	CTL	SS	IMR-90	943	167	438.5	480	547	1177	0	0	1736.7	3128500	22000000	0	0	1.72	6.78	1340.8	33852.3	14.06	363	110	521	59	312	51	0.3849	0.1166	0.5525	0.0626	0.3309	0.0541	1.03	0.066	0.679
2	HMVECL_Sum_2023-0125.xlsx	B08	CTL	SS	HMVEC-L	304	167	365.75	407.5	534	1364	0	6040.95	14077.5	21554.5	8300000	0	7.115	24.17	60.91	822.27	45251.8	14	36	195	91	177	18	18	0.1184	0.6414	0.2993	0.5822	0.0592	0.0592	0.98	0.907	0.733
2	IMR90_Sum_2023-0125.xlsx	B08	CTL	SS	IMR-90	869	89	435	481	548	1266	0	0	3737.8	5548000	19000000	0	0.136	2.49	6.66	1333.8	33852.3	14.06	392	94	435	42	340	52	0.4511	0.1082	0.5006	0.0483	0.3913	0.0598	1.03	0.141	0.981
2	HMVECL_Sum_2023-0125.xlsx	B09	CTL	SS	HMVEC-L	76	315	379	431	679.5	1026	253.47	7343.22	15551.5	26082.8	610000	0	14.716	37.5	94.7	1095.2	45251.8	14	11	57	19	46	0	11	0.1447	0.75	0.25	0.6053	0	0.1447	1.04	1.002	1.137
2	IMR90_Sum_2023-0125.xlsx	B09	CTL	SS	IMR-90	809	167	439	482	549	1550	0	0	24448	5938000	18000000	0	0.213	3.34	8.06	1496	33852.3	14.06	400	89	377	32	343	57	0.4944	0.11	0.466	0.0396	0.424	0.0705	1.03	0.923	1.317
2	HMVECL_Sum_2023-0125.xlsx	C04	IR	SS	HMVEC-L	118	315	542	813.5	1079.75	1928	218.95	20041.2	31039.5	43492.2	6400000	0	277.788	629.35	915.17	2085.6	70311.9	29.27	9	111	7	102	0	9	0.0763	0.9407	0.0593	0.8644	0	0.0763	1.96	2	19.085
2	IMR90_Sum_2023-0125.xlsx	C04	IR	SS	IMR-90	340	169	748.5	1018.5	1266.5	2535	297.17	26280.2	36588	47685.2	17000000	0	61.833	163.42	352.39	1529.9	75232.4	27.64	26	294	46	268	0	26	0.0765	0.8647	0.1353	0.7882	0	0.0765	2.18	1.382	64.366
2	HMVECL_Sum_2023-0125.xlsx	C05	IR	SS	HMVEC-L	116	187	460.25	661	959	2432	2533.4	14605.2	24281.5	34619.5	6400000	0.083	197.243	528.17	794.44	2132.7	70311.9	29.27	8	106	7	101	3	5	0.069	0.9138	0.0603	0.8707	0.0259	0.0431	1.59	1.565	16.017
2	IMR90_Sum_2023-0125.xlsx	C05	IR	SS	IMR-90	317	168	719	992	1236	2518	0	19217	34235	49069	25000000	0	52.062	146.4	286.77	1180	75232.4	27.64	24	262	52	241	3	21	0.0757	0.8265	0.164	0.7603	0.0095	0.0662	2.13	1.293	57.662
2	HMVECL_Sum_2023-0125.xlsx	C06	IR	SS	HMVEC-L	102	186	541	886	1107.25	1995	4457.1	18254.5	31383.5	40219.2	11000000	0	318.422	598.02	885.75	1936.7	70311.9	29.27	5	95	5	92	2	3	0.049	0.9314	0.049	0.902	0.0196	0.0294	2.14	2.022	18.135
2	IMR90_Sum_2023-0125.xlsx	C06	IR	SS	IMR-90	313	187	795	1034	1279	3181	0	27956	38286	50640	21000000	0	39.678	111.67	263.25	1368.3	75232.4	27.64	18	252	57	238	4	14	0.0575	0.8051	0.1821	0.7604	0.0128	0.0447	2.22	1.446	43.983
2	HMVECL_Sum_2023-0125.xlsx	C07	CTL	SS	HMVEC-L	134	169	353	399.5	537	1723	0	11791.5	15501.5	24079.8	7700000	0	12.662	27.15	73.52	636.12	45251.8	14	14	95	36	84	3	11	0.1045	0.709	0.2687	0.6269	0.0224	0.0821	0.96	0.999	0.823
2	IMR90_Sum_2023-0125.xlsx	C07	CTL	SS	IMR-90	869	167	419	451	501	1751	0	30.73	3878.3	350300	19000000	0	0.038	2.25	7.07	1190	33852.3	14.06	274	101	541	54	227	47	0.3153	0.1162	0.6226	0.0621	0.2612	0.0541	0.97	0.146	0.888
2	HMVECL_Sum_2023-0125.xlsx	C08	CTL	SS	HMVEC-L	166	167	373	423	581.5	2451	0	8013.05	15492.5	33332.5	7600000	0	4.686	30.1	80.69	1732.7	45251.8	14	32	102	54	80	10	22	0.1928	0.6145	0.3253	0.4819	0.0602	0.1325	1.02	0.998	0.913
2	IMR90_Sum_2023-0125.xlsx	C08	CTL	SS	IMR-90	898	167	423	464	531	1219	0	0	3628.15	2690750	18000000	0	0	2.04	8.1	1517.8	33852.3	14.06	342	122	486	70	290	52	0.3808	0.1359	0.5412	0.078	0.3229	0.0579	1	0.137	0.805
2	HMVECL_Sum_2023-0125.xlsx	C09	CTL	SS	HMVEC-L	178	167	368.25	408.5	530.25	1485	0	8175.3	14494.5	21345.5	9000000	0	7.352	28.15	64.72	1046	45251.8	14	18	110	64	96	4	14	0.1011	0.618	0.3596	0.5393	0.0225	0.0787	0.98	0.934	0.854
2	IMR90_Sum_2023-0125.xlsx	C09	CTL	SS	IMR-90	677	167	422	462	519	1344	0	194.15	191100	5106000	15000000	0	0	1.88	7.82	1070.7	33852.3	14.06	371	92	279	27	306	65	0.548	0.1359	0.4121	0.0399	0.452	0.096	0.99	7.217	0.739
2	HMVECL_Sum_2023-0125.xlsx	D04	IR	SS	HMVEC-L	127	189	542	767	1101	1963	892.66	16760	24900	36683	7400000	0	332.52	590	880.67	1882.9	70311.9	29.27	2	119	8	117	0	2	0.0157	0.937	0.063	0.9213	0	0.0157	1.85	1.605	17.892
2	IMR90_Sum_2023-0125.xlsx	D04	IR	SS	IMR-90	240	176	808.5	1126	1339.5	2686	0	23534.8	39185.5	51347.2	16000000	0	43.282	140.48	308.42	1218.3	75232.4	27.64	24	195	41	175	4	20	0.1	0.8125	0.1708	0.7292	0.0167	0.0833	2.42	1.48	55.329
2	HMVECL_Sum_2023-0125.xlsx	D05	IR	SS	HMVEC-L	103	315	538.5	772	1014.5	2360	548.85	16863	28117	37376	3500000	0	376.04	640.84	946.29	1817.8	70311.9	29.27	8	95	8	87	0	8	0.0777	0.9223	0.0777	0.8447	0	0.0777	1.86	1.812	19.434
2	IMR90_Sum_2023-0125.xlsx	D05	IR	SS	IMR-90	281	170	815	1107	1342	3070	0	18478	37267	51547	19000000	0	41.774	132.96	270.14	1715.8	75232.4	27.64	25	225	54	202	2	23	0.089	0.8007	0.1922	0.7189	0.0071	0.0819	2.37	1.407	52.369
2	HMVECL_Sum_2023-0125.xlsx	D06	IR	SS	HMVEC-L	109	189	574	753	1043	1650	7059.5	18229	25796	35383	93000	0	356.5	706.15	996.13	1887.3	70311.9	29.27	2	107	2	105	0	2	0.0183	0.9817	0.0183	0.9633	0	0.0183	1.82	1.662	21.414
2	IMR90_Sum_2023-0125.xlsx	D06	IR	SS	IMR-90	301	174	736	971	1206	3403	0	23143	35344	49401	43000000	0	51.444	147.14	316.41	2180.6	75232.4	27.64	24	253	45	232	3	21	0.0797	0.8405	0.1495	0.7708	0.01	0.0698	2.08	1.335	57.954
2	HMVECL_Sum_2023-0125.xlsx	D07	CTL	SS	HMVEC-L	116	203	358	409.5	527.5	1470	563.99	9607.4	15701	29516.2	7500000	0	12.077	30.1	69.53	879.91	45251.8	14	21	82	27	68	7	14	0.181	0.7069	0.2328	0.5862	0.0603	0.1207	0.99	1.012	0.913
2	IMR90_Sum_2023-0125.xlsx	D07	CTL	SS	IMR-90	971	168	415	452	516.5	1904	0	0	2088.6	1844500	33000000	0	0.264	3.18	8.35	1004.8	33852.3	14.06	354	113	561	56	297	57	0.3646	0.1164	0.5778	0.0577	0.3059	0.0587	0.97	0.079	1.253
2	HMVECL_Sum_2023-0125.xlsx	D08	CTL	SS	HMVEC-L	75	170	379.5	439	603.5	1263	0	13686	17589	23708	7100000	0.726	28.149	55.61	112.78	432.89	45251.8	14	7	66	9	59	0	7	0.0933	0.88	0.12	0.7867	0	0.0933	1.06	1.133	1.686
2	IMR90_Sum_2023-0125.xlsx	D08	CTL	SS	IMR-90	867	167	416	454	524	1377	0	52.26	4385.4	184600	19000000	0	0.261	3.42	9.74	1144	33852.3	14.06	254	140	530	83	197	57	0.293	0.1615	0.6113	0.0957	0.2272	0.0657	0.97	0.166	1.346
2	HMVECL_Sum_2023-0125.xlsx	D09	CTL	SS	HMVEC-L	97	315	362	407	504	1303	234.34	11202	18479	38408	7500000	0	7.196	33.38	120.79	627.38	45251.8	14	23	62	26	48	9	14	0.2371	0.6392	0.268	0.4948	0.0928	0.1443	0.98	1.191	1.012
2	IMR90_Sum_2023-0125.xlsx	D09	CTL	SS	IMR-90	812	168	423	470	533.5	1766	0	0	3305.55	1490500	22000000	0	0.048	2.52	8.66	1183.8	33852.3	14.06	286	122	468	58	222	64	0.3522	0.1502	0.5764	0.0714	0.2734	0.0788	1.01	0.125	0.991
2	HMVECL_Sum_2023-0125.xlsx	E04	IR	FS	HMVEC-L	164	168	525.75	857	1095.25	1891	132.93	18239.8	29681	44125	15000000	0	280.575	597.16	870.7	2231.8	71220	14.72	15	157	7	142	0	15	0.0915	0.9573	0.0427	0.8659	0	0.0915	2.08	0.98	88.234
2	IMR90_Sum_2023-0125.xlsx	E04	IR	FS	IMR-90	248	188	771.25	1062	1345.75	3703	0	24617	40337.5	57150.8	37000000	0	25.495	115.16	251.99	1194.7	82006.2	26.8	28	184	58	162	6	22	0.1129	0.7419	0.2339	0.6532	0.0242	0.0887	2.29	1.125	24.139
2	HMVECL_Sum_2023-0125.xlsx	E05	IR	FS	HMVEC-L	124	187	558.5	868	1068.25	2297	82.73	17845	31055	43281.5	13000000	6.834	282.655	668	1006.92	2051.3	71220	14.72	10	120	3	111	1	9	0.0806	0.9677	0.0242	0.8952	0.0081	0.0726	2.1	1.025	98.7
2	IMR90_Sum_2023-0125.xlsx	E05	IR	FS	IMR-90	289	172	670	1002	1312	2676	0	19953	34579	51160	57000000	0	14.879	83.72	225.78	1349.2	82006.2	26.8	31	202	81	177	6	25	0.1073	0.699	0.2803	0.6125	0.0208	0.0865	2.16	0.964	17.55
2	HMVECL_Sum_2023-0125.xlsx	E06	IR	FS	HMVEC-L	167	180	548	881	1090.5	2097	2813.4	19613.5	32856	42811	7900000	0	195.245	512.67	735.23	1641.6	71220	14.72	13	163	3	151	1	12	0.0778	0.976	0.018	0.9042	0.006	0.0719	2.13	1.085	75.75
2	IMR90_Sum_2023-0125.xlsx	E06	IR	FS	IMR-90	328	177	716	1027	1296	3680	0	20499.8	33906	50409.8	25000000	0	18.215	92.87	204.84	1163.7	82006.2	26.8	33	233	91	204	4	29	0.1006	0.7104	0.2774	0.622	0.0122	0.0884	2.21	0.946	19.467
2	HMVECL_Sum_2023-0125.xlsx	E07	CTL	FS	HMVEC-L	236	167	352	400	524.25	1686	0	25109.8	2953000	4247000	16000000	0	1.674	7.66	19.38	1029.6	39668.7	12	173	89	20	43	127	46	0.7331	0.3771	0.0847	0.1822	0.5381	0.1949	0.97	97.506	1.132
2	IMR90_Sum_2023-0125.xlsx	E07	CTL	FS	IMR-90	345	168	410	464	530	1286	0	3526000	6182000	7154000	18000000	0	0	2.55	11.19	1088.1	38403.4	17.27	325	49	16	4	280	45	0.942	0.142	0.0464	0.0116	0.8116	0.1304	1	172.4	0.535
2	HMVECL_Sum_2023-0125.xlsx	E08	CTL	FS	HMVEC-L	256	167	362.5	423	574.5	1825	0	23188	2872500	5421500	14000000	0	1.051	6.68	17.28	629.15	39668.7	12	184	86	28	44	142	42	0.7188	0.3359	0.1094	0.1719	0.5547	0.1641	1.02	94.848	0.988
2	IMR90_Sum_2023-0125.xlsx	E08	CTL	FS	IMR-90	342	167	410.25	459	532.5	1816	0	4304250	6131000	6870000	22000000	0	0.674	4.67	11.49	600.95	38403.4	17.27	332	51	8	2	283	49	0.9708	0.1491	0.0234	0.0058	0.8275	0.1433	0.99	170.978	0.98
2	HMVECL_Sum_2023-0125.xlsx	E09	CTL	FS	HMVEC-L	250	167	362.25	446.5	636.75	1894	0	11038.2	2987500	5753250	16000000	0	2.812	9.45	25.81	715.86	39668.7	12	169	109	22	59	119	50	0.676	0.436	0.088	0.236	0.476	0.2	1.08	98.645	1.396
2	IMR90_Sum_2023-0125.xlsx	E09	CTL	FS	IMR-90	266	172	384.5	434	510.75	1289	0	2916000	5514000	6500500	17000000	0	0.12	4.12	14.56	959.23	38403.4	17.27	258	56	6	2	204	54	0.9699	0.2105	0.0226	0.0075	0.7669	0.203	0.93	153.771	0.864
2	HMVECL_Sum_2023-0125.xlsx	F04	IR	FS	HMVEC-L	174	209	533.75	824.5	1075.5	2328	22.98	17544.5	28192	41723.2	13000000	0	356.907	621.02	939.46	1754.4	71220	14.72	12	167	6	156	1	11	0.069	0.9598	0.0345	0.8966	0.0057	0.0632	2	0.931	91.759
2	IMR90_Sum_2023-0125.xlsx	F04	IR	FS	IMR-90	260	167	678	942	1281.5	3387	0	24109.5	36719	54815.5	29000000	0	26.818	98.19	229.08	1197.1	82006.2	26.8	23	195	62	175	3	20	0.0885	0.75	0.2385	0.6731	0.0115	0.0769	2.03	1.024	20.582
2	HMVECL_Sum_2023-0125.xlsx	F05	IR	FS	HMVEC-L	136	171	572.75	855.5	1082.25	2218	3443.8	18489.2	31178.5	41840.8	21000000	0	293.993	554.04	915.44	2273.4	71220	14.72	12	129	6	118	1	11	0.0882	0.9485	0.0441	0.8676	0.0074	0.0809	2.07	1.029	81.862
2	IMR90_Sum_2023-0125.xlsx	F05	IR	FS	IMR-90	243	178	715	1000	1369	3018	0	18284	35151	53105	71000000	0	25.358	82.72	196.39	1146.8	82006.2	26.8	29	181	57	157	5	24	0.1193	0.7449	0.2346	0.6461	0.0206	0.0988	2.15	0.98	17.339
2	HMVECL_Sum_2023-0125.xlsx	F06	IR	FS	HMVEC-L	191	201	598.5	876	1107	1943	2373	20869	31246	41270.5	13000000	0	314.52	599.94	891.04	2057.7	71220	14.72	13	186	5	173	0	13	0.0681	0.9738	0.0262	0.9058	0	0.0681	2.12	1.032	88.644
2	IMR90_Sum_2023-0125.xlsx	F06	IR	FS	IMR-90	264	183	657.25	982.5	1249.5	2705	0	21726.5	35485.5	52732.8	18000000	0	12.752	68.26	163.17	1078.1	82006.2	26.8	35	180	75	154	9	26	0.1326	0.6818	0.2841	0.5833	0.0341	0.0985	2.12	0.99	14.309
2	HMVECL_Sum_2023-0125.xlsx	F07	CTL	FS	HMVEC-L	287	171	358.5	424	587	1659	0	33879	3198000	5650000	17000000	0	1.689	8.29	23.05	1283.3	39668.7	12	214	116	12	61	159	55	0.7456	0.4042	0.0418	0.2125	0.554	0.1916	1.03	105.596	1.224
2	IMR90_Sum_2023-0125.xlsx	F07	CTL	FS	IMR-90	382	167	401	454	538.5	1204	0	2294250	6127500	7102250	17000000	0	0.977	5.73	11.65	1151.8	38403.4	17.27	364	59	15	3	308	56	0.9529	0.1545	0.0393	0.0079	0.8063	0.1466	0.98	170.88	1.201
2	HMVECL_Sum_2023-0125.xlsx	F08	CTL	FS	HMVEC-L	427	167	355.5	427	577	1290	0	4991.2	2977000	5592000	30000000	0	1.485	7.3	21.63	1363.7	39668.7	12	301	159	35	91	233	68	0.7049	0.3724	0.082	0.2131	0.5457	0.1593	1.03	98.299	1.079
2	IMR90_Sum_2023-0125.xlsx	F08	CTL	FS	IMR-90	526	167	405	464	537.75	1439	0	2949250	5895500	6948750	20000000	0	0.217	4	11.52	1054.9	38403.4	17.27	495	72	25	6	429	66	0.9411	0.1369	0.0475	0.0114	0.8156	0.1255	1	164.41	0.839
2	HMVECL_Sum_2023-0125.xlsx	F09	CTL	FS	HMVEC-L	499	167	358	418	575.5	1412	0	11248	2821000	4992500	26000000	0	0.447	5.94	18.02	870.27	39668.7	12	370	169	44	85	286	84	0.7415	0.3387	0.0882	0.1703	0.5731	0.1683	1.01	93.148	0.878
2	IMR90_Sum_2023-0125.xlsx	F09	CTL	FS	IMR-90	594	167	429.25	485	580.75	1461	0	3669500	5780500	6728750	23000000	0	0.229	5.07	12.82	911.68	38403.4	17.27	559	102	30	5	462	97	0.9411	0.1717	0.0505	0.0084	0.7778	0.1633	1.04	161.203	1.063
2	HMVECL_Sum_2023-0125.xlsx	G04	IR	FS	HMVEC-L	164	167	527.5	787	1042.75	2345	4766	18337	29074.5	41143.8	13000000	0	348.42	618.93	901.62	2122.8	71220	14.72	13	156	8	143	0	13	0.0793	0.9512	0.0488	0.872	0	0.0793	1.91	0.96	91.451
2	IMR90_Sum_2023-0125.xlsx	G04	IR	FS	IMR-90	278	180	723.5	1008	1315.5	2963	0	23173.8	35329.5	50224.2	35000000	0	17.847	73.36	204.86	1353.8	82006.2	26.8	26	195	74	178	9	17	0.0935	0.7014	0.2662	0.6403	0.0324	0.0612	2.17	0.985	15.377
2	HMVECL_Sum_2023-0125.xlsx	G05	IR	FS	HMVEC-L	142	168	566.5	921.5	1134.5	2112	6056.6	18957.5	30483.5	42383.2	6200000	0	291.445	638.12	864.22	1675	71220	14.72	9	137	3	130	2	7	0.0634	0.9648	0.0211	0.9155	0.0141	0.0493	2.23	1.007	94.285
2	IMR90_Sum_2023-0125.xlsx	G05	IR	FS	IMR-90	223	167	698.5	1011	1326.5	3778	0	20803	34461	51646.5	66000000	0	15.586	53.95	156.81	1277.9	82006.2	26.8	18	142	75	130	6	12	0.0807	0.6368	0.3363	0.583	0.0269	0.0538	2.18	0.961	11.308
2	HMVECL_Sum_2023-0125.xlsx	G06	IR	FS	HMVEC-L	203	170	529.5	835	1027.5	1967	43.57	17345	28801	41142.5	13000000	0	333.555	572.15	873.26	1870.7	71220	14.72	14	196	7	182	0	14	0.069	0.9655	0.0345	0.8966	0	0.069	2.02	0.951	84.538
2	IMR90_Sum_2023-0125.xlsx	G06	IR	FS	IMR-90	291	209	711	963	1270	3512	5272.8	23506.5	36758	51505	1800000	0	14.241	57.47	125.22	594.16	82006.2	26.8	35	190	91	165	10	25	0.1203	0.6529	0.3127	0.567	0.0344	0.0859	2.07	1.025	12.047
2	HMVECL_Sum_2023-0125.xlsx	G07	CTL	FS	HMVEC-L	540	167	341	377.5	450.25	1780	0	2493000	3006000	5128500	16000000	0	1.088	5.73	13.6	758.14	39668.7	12	445	149	35	60	356	89	0.8241	0.2759	0.0648	0.1111	0.6593	0.1648	0.91	99.256	0.846
2	IMR90_Sum_2023-0125.xlsx	G07	CTL	FS	IMR-90	454	170	408	471	551.5	1528	0	2627250	5582500	6753500	23000000	0	1.512	5.5	10.61	611.23	38403.4	17.27	429	50	22	3	382	47	0.9449	0.1101	0.0485	0.0066	0.8414	0.1035	1.01	155.681	1.152
2	HMVECL_Sum_2023-0125.xlsx	G08	CTL	FS	HMVEC-L	621	167	347	397	513	1515	0	17042	2614000	3714000	15000000	0	0.302	4.62	17.05	1073.8	39668.7	12	458	196	67	96	358	100	0.7375	0.3156	0.1079	0.1546	0.5765	0.161	0.96	86.313	0.682
2	IMR90_Sum_2023-0125.xlsx	G08	CTL	FS	IMR-90	617	169	410	466	545	1307	0	2756000	5630000	6723000	16000000	0	0.268	4.32	11.87	1505	38403.4	17.27	587	96	29	1	492	95	0.9514	0.1556	0.047	0.0016	0.7974	0.154	1	157.006	0.905
2	HMVECL_Sum_2023-0125.xlsx	G09	CTL	FS	HMVEC-L	651	167	349	403	536.5	1989	0	2455.6	2560000	4801500	14000000	0	0.72	5.25	18.69	694.32	39668.7	12	451	227	85	115	339	112	0.6928	0.3487	0.1306	0.1767	0.5207	0.172	0.98	84.53	0.775
2	IMR90_Sum_2023-0125.xlsx	G09	CTL	FS	IMR-90	558	168	424.25	481	585.25	2577	0	3352750	5916500	6893500	18000000	0	1.672	6.97	12.94	1219.8	38403.4	17.27	526	90	29	3	439	87	0.9427	0.1613	0.052	0.0054	0.7867	0.1559	1.04	164.996	1.461
3	HMVECL_Sum_2023-0125.xlsx	B04	IR	SS	HMVEC-L	32	199	315	378	754.75	1278	9672	19000	34921.5	63041.5	120000	0.013	24.75	147.67	550.05	1739.5	75152.1	35.64	5	23	9	18	0	5	0.1562	0.7188	0.2812	0.5625	0	0.1562	0.8	1.782	4.106
3	IMR90_Sum_2023-0125.xlsx	B04	IR	SS	IMR-90	282	176	701.5	1033	1272.75	2499	0	40000	71047	114025	36000000	0	39.68	94.37	226.2	1121.3	73068.4	15.66	134	250	26	122	6	128	0.4752	0.8865	0.0922	0.4326	0.0213	0.4539	2.22	1.209	19.335
3	HMVECL_Sum_2023-0125.xlsx	B05	IR	SS	HMVEC-L	57	189	507	656	826	2369	2132.2	31000	40689	61103	16000000	0.763	120.97	442.4	646.8	1476.5	75152.1	35.64	10	54	3	44	0	10	0.1754	0.9474	0.0526	0.7719	0	0.1754	1.38	2.076	12.3
3	IMR90_Sum_2023-0125.xlsx	B05	IR	SS	IMR-90	252	167	700.5	1031	1307.25	2452	0	39000	75707.5	114725	68000000	0	49.01	119.48	257.22	1063.8	73068.4	15.66	131	226	23	98	3	128	0.5198	0.8968	0.0913	0.3889	0.0119	0.5079	2.22	1.288	24.48
3	HMVECL_Sum_2023-0125.xlsx	B06	IR	SS	HMVEC-L	71	202	508	677	976	1562	11845	29000	37397	54770.5	3500000	3.032	98.41	386.47	582.86	1653.7	75152.1	35.64	4	65	6	61	0	4	0.0563	0.9155	0.0845	0.8592	0	0.0563	1.43	1.908	10.745
3	IMR90_Sum_2023-0125.xlsx	B06	IR	SS	IMR-90	277	167	801	1079	1324	2945	0	53000	76002	106400	34000000	0	43.37	115.26	236.33	841.53	73068.4	15.66	149	249	24	104	4	145	0.5379	0.8989	0.0866	0.3755	0.0144	0.5235	2.32	1.293	23.615
3	HMVECL_Sum_2023-0125.xlsx	B07	CTL	SS	HMVEC-L	65	120	384	462	695	1182	0	13000	21344	34425	9200000	0.461	14.38	29.56	52.42	185.14	45630.8	15.33	11	45	15	39	5	6	0.1692	0.6923	0.2308	0.6	0.0769	0.0923	0.97	1.089	0.822
3	IMR90_Sum_2023-0125.xlsx	B07	CTL	SS	IMR-90	985	167	422	463	526	1606	0	0	10368	5683000	18000000	0	1.95	4.96	8.58	56.85	31440.1	9.63	458	198	453	74	334	124	0.465	0.201	0.4599	0.0751	0.3391	0.1259	1	0.176	1.017
3	HMVECL_Sum_2023-0125.xlsx	B08	CTL	SS	HMVEC-L	169	167	390	429	651	1419	16.01	13000	17367	26139	7600000	0	10.89	24	42.91	147.53	45630.8	15.33	14	110	53	102	6	8	0.0828	0.6509	0.3136	0.6036	0.0355	0.0473	0.91	0.886	0.667
3	IMR90_Sum_2023-0125.xlsx	B08	CTL	SS	IMR-90	900	167	420	464	519	1910	0	0	196150	6057000	17000000	0	1.16	3.63	6.59	29.08	31440.1	9.63	480	115	383	37	402	78	0.5333	0.1278	0.4256	0.0411	0.4467	0.0867	1	3.338	0.743
3	HMVECL_Sum_2023-0125.xlsx	B09	CTL	SS	HMVEC-L	130	167	395	452.5	696.25	1214	628.12	15000	18984	32985.8	8200000	0.129	14.73	34.29	64.72	576.12	45630.8	15.33	12	96	33	85	1	11	0.0923	0.7385	0.2538	0.6538	0.0077	0.0846	0.95	0.968	0.953
3	IMR90_Sum_2023-0125.xlsx	B09	CTL	SS	IMR-90	655	167	421	469	537	1467	0	59	1464000	6642500	15000000	0	1.81	5.39	9.08	54.46	31440.1	9.63	393	147	214	48	294	99	0.6	0.2244	0.3267	0.0733	0.4489	0.1511	1.01	24.914	1.104
3	HMVECL_Sum_2023-0125.xlsx	C04	IR	SS	HMVEC-L	45	315	482	652	1041	1984	5969	23000	46013	68705	8800000	0	60.96	208.32	662.9	1416.1	75152.1	35.64	9	36	7	29	2	7	0.2	0.8	0.1556	0.6444	0.0444	0.1556	1.38	2.347	5.792
3	IMR90_Sum_2023-0125.xlsx	C04	IR	SS	IMR-90	262	200	640.75	997	1245.75	3716	0	29000	58751.5	78608	39000000	0	40.94	126.38	267.84	1587.5	73068.4	15.66	81	225	30	151	7	74	0.3092	0.8588	0.1145	0.5763	0.0267	0.2824	2.14	1	25.894
3	HMVECL_Sum_2023-0125.xlsx	C05	IR	SS	HMVEC-L	47	186	526	780	1050	1844	8932.6	33000	38703	57641	92000	2.198	152.34	471.58	729.6	1389.2	75152.1	35.64	6	44	3	38	0	6	0.1277	0.9362	0.0638	0.8085	0	0.1277	1.65	1.974	13.111
3	IMR90_Sum_2023-0125.xlsx	C05	IR	SS	IMR-90	266	187	564.5	990.5	1318	2639	0	18000	50578.5	87433.5	40000000	0	39.42	105.61	255.93	922.71	73068.4	15.66	97	233	30	139	3	94	0.3647	0.8759	0.1128	0.5226	0.0113	0.3534	2.13	0.861	21.638
3	HMVECL_Sum_2023-0125.xlsx	C06	IR	SS	HMVEC-L	58	192	433.25	638	1001.25	1742	11632	34000	42360	71424.8	120000	0.139	91.53	357.25	754.15	1404	75152.1	35.64	13	55	3	42	0	13	0.2241	0.9483	0.0517	0.7241	0	0.2241	1.35	2.161	9.932
3	IMR90_Sum_2023-0125.xlsx	C06	IR	SS	IMR-90	257	174	654	1002	1323	3277	0	29000	54593	83646	36000000	0	30.84	99.77	234.65	826.38	73068.4	15.66	88	224	29	140	4	84	0.3424	0.8716	0.1128	0.5447	0.0156	0.3268	2.15	0.929	20.442
3	HMVECL_Sum_2023-0125.xlsx	C07	CTL	SS	HMVEC-L	64	170	378.5	477.5	705.5	1335	1695.4	16000	20436	36464.8	7500000	0	20.59	45.74	98.83	363.76	45630.8	15.33	10	53	10	44	1	9	0.1562	0.8281	0.1562	0.6875	0.0156	0.1406	1.01	1.043	1.272
3	IMR90_Sum_2023-0125.xlsx	C07	CTL	SS	IMR-90	945	167	424	463	535	1522	0	0	205500	6410000	18000000	0	2.11	5.2	9.28	130.65	31440.1	9.63	497	227	353	95	365	132	0.5259	0.2402	0.3735	0.1005	0.3862	0.1397	1	3.497	1.066
3	HMVECL_Sum_2023-0125.xlsx	C08	CTL	SS	HMVEC-L	130	182	397.5	461	707.25	1337	1165.9	15000	18823.5	30001	6700000	0.231	13.27	29.51	65.36	296.66	45630.8	15.33	8	94	35	87	1	7	0.0615	0.7231	0.2692	0.6692	0.0077	0.0538	0.97	0.96	0.821
3	IMR90_Sum_2023-0125.xlsx	C08	CTL	SS	IMR-90	807	167	423	465	532	1396	0	0	1212000	6189000	17000000	0	1.87	5.62	9.72	97.49	31440.1	9.63	467	205	266	74	336	131	0.5787	0.254	0.3296	0.0917	0.4164	0.1623	1	20.625	1.152
3	HMVECL_Sum_2023-0125.xlsx	C09	CTL	SS	HMVEC-L	252	187	393.25	432	605.25	1189	0	8900	15534.5	25763	8400000	0.148	15.48	33.56	62.87	423.04	45630.8	15.33	17	190	57	178	5	12	0.0675	0.754	0.2262	0.7063	0.0198	0.0476	0.91	0.793	0.933
3	IMR90_Sum_2023-0125.xlsx	C09	CTL	SS	IMR-90	1050	167	421	458	527.75	2797	0	0	2524.35	4591750	17000000	0	0.51	2.64	5.39	120.69	31440.1	9.63	454	91	565	31	394	60	0.4324	0.0867	0.5381	0.0295	0.3752	0.0571	0.98	0.043	0.541
3	HMVECL_Sum_2023-0125.xlsx	D04	IR	SS	HMVEC-L	48	315	528	793.5	1016.5	2130	563.56	37000	47342	70478.5	7800000	10.26	193.33	448.53	842.45	1723.3	75152.1	35.64	10	43	3	35	2	8	0.2083	0.8958	0.0625	0.7292	0.0417	0.1667	1.67	2.415	12.47
3	IMR90_Sum_2023-0125.xlsx	D04	IR	SS	IMR-90	266	167	694	1013	1311.75	2558	0	32000	49821.5	72023.8	19000000	0	67.77	152.14	285.82	1478.7	73068.4	15.66	66	243	20	180	3	63	0.2481	0.9135	0.0752	0.6767	0.0113	0.2368	2.18	0.848	31.172
3	HMVECL_Sum_2023-0125.xlsx	D05	IR	SS	HMVEC-L	62	179	541	713	1126	1940	7197.3	32000	44015	69131	6600000	7.085	169.03	448.54	773.43	1920.7	75152.1	35.64	13	57	5	44	0	13	0.2097	0.9194	0.0806	0.7097	0	0.2097	1.5	2.245	12.47
3	IMR90_Sum_2023-0125.xlsx	D05	IR	SS	IMR-90	258	167	618.25	1007.5	1289.25	3148	0	25000	44853	68530.5	39000000	0	65.05	139.66	301.43	904.61	73068.4	15.66	57	233	24	177	1	56	0.2209	0.9031	0.093	0.686	0.0039	0.2171	2.17	0.763	28.614
3	HMVECL_Sum_2023-0125.xlsx	D06	IR	SS	HMVEC-L	48	168	473.5	576	766	1579	8559.9	25000	32199.5	47513.8	87000	1.523	88.27	299.44	588.4	1365.4	75152.1	35.64	2	39	9	37	0	2	0.0417	0.8125	0.1875	0.7708	0	0.0417	1.22	1.643	8.325
3	IMR90_Sum_2023-0125.xlsx	D06	IR	SS	IMR-90	318	167	834.25	1058	1302.75	3109	0	33000	47511.5	67703.2	31000000	0	66.44	141.77	295.56	1245.8	73068.4	15.66	65	286	29	224	3	62	0.2044	0.8994	0.0912	0.7044	0.0094	0.195	2.27	0.809	29.047
3	HMVECL_Sum_2023-0125.xlsx	D07	CTL	SS	HMVEC-L	127	172	377.5	438	632	1104	0	7600	16091	32305.5	7900000	0	10.74	20.01	38.82	287.56	45630.8	15.33	17	77	39	71	11	6	0.1339	0.6063	0.3071	0.5591	0.0866	0.0472	0.92	0.821	0.556
3	IMR90_Sum_2023-0125.xlsx	D07	CTL	SS	IMR-90	847	167	421	465	533	1391	0	76	346200	5768500	22000000	0	2.03	5.89	9.89	107.25	31440.1	9.63	455	223	307	85	317	138	0.5372	0.2633	0.3625	0.1004	0.3743	0.1629	1	5.891	1.207
3	IMR90_Sum_2023-0125.xlsx	D08	CTL	SS	IMR-90	673	167	431	474	531	1479	0	79	5122000	6604000	23000000	0	0.97	3.77	6.85	44.42	31440.1	9.63	452	83	198	23	392	60	0.6716	0.1233	0.2942	0.0342	0.5825	0.0892	1.02	87.164	0.773
3	HMVECL_Sum_2023-0125.xlsx	D09	CTL	SS	HMVEC-L	44	192	421.75	639.5	796	1363	993.33	14000	28233.5	50563	4100000	2.049	26.47	71.08	99.53	291.34	45630.8	15.33	15	37	4	25	3	12	0.3409	0.8409	0.0909	0.5682	0.0682	0.2727	1.35	1.44	1.976
3	IMR90_Sum_2023-0125.xlsx	D09	CTL	SS	IMR-90	754	167	426.25	465	529.75	1475	0	5.8	2233000	6181750	24000000	0	2.58	6.82	10.72	99.64	31440.1	9.63	468	237	223	63	294	174	0.6207	0.3143	0.2958	0.0836	0.3899	0.2308	1	38	1.397
3	HMVECL_Sum_2023-0125.xlsx	E04	IR	FS	HMVEC-L	149	168	524	677	1005	2412	8683.5	24000	32663	46623	120000	0.215	263.23	564.79	838.47	1537.5	69454.4	17.1	7	140	9	133	0	7	0.047	0.9396	0.0604	0.8926	0	0.047	1.53	0.703	32.968
3	IMR90_Sum_2023-0125.xlsx	E04	IR	FS	IMR-90	352	168	752.5	1013	1279.25	2924	0	30000	48705.5	68159.5	30000000	0	28.57	97.98	241.2	1150.7	74262.4	17.39	77	287	50	225	15	62	0.2188	0.8153	0.142	0.6392	0.0426	0.1761	2.14	1.048	9.197
3	HMVECL_Sum_2023-0125.xlsx	E05	IR	FS	HMVEC-L	182	167	527.25	659	983.5	2127	2345.9	28000	39873.5	57030.5	15000000	0.67	320.81	595.8	825.59	1797.1	69454.4	17.1	36	177	4	142	1	35	0.1978	0.9725	0.022	0.7802	0.0055	0.1923	1.49	0.858	34.778
3	IMR90_Sum_2023-0125.xlsx	E05	IR	FS	IMR-90	367	187	714	1037	1343.5	3505	0	27000	41949	55752	34000000	0	28.43	107.99	244.97	1344.9	74262.4	17.39	43	295	64	260	8	35	0.1172	0.8038	0.1744	0.7084	0.0218	0.0954	2.2	0.902	10.137
3	HMVECL_Sum_2023-0125.xlsx	E06	IR	FS	HMVEC-L	119	179	525	690	985.5	1740	12303	30000	43483	60716	7600000	22.252	340.87	663.66	961.88	1746.5	69454.4	17.1	18	119	0	101	0	18	0.1513	1	0	0.8487	0	0.1513	1.56	0.935	38.739
3	IMR90_Sum_2023-0125.xlsx	E06	IR	FS	IMR-90	345	172	772	1046	1371	3235	0	25000	40369	55560	34000000	0	26.11	86.11	198.55	1201.4	74262.4	17.39	43	273	66	236	6	37	0.1246	0.7913	0.1913	0.6841	0.0174	0.1072	2.21	0.868	8.083
3	HMVECL_Sum_2023-0125.xlsx	E07	CTL	FS	HMVEC-L	205	167	378	443	531	1615	0	18000	3008000	6360000	17000000	0	15.66	27.9	41.26	238.83	34817.8	10.73	144	181	3	58	21	123	0.7024	0.8829	0.0146	0.2829	0.1024	0.6	1	64.708	1.629
3	IMR90_Sum_2023-0125.xlsx	E07	CTL	FS	IMR-90	269	175	414	475	563	1633	0	2800000	6003000	6973000	26000000	0	7.66	13.11	19.13	197.66	34217.4	15	259	111	7	3	151	108	0.9628	0.4126	0.026	0.0112	0.5613	0.4015	1.01	129.111	1.23
3	HMVECL_Sum_2023-0125.xlsx	E08	CTL	FS	HMVEC-L	192	169	382	459	560.5	1338	0	29000	2854500	6382750	11000000	0	8.26	15.11	26.1	302.16	34817.8	10.73	143	122	5	44	65	78	0.7448	0.6354	0.026	0.2292	0.3385	0.4062	1.04	61.406	0.882
3	IMR90_Sum_2023-0125.xlsx	E08	CTL	FS	IMR-90	238	168	399	459	517	1805	0	2200000	5142500	6334250	29000000	0	5.18	10.2	14.95	48.57	34217.4	15	230	59	4	4	175	55	0.9664	0.2479	0.0168	0.0168	0.7353	0.2311	0.97	110.604	0.957
3	HMVECL_Sum_2023-0125.xlsx	E09	CTL	FS	HMVEC-L	163	167	391.5	449	581.5	1387	0	18000	3078000	6353500	16000000	0	7.9	12.6	21.31	372.38	34817.8	10.73	113	97	11	39	55	58	0.6933	0.5951	0.0675	0.2393	0.3374	0.3558	1.01	66.214	0.735
3	IMR90_Sum_2023-0125.xlsx	E09	CTL	FS	IMR-90	215	172	407	467	545.5	1299	22.98	2700000	5782000	6703000	21000000	0	8.94	14.98	21.14	47.64	34217.4	15	211	106	1	3	108	103	0.9814	0.493	0.0047	0.014	0.5023	0.4791	0.99	124.358	1.406
3	HMVECL_Sum_2023-0125.xlsx	F04	IR	FS	HMVEC-L	140	177	527.5	628	953.25	2397	2337.4	38000	51376.5	78009.8	8000000	7.147	395.82	637.66	956.77	2232.6	69454.4	17.1	44	139	1	95	0	44	0.3143	0.9929	0.0071	0.6786	0	0.3143	1.42	1.105	37.222
3	IMR90_Sum_2023-0125.xlsx	F04	IR	FS	IMR-90	363	173	765.5	1027	1378.5	3650	0	23000	37668	53865.5	32000000	0	21.16	82.77	227.78	2571	74262.4	17.39	37	281	76	250	6	31	0.1019	0.7741	0.2094	0.6887	0.0165	0.0854	2.17	0.81	7.769
3	HMVECL_Sum_2023-0125.xlsx	F05	IR	FS	HMVEC-L	161	167	561	727	948	2340	5544.3	33000	50356	77751	16000000	0	425.54	662.26	870.12	2337	69454.4	17.1	52	160	1	108	0	52	0.323	0.9938	0.0062	0.6708	0	0.323	1.64	1.083	38.657
3	IMR90_Sum_2023-0125.xlsx	F05	IR	FS	IMR-90	410	184	754.5	1025	1299.5	2685	0	30000	48623.5	72365	66000000	0	30.23	110.23	252.85	1004.2	74262.4	17.39	95	335	61	254	14	81	0.2317	0.8171	0.1488	0.6195	0.0341	0.1976	2.17	1.046	10.347
3	HMVECL_Sum_2023-0125.xlsx	F06	IR	FS	HMVEC-L	156	177	553	772	1149.75	2474	18.31	24000	32861	54344.5	18000000	0	161.09	427.98	706.51	1687.5	69454.4	17.1	13	147	9	134	0	13	0.0833	0.9423	0.0577	0.859	0	0.0833	1.74	0.707	24.982
3	IMR90_Sum_2023-0125.xlsx	F06	IR	FS	IMR-90	307	167	714	997	1311	3749	0	38000	57812	82995.5	32000000	0	20.5	86.45	244.97	1292.8	74262.4	17.39	98	236	52	157	19	79	0.3192	0.7687	0.1694	0.5114	0.0619	0.2573	2.11	1.243	8.115
3	HMVECL_Sum_2023-0125.xlsx	F07	CTL	FS	HMVEC-L	229	163	388	449	553	1283	0	17000	3393000	6684000	17000000	0	12.23	24.97	39.6	690.4	34817.8	10.73	154	179	7	68	43	111	0.6725	0.7817	0.0306	0.2969	0.1878	0.4847	1.01	72.99	1.458
3	IMR90_Sum_2023-0125.xlsx	F07	CTL	FS	IMR-90	228	174	421	465	543	1436	0	4100000	6178000	7041500	23000000	0	6.25	10.28	17.54	101.1	34217.4	15	222	73	5	1	150	72	0.9737	0.3202	0.0219	0.0044	0.6579	0.3158	0.98	132.875	0.965
3	HMVECL_Sum_2023-0125.xlsx	F08	CTL	FS	HMVEC-L	299	172	377	455	560	1195	0	12000	3188000	6062000	25000000	0	7.36	18.12	32.01	400.05	34817.8	10.73	213	198	9	77	92	121	0.7124	0.6622	0.0301	0.2575	0.3077	0.4047	1.03	68.58	1.058
3	IMR90_Sum_2023-0125.xlsx	F08	CTL	FS	IMR-90	357	88	415	473	548	1379	0	3700000	5992000	6968000	21000000	0	2.78	6.8	11.66	58.51	34217.4	15	347	51	10	0	296	51	0.972	0.1429	0.028	0	0.8291	0.1429	1	128.875	0.638
3	HMVECL_Sum_2023-0125.xlsx	F09	CTL	FS	HMVEC-L	270	89	384.25	435.5	512	1320	0	17000	3021500	6111000	16000000	0	7.42	15.73	30.57	229.42	34817.8	10.73	193	175	16	61	79	114	0.7148	0.6481	0.0593	0.2259	0.2926	0.4222	0.98	64.999	0.918
3	IMR90_Sum_2023-0125.xlsx	F09	CTL	FS	IMR-90	474	168	426.25	485.5	575.5	1716	0	3600000	6052000	7001250	18000000	0	5.06	10.04	15.57	83.19	34217.4	15	465	127	6	3	341	124	0.981	0.2679	0.0127	0.0063	0.7194	0.2616	1.03	130.165	0.943
3	HMVECL_Sum_2023-0125.xlsx	G04	IR	FS	HMVEC-L	154	187	521.5	658	1038.75	2015	350.11	51000	71315	110650	13000000	13.548	313.24	597.73	813.48	1762.1	69454.4	17.1	83	153	1	70	0	83	0.539	0.9935	0.0065	0.4545	0	0.539	1.49	1.534	34.89
3	IMR90_Sum_2023-0125.xlsx	G04	IR	FS	IMR-90	390	171	746	1002	1295.25	3081	0	42000	63831	99418.2	42000000	0	26.91	95.64	229.13	1189.2	74262.4	17.39	161	309	60	169	21	140	0.4128	0.7923	0.1538	0.4333	0.0538	0.359	2.12	1.373	8.978
3	HMVECL_Sum_2023-0125.xlsx	G05	IR	FS	HMVEC-L	147	167	493.5	621	935	2382	296.25	46000	64786	100068	9900000	1.069	187.79	491.69	758.23	1409.6	69454.4	17.1	66	141	5	76	1	65	0.449	0.9592	0.034	0.517	0.0068	0.4422	1.4	1.394	28.701
3	IMR90_Sum_2023-0125.xlsx	G05	IR	FS	IMR-90	410	187	764.5	1008	1312	3183	0	25000	37203.5	54841.8	39000000	0	25.06	93.84	225.62	1491.1	74262.4	17.39	53	322	78	279	10	43	0.1293	0.7854	0.1902	0.6805	0.0244	0.1049	2.13	0.8	8.808
3	HMVECL_Sum_2023-0125.xlsx	G06	IR	FS	HMVEC-L	141	228	530	658	910	2481	136.08	25000	31657	47017	12000000	0.027	203.68	486.65	758.7	1314.5	69454.4	17.1	12	137	4	125	0	12	0.0851	0.9716	0.0284	0.8865	0	0.0851	1.49	0.681	28.407
3	IMR90_Sum_2023-0125.xlsx	G06	IR	FS	IMR-90	348	172	716.5	991.5	1267	3648	0	26000	42291	59535.2	28000000	0	16.7	74.82	178.06	922.87	74262.4	17.39	56	260	76	216	12	44	0.1609	0.7471	0.2184	0.6207	0.0345	0.1264	2.1	0.91	7.023
3	HMVECL_Sum_2023-0125.xlsx	G07	CTL	FS	HMVEC-L	247	167	382.5	447	542.5	1519	0	28000	3565000	6817500	18000000	0	6.7	15.19	29.53	175.42	34817.8	10.73	183	153	15	49	79	104	0.7409	0.6194	0.0607	0.1984	0.3198	0.4211	1.01	76.69	0.886
3	IMR90_Sum_2023-0125.xlsx	G07	CTL	FS	IMR-90	392	167	423	481.5	544	1254	0	3500000	6107500	7165250	15000000	0	7.61	13.75	20.66	96.13	34217.4	15	381	177	8	3	207	174	0.9719	0.4515	0.0204	0.0077	0.5281	0.4439	1.02	131.359	1.291
3	HMVECL_Sum_2023-0125.xlsx	G08	CTL	FS	HMVEC-L	401	167	367	417	492	1253	0	10000	3102000	6112000	18000000	0	5.58	12.71	23.97	173.73	34817.8	10.73	296	228	21	84	152	144	0.7382	0.5686	0.0524	0.2095	0.3791	0.3591	0.94	66.73	0.742
3	IMR90_Sum_2023-0125.xlsx	G08	CTL	FS	IMR-90	383	171	415	468	532	1489	0	3100000	6083000	7223500	23000000	0	3.52	7.26	12.19	76.76	34217.4	15	369	65	12	2	306	63	0.9634	0.1697	0.0313	0.0052	0.799	0.1645	0.99	130.832	0.681
3	HMVECL_Sum_2023-0125.xlsx	G09	CTL	FS	HMVEC-L	368	167	367	429	518.5	1534	0	6900	3064500	5874000	18000000	0	5.19	11.86	24.12	263.66	34817.8	10.73	264	193	20	84	155	109	0.7174	0.5245	0.0543	0.2283	0.4212	0.2962	0.97	65.924	0.692
3	IMR90_Sum_2023-0125.xlsx	G09	CTL	FS	IMR-90	428	167	418	476.5	560.75	1669	0	3600000	6057000	7043500	19000000	0	4.09	9.47	14.94	52.67	34217.4	15	415	105	13	0	310	105	0.9696	0.2453	0.0304	0	0.7243	0.2453	1.01	130.273	0.889
