## Supplementary material for "Senescent cell heterogeneity and responses to senolytic treatment are related to cell cycle status during cell growth arrest": Suppl. Table S3

### Sheet: Sheet 1
Condition	Plate	Serum	Well	Counts	DNA_content	Percentage	Dead_Cells_Thr	G1_G2_Thr	Too_Large_Cells_Thr	Percentage_fc
CTL	IAoutput_Mock_metadata	G2-E	E02	389	G1	0.611825	2500000	7750000	15000000	0.980903
CTL	IAoutput_Mock_metadata	G2-E	E02	389	G2	0.388175	2500000	7750000	15000000	1.03166
CTL	IAoutput_Mock_metadata	G2-E	E03	328	G1	0.612805	2500000	7750000	15000000	0.982473
CTL	IAoutput_Mock_metadata	G2-E	E03	328	G2	0.387195	2500000	7750000	15000000	1.02905
CTL	IAoutput_Mock_metadata	G2-E	E04	423	G1	0.635934	2500000	7750000	15000000	1.01955
CTL	IAoutput_Mock_metadata	G2-E	E04	423	G2	0.364066	2500000	7750000	15000000	0.967584
CTL	IAoutput_Mock_metadata	G2-E	E05	504	G1	0.813492	2500000	7750000	15000000	1.30422
CTL	IAoutput_Mock_metadata	G2-E	E05	504	G2	0.186508	2500000	7750000	15000000	0.495685
CTL	IAoutput_Mock_metadata	G2-E	E06	483	G1	0.621118	2500000	7750000	15000000	0.995801
CTL	IAoutput_Mock_metadata	G2-E	E06	483	G2	0.378882	2500000	7750000	15000000	1.00696
CTL	IAoutput_Mock_metadata	G2-E	E07	508	G1	0.572835	2500000	7750000	15000000	0.918391
CTL	IAoutput_Mock_metadata	G2-E	E07	508	G2	0.427165	2500000	7750000	15000000	1.13528
CTL	IAoutput_Mock_metadata	G2-E	E08	436	G1	0.545872	2500000	7750000	15000000	0.875163
CTL	IAoutput_Mock_metadata	G2-E	E08	436	G2	0.454128	2500000	7750000	15000000	1.20694
CTL	IAoutput_Mock_metadata	G2-E	E09	474	G1	0.635021	2500000	7750000	15000000	1.01809
CTL	IAoutput_Mock_metadata	G2-E	E09	474	G2	0.364979	2500000	7750000	15000000	0.97001
CTL	IAoutput_Mock_metadata	G2-E	E10	551	G1	0.577132	2500000	7750000	15000000	0.925282
CTL	IAoutput_Mock_metadata	G2-E	E10	551	G2	0.422868	2500000	7750000	15000000	1.12386
CTL	IAoutput_Mock_metadata	G2-E	E11	392	G1	0.668367	2500000	7750000	15000000	1.07155
CTL	IAoutput_Mock_metadata	G2-E	E11	392	G2	0.331633	2500000	7750000	15000000	0.881385
CTL	IAoutput_Mock_metadata	G2-E	F02	547	G1	0.634369	2500000	7750000	15000000	1.01705
CTL	IAoutput_Mock_metadata	G2-E	F02	547	G2	0.365631	2500000	7750000	15000000	0.971742
CTL	IAoutput_Mock_metadata	G2-E	F03	512	G1	0.625	2500000	7750000	15000000	1.00203
CTL	IAoutput_Mock_metadata	G2-E	F03	512	G2	0.375	2500000	7750000	15000000	0.996643
CTL	IAoutput_Mock_metadata	G2-E	F04	569	G1	0.606327	2500000	7750000	15000000	0.972088
CTL	IAoutput_Mock_metadata	G2-E	F04	569	G2	0.393673	2500000	7750000	15000000	1.04627
CTL	IAoutput_Mock_metadata	G2-E	F05	616	G1	0.61526	2500000	7750000	15000000	0.986409
CTL	IAoutput_Mock_metadata	G2-E	F05	616	G2	0.38474	2500000	7750000	15000000	1.02253
CTL	IAoutput_Mock_metadata	G2-E	F06	544	G1	0.588235	2500000	7750000	15000000	0.943082
CTL	IAoutput_Mock_metadata	G2-E	F06	544	G2	0.411765	2500000	7750000	15000000	1.09435
CTL	IAoutput_Mock_metadata	G2-E	F07	628	G1	0.621019	2500000	7750000	15000000	0.995643
CTL	IAoutput_Mock_metadata	G2-E	F07	628	G2	0.378981	2500000	7750000	15000000	1.00722
CTL	IAoutput_Mock_metadata	G2-E	F08	596	G1	0.64094	2500000	7750000	15000000	1.02758
CTL	IAoutput_Mock_metadata	G2-E	F08	596	G2	0.35906	2500000	7750000	15000000	0.95428
CTL	IAoutput_Mock_metadata	G2-E	F09	560	G1	0.603571	2500000	7750000	15000000	0.96767
CTL	IAoutput_Mock_metadata	G2-E	F09	560	G2	0.396429	2500000	7750000	15000000	1.05359
CTL	IAoutput_Mock_metadata	G2-E	F10	414	G1	0.669082	2500000	7750000	15000000	1.0727
CTL	IAoutput_Mock_metadata	G2-E	F10	414	G2	0.330918	2500000	7750000	15000000	0.879485
CTL	IAoutput_Mock_metadata	G2-E	F11	443	G1	0.61851	2500000	7750000	15000000	0.99162
CTL	IAoutput_Mock_metadata	G2-E	F11	443	G2	0.38149	2500000	7750000	15000000	1.01389
CTL	IAoutput_Mock_metadata	G2-E	G02	540	G1	0.601852	2500000	7750000	15000000	0.964913
CTL	IAoutput_Mock_metadata	G2-E	G02	540	G2	0.398148	2500000	7750000	15000000	1.05816
CTL	IAoutput_Mock_metadata	G2-E	G03	658	G1	0.594225	2500000	7750000	15000000	0.952685
CTL	IAoutput_Mock_metadata	G2-E	G03	658	G2	0.405775	2500000	7750000	15000000	1.07843
CTL	IAoutput_Mock_metadata	G2-E	G04	647	G1	0.680062	2500000	7750000	15000000	1.0903
CTL	IAoutput_Mock_metadata	G2-E	G04	647	G2	0.319938	2500000	7750000	15000000	0.850304
CTL	IAoutput_Mock_metadata	G2-E	G05	649	G1	0.633282	2500000	7750000	15000000	1.0153
CTL	IAoutput_Mock_metadata	G2-E	G05	649	G2	0.366718	2500000	7750000	15000000	0.974632
CTL	IAoutput_Mock_metadata	G2-E	G06	632	G1	0.613924	2500000	7750000	15000000	0.984268
CTL	IAoutput_Mock_metadata	G2-E	G06	632	G2	0.386076	2500000	7750000	15000000	1.02608
CTL	IAoutput_Mock_metadata	G2-E	G07	629	G1	0.569157	2500000	7750000	15000000	0.912496
CTL	IAoutput_Mock_metadata	G2-E	G07	629	G2	0.430843	2500000	7750000	15000000	1.14506
CTL	IAoutput_Mock_metadata	G2-E	G08	708	G1	0.632768	2500000	7750000	15000000	1.01448
CTL	IAoutput_Mock_metadata	G2-E	G08	708	G2	0.367232	2500000	7750000	15000000	0.975997
CTL	IAoutput_Mock_metadata	G2-E	G09	602	G1	0.612957	2500000	7750000	15000000	0.982717
CTL	IAoutput_Mock_metadata	G2-E	G09	602	G2	0.387043	2500000	7750000	15000000	1.02865
CTL	IAoutput_Mock_metadata	G2-E	G10	636	G1	0.658805	2500000	7750000	15000000	1.05622
CTL	IAoutput_Mock_metadata	G2-E	G10	636	G2	0.341195	2500000	7750000	15000000	0.906799
CTL	IAoutput_Mock_metadata	G2-E	G11	610	G1	0.598361	2500000	7750000	15000000	0.959316
CTL	IAoutput_Mock_metadata	G2-E	G11	610	G2	0.401639	2500000	7750000	15000000	1.06744
CTL	IAoutput_Mock_metadata	G1-E	B02	793	G1	0.834805	2500000	7750000	15000000	1.33839
CTL	IAoutput_Mock_metadata	G1-E	B02	793	G2	0.165195	2500000	7750000	15000000	0.439042
CTL	IAoutput_Mock_metadata	G1-E	B03	906	G1	0.80574	2500000	7750000	15000000	1.29179
CTL	IAoutput_Mock_metadata	G1-E	B03	906	G2	0.19426	2500000	7750000	15000000	0.516289
CTL	IAoutput_Mock_metadata	G1-E	B04	992	G1	0.790323	2500000	7750000	15000000	1.26708
CTL	IAoutput_Mock_metadata	G1-E	B04	992	G2	0.209677	2500000	7750000	15000000	0.557263
CTL	IAoutput_Mock_metadata	G1-E	B05	864	G1	0.798611	2500000	7750000	15000000	1.28037
CTL	IAoutput_Mock_metadata	G1-E	B05	864	G2	0.201389	2500000	7750000	15000000	0.535234
CTL	IAoutput_Mock_metadata	G1-E	B06	924	G1	0.795455	2500000	7750000	15000000	1.2753
CTL	IAoutput_Mock_metadata	G1-E	B06	924	G2	0.204545	2500000	7750000	15000000	0.543624
CTL	IAoutput_Mock_metadata	G1-E	B07	806	G1	0.792804	2500000	7750000	15000000	1.27106
CTL	IAoutput_Mock_metadata	G1-E	B07	806	G2	0.207196	2500000	7750000	15000000	0.550668
CTL	IAoutput_Mock_metadata	G1-E	B08	976	G1	0.775615	2500000	7750000	15000000	1.2435
CTL	IAoutput_Mock_metadata	G1-E	B08	976	G2	0.224385	2500000	7750000	15000000	0.596352
CTL	IAoutput_Mock_metadata	G1-E	B09	987	G1	0.817629	2500000	7750000	15000000	1.31086
CTL	IAoutput_Mock_metadata	G1-E	B09	987	G2	0.182371	2500000	7750000	15000000	0.48469
CTL	IAoutput_Mock_metadata	G1-E	B10	889	G1	0.793026	2500000	7750000	15000000	1.27141
CTL	IAoutput_Mock_metadata	G1-E	B10	889	G2	0.206974	2500000	7750000	15000000	0.550078
CTL	IAoutput_Mock_metadata	G1-E	B11	1102	G1	0.815789	2500000	7750000	15000000	1.30791
CTL	IAoutput_Mock_metadata	G1-E	B11	1102	G2	0.184211	2500000	7750000	15000000	0.489579
CTL	IAoutput_Mock_metadata	G1-E	C02	629	G1	0.759936	2500000	7750000	15000000	1.21836
CTL	IAoutput_Mock_metadata	G1-E	C02	629	G2	0.240064	2500000	7750000	15000000	0.638021
CTL	IAoutput_Mock_metadata	G1-E	C03	1344	G1	0.796875	2500000	7750000	15000000	1.27758
CTL	IAoutput_Mock_metadata	G1-E	C03	1344	G2	0.203125	2500000	7750000	15000000	0.539848
CTL	IAoutput_Mock_metadata	G1-E	C04	1011	G1	0.793274	2500000	7750000	15000000	1.27181
CTL	IAoutput_Mock_metadata	G1-E	C04	1011	G2	0.206726	2500000	7750000	15000000	0.549419
CTL	IAoutput_Mock_metadata	G1-E	C05	1022	G1	0.808219	2500000	7750000	15000000	1.29577
CTL	IAoutput_Mock_metadata	G1-E	C05	1022	G2	0.191781	2500000	7750000	15000000	0.509699
CTL	IAoutput_Mock_metadata	G1-E	C06	885	G1	0.768362	2500000	7750000	15000000	1.23187
CTL	IAoutput_Mock_metadata	G1-E	C06	885	G2	0.231638	2500000	7750000	15000000	0.615629
CTL	IAoutput_Mock_metadata	G1-E	C07	1032	G1	0.781977	2500000	7750000	15000000	1.2537
CTL	IAoutput_Mock_metadata	G1-E	C07	1032	G2	0.218023	2500000	7750000	15000000	0.579444
CTL	IAoutput_Mock_metadata	G1-E	C08	964	G1	0.807054	2500000	7750000	15000000	1.2939
CTL	IAoutput_Mock_metadata	G1-E	C08	964	G2	0.192946	2500000	7750000	15000000	0.512796
CTL	IAoutput_Mock_metadata	G1-E	C09	832	G1	0.811298	2500000	7750000	15000000	1.30071
CTL	IAoutput_Mock_metadata	G1-E	C09	832	G2	0.188702	2500000	7750000	15000000	0.501516
CTL	IAoutput_Mock_metadata	G1-E	C10	765	G1	0.815686	2500000	7750000	15000000	1.30774
CTL	IAoutput_Mock_metadata	G1-E	C10	765	G2	0.184314	2500000	7750000	15000000	0.489853
CTL	IAoutput_Mock_metadata	G1-E	C11	717	G1	0.799163	2500000	7750000	15000000	1.28125
CTL	IAoutput_Mock_metadata	G1-E	C11	717	G2	0.200837	2500000	7750000	15000000	0.533767
CTL	IAoutput_Mock_metadata	G1-E	D02	1220	G1	0.784426	2500000	7750000	15000000	1.25762
CTL	IAoutput_Mock_metadata	G1-E	D02	1220	G2	0.215574	2500000	7750000	15000000	0.572934
CTL	IAoutput_Mock_metadata	G1-E	D03	875	G1	0.745143	2500000	7750000	15000000	1.19464
CTL	IAoutput_Mock_metadata	G1-E	D03	875	G2	0.254857	2500000	7750000	15000000	0.677338
CTL	IAoutput_Mock_metadata	G1-E	D04	897	G1	0.791527	2500000	7750000	15000000	1.26901
CTL	IAoutput_Mock_metadata	G1-E	D04	897	G2	0.208473	2500000	7750000	15000000	0.554061
CTL	IAoutput_Mock_metadata	G1-E	D05	865	G1	0.803468	2500000	7750000	15000000	1.28815
CTL	IAoutput_Mock_metadata	G1-E	D05	865	G2	0.196532	2500000	7750000	15000000	0.522325
CTL	IAoutput_Mock_metadata	G1-E	D06	717	G1	0.790795	2500000	7750000	15000000	1.26783
CTL	IAoutput_Mock_metadata	G1-E	D06	717	G2	0.209205	2500000	7750000	15000000	0.556007
CTL	IAoutput_Mock_metadata	G1-E	D07	602	G1	0.787375	2500000	7750000	15000000	1.26235
CTL	IAoutput_Mock_metadata	G1-E	D07	602	G2	0.212625	2500000	7750000	15000000	0.565096
CTL	IAoutput_Mock_metadata	G1-E	D08	984	G1	0.779472	2500000	7750000	15000000	1.24968
CTL	IAoutput_Mock_metadata	G1-E	D08	984	G2	0.220528	2500000	7750000	15000000	0.586102
CTL	IAoutput_Mock_metadata	G1-E	D09	643	G1	0.716952	2500000	7750000	15000000	1.14945
CTL	IAoutput_Mock_metadata	G1-E	D09	643	G2	0.283048	2500000	7750000	15000000	0.752261
CTL	IAoutput_Mock_metadata	G1-E	D10	992	G1	0.788306	2500000	7750000	15000000	1.26384
CTL	IAoutput_Mock_metadata	G1-E	D10	992	G2	0.211694	2500000	7750000	15000000	0.562621
CTL	IAoutput_Mock_metadata	G1-E	D11	821	G1	0.818514	2500000	7750000	15000000	1.31227
CTL	IAoutput_Mock_metadata	G1-E	D11	821	G2	0.181486	2500000	7750000	15000000	0.482338
IR	IAoutput_IR_metadata	G2-E	E02	269	G1	0.3829	3000000	9800000	20000000	1.04414
IR	IAoutput_IR_metadata	G2-E	E02	269	G2	0.6171	3000000	9800000	20000000	0.974441
IR	IAoutput_IR_metadata	G2-E	E03	308	G1	0.318182	3000000	9800000	20000000	0.867657
IR	IAoutput_IR_metadata	G2-E	E03	308	G2	0.681818	3000000	9800000	20000000	1.07663
IR	IAoutput_IR_metadata	G2-E	E04	273	G1	0.380952	3000000	9800000	20000000	1.03883
IR	IAoutput_IR_metadata	G2-E	E04	273	G2	0.619048	3000000	9800000	20000000	0.977516
IR	IAoutput_IR_metadata	G2-E	E05	284	G1	0.443662	3000000	9800000	20000000	1.20983
IR	IAoutput_IR_metadata	G2-E	E05	284	G2	0.556338	3000000	9800000	20000000	0.878494
IR	IAoutput_IR_metadata	G2-E	E06	264	G1	0.382576	3000000	9800000	20000000	1.04325
IR	IAoutput_IR_metadata	G2-E	E06	264	G2	0.617424	3000000	9800000	20000000	0.974953
IR	IAoutput_IR_metadata	G2-E	E07	226	G1	0.331858	3000000	9800000	20000000	0.904952
IR	IAoutput_IR_metadata	G2-E	E07	226	G2	0.668142	3000000	9800000	20000000	1.05504
IR	IAoutput_IR_metadata	G2-E	E08	232	G1	0.37931	3000000	9800000	20000000	1.03435
IR	IAoutput_IR_metadata	G2-E	E08	232	G2	0.62069	3000000	9800000	20000000	0.980109
IR	IAoutput_IR_metadata	G2-E	E09	254	G1	0.370079	3000000	9800000	20000000	1.00918
IR	IAoutput_IR_metadata	G2-E	E09	254	G2	0.629921	3000000	9800000	20000000	0.994686
IR	IAoutput_IR_metadata	G2-E	E10	234	G1	0.376068	3000000	9800000	20000000	1.02551
IR	IAoutput_IR_metadata	G2-E	E10	234	G2	0.623932	3000000	9800000	20000000	0.985228
IR	IAoutput_IR_metadata	G2-E	E11	260	G1	0.361538	3000000	9800000	20000000	0.985888
IR	IAoutput_IR_metadata	G2-E	E11	260	G2	0.638462	3000000	9800000	20000000	1.00817
IR	IAoutput_IR_metadata	G2-E	F02	282	G1	0.41844	3000000	9800000	20000000	1.14105
IR	IAoutput_IR_metadata	G2-E	F02	282	G2	0.58156	3000000	9800000	20000000	0.918321
IR	IAoutput_IR_metadata	G2-E	F03	322	G1	0.310559	3000000	9800000	20000000	0.846871
IR	IAoutput_IR_metadata	G2-E	F03	322	G2	0.689441	3000000	9800000	20000000	1.08867
IR	IAoutput_IR_metadata	G2-E	F04	331	G1	0.425982	3000000	9800000	20000000	1.16162
IR	IAoutput_IR_metadata	G2-E	F04	331	G2	0.574018	3000000	9800000	20000000	0.906412
IR	IAoutput_IR_metadata	G2-E	F05	271	G1	0.343173	3000000	9800000	20000000	0.935808
IR	IAoutput_IR_metadata	G2-E	F05	271	G2	0.656827	3000000	9800000	20000000	1.03717
IR	IAoutput_IR_metadata	G2-E	F06	284	G1	0.401408	3000000	9800000	20000000	1.09461
IR	IAoutput_IR_metadata	G2-E	F06	284	G2	0.598592	3000000	9800000	20000000	0.945215
IR	IAoutput_IR_metadata	G2-E	F07	306	G1	0.326797	3000000	9800000	20000000	0.891151
IR	IAoutput_IR_metadata	G2-E	F07	306	G2	0.673203	3000000	9800000	20000000	1.06303
IR	IAoutput_IR_metadata	G2-E	F08	326	G1	0.334356	3000000	9800000	20000000	0.911763
IR	IAoutput_IR_metadata	G2-E	F08	326	G2	0.665644	3000000	9800000	20000000	1.0511
IR	IAoutput_IR_metadata	G2-E	F09	256	G1	0.328125	3000000	9800000	20000000	0.894772
IR	IAoutput_IR_metadata	G2-E	F09	256	G2	0.671875	3000000	9800000	20000000	1.06093
IR	IAoutput_IR_metadata	G2-E	F10	287	G1	0.30662	3000000	9800000	20000000	0.83613
IR	IAoutput_IR_metadata	G2-E	F10	287	G2	0.69338	3000000	9800000	20000000	1.09489
IR	IAoutput_IR_metadata	G2-E	F11	314	G1	0.33758	3000000	9800000	20000000	0.920554
IR	IAoutput_IR_metadata	G2-E	F11	314	G2	0.66242	3000000	9800000	20000000	1.046
IR	IAoutput_IR_metadata	G2-E	G02	256	G1	0.296875	3000000	9800000	20000000	0.809555
IR	IAoutput_IR_metadata	G2-E	G02	256	G2	0.703125	3000000	9800000	20000000	1.11028
IR	IAoutput_IR_metadata	G2-E	G03	318	G1	0.377358	3000000	9800000	20000000	1.02903
IR	IAoutput_IR_metadata	G2-E	G03	318	G2	0.622642	3000000	9800000	20000000	0.983191
IR	IAoutput_IR_metadata	G2-E	G04	370	G1	0.413514	3000000	9800000	20000000	1.12762
IR	IAoutput_IR_metadata	G2-E	G04	370	G2	0.586486	3000000	9800000	20000000	0.9261
IR	IAoutput_IR_metadata	G2-E	G05	268	G1	0.384328	3000000	9800000	20000000	1.04803
IR	IAoutput_IR_metadata	G2-E	G05	268	G2	0.615672	3000000	9800000	20000000	0.972185
IR	IAoutput_IR_metadata	G2-E	G06	324	G1	0.416667	3000000	9800000	20000000	1.13622
IR	IAoutput_IR_metadata	G2-E	G06	324	G2	0.583333	3000000	9800000	20000000	0.921121
IR	IAoutput_IR_metadata	G2-E	G07	289	G1	0.307958	3000000	9800000	20000000	0.839779
IR	IAoutput_IR_metadata	G2-E	G07	289	G2	0.692042	3000000	9800000	20000000	1.09278
IR	IAoutput_IR_metadata	G2-E	G08	296	G1	0.405405	3000000	9800000	20000000	1.10551
IR	IAoutput_IR_metadata	G2-E	G08	296	G2	0.594595	3000000	9800000	20000000	0.938903
IR	IAoutput_IR_metadata	G2-E	G09	271	G1	0.354244	3000000	9800000	20000000	0.965995
IR	IAoutput_IR_metadata	G2-E	G09	271	G2	0.645756	3000000	9800000	20000000	1.01969
IR	IAoutput_IR_metadata	G2-E	G10	328	G1	0.375	3000000	9800000	20000000	1.0226
IR	IAoutput_IR_metadata	G2-E	G10	328	G2	0.625	3000000	9800000	20000000	0.986915
IR	IAoutput_IR_metadata	G2-E	G11	283	G1	0.409894	3000000	9800000	20000000	1.11775
IR	IAoutput_IR_metadata	G2-E	G11	283	G2	0.590106	3000000	9800000	20000000	0.931815
IR	IAoutput_IR_metadata	G1-E	B02	502	G1	0.74502	3000000	9800000	20000000	2.03161
IR	IAoutput_IR_metadata	G1-E	B02	502	G2	0.25498	3000000	9800000	20000000	0.40263
IR	IAoutput_IR_metadata	G1-E	B03	445	G1	0.755056	3000000	9800000	20000000	2.05898
IR	IAoutput_IR_metadata	G1-E	B03	445	G2	0.244944	3000000	9800000	20000000	0.386782
IR	IAoutput_IR_metadata	G1-E	B04	510	G1	0.721569	3000000	9800000	20000000	1.96766
IR	IAoutput_IR_metadata	G1-E	B04	510	G2	0.278431	3000000	9800000	20000000	0.439661
IR	IAoutput_IR_metadata	G1-E	B05	342	G1	0.681287	3000000	9800000	20000000	1.85782
IR	IAoutput_IR_metadata	G1-E	B05	342	G2	0.318713	3000000	9800000	20000000	0.503269
IR	IAoutput_IR_metadata	G1-E	B06	507	G1	0.633136	3000000	9800000	20000000	1.72651
IR	IAoutput_IR_metadata	G1-E	B06	507	G2	0.366864	3000000	9800000	20000000	0.579302
IR	IAoutput_IR_metadata	G1-E	B07	435	G1	0.756322	3000000	9800000	20000000	2.06243
IR	IAoutput_IR_metadata	G1-E	B07	435	G2	0.243678	3000000	9800000	20000000	0.384784
IR	IAoutput_IR_metadata	G1-E	B08	379	G1	0.707124	3000000	9800000	20000000	1.92827
IR	IAoutput_IR_metadata	G1-E	B08	379	G2	0.292876	3000000	9800000	20000000	0.46247
IR	IAoutput_IR_metadata	G1-E	B09	349	G1	0.690544	3000000	9800000	20000000	1.88306
IR	IAoutput_IR_metadata	G1-E	B09	349	G2	0.309456	3000000	9800000	20000000	0.48865
IR	IAoutput_IR_metadata	G1-E	B10	338	G1	0.724852	3000000	9800000	20000000	1.97662
IR	IAoutput_IR_metadata	G1-E	B10	338	G2	0.275148	3000000	9800000	20000000	0.434476
IR	IAoutput_IR_metadata	G1-E	B11	425	G1	0.696471	3000000	9800000	20000000	1.89922
IR	IAoutput_IR_metadata	G1-E	B11	425	G2	0.303529	3000000	9800000	20000000	0.479293
IR	IAoutput_IR_metadata	G1-E	C02	387	G1	0.731266	3000000	9800000	20000000	1.99411
IR	IAoutput_IR_metadata	G1-E	C02	387	G2	0.268734	3000000	9800000	20000000	0.424348
IR	IAoutput_IR_metadata	G1-E	C03	527	G1	0.717268	3000000	9800000	20000000	1.95593
IR	IAoutput_IR_metadata	G1-E	C03	527	G2	0.282732	3000000	9800000	20000000	0.446453
IR	IAoutput_IR_metadata	G1-E	C04	503	G1	0.723658	3000000	9800000	20000000	1.97336
IR	IAoutput_IR_metadata	G1-E	C04	503	G2	0.276342	3000000	9800000	20000000	0.436362
IR	IAoutput_IR_metadata	G1-E	C05	358	G1	0.645251	3000000	9800000	20000000	1.75955
IR	IAoutput_IR_metadata	G1-E	C05	358	G2	0.354749	3000000	9800000	20000000	0.560171
IR	IAoutput_IR_metadata	G1-E	C06	426	G1	0.732394	3000000	9800000	20000000	1.99718
IR	IAoutput_IR_metadata	G1-E	C06	426	G2	0.267606	3000000	9800000	20000000	0.422567
IR	IAoutput_IR_metadata	G1-E	C07	461	G1	0.665944	3000000	9800000	20000000	1.81598
IR	IAoutput_IR_metadata	G1-E	C07	461	G2	0.334056	3000000	9800000	20000000	0.527497
IR	IAoutput_IR_metadata	G1-E	C08	421	G1	0.729216	3000000	9800000	20000000	1.98852
IR	IAoutput_IR_metadata	G1-E	C08	421	G2	0.270784	3000000	9800000	20000000	0.427585
IR	IAoutput_IR_metadata	G1-E	C09	437	G1	0.732265	3000000	9800000	20000000	1.99683
IR	IAoutput_IR_metadata	G1-E	C09	437	G2	0.267735	3000000	9800000	20000000	0.42277
IR	IAoutput_IR_metadata	G1-E	C10	443	G1	0.706546	3000000	9800000	20000000	1.9267
IR	IAoutput_IR_metadata	G1-E	C10	443	G2	0.293454	3000000	9800000	20000000	0.463382
IR	IAoutput_IR_metadata	G1-E	C11	349	G1	0.73639	3000000	9800000	20000000	2.00808
IR	IAoutput_IR_metadata	G1-E	C11	349	G2	0.26361	3000000	9800000	20000000	0.416258
IR	IAoutput_IR_metadata	G1-E	D02	360	G1	0.697222	3000000	9800000	20000000	1.90127
IR	IAoutput_IR_metadata	G1-E	D02	360	G2	0.302778	3000000	9800000	20000000	0.478106
IR	IAoutput_IR_metadata	G1-E	D03	461	G1	0.754881	3000000	9800000	20000000	2.0585
IR	IAoutput_IR_metadata	G1-E	D03	461	G2	0.245119	3000000	9800000	20000000	0.387059
IR	IAoutput_IR_metadata	G1-E	D04	340	G1	0.717647	3000000	9800000	20000000	1.95697
IR	IAoutput_IR_metadata	G1-E	D04	340	G2	0.282353	3000000	9800000	20000000	0.445854
IR	IAoutput_IR_metadata	G1-E	D05	382	G1	0.685864	3000000	9800000	20000000	1.8703
IR	IAoutput_IR_metadata	G1-E	D05	382	G2	0.314136	3000000	9800000	20000000	0.496041
IR	IAoutput_IR_metadata	G1-E	D06	363	G1	0.705234	3000000	9800000	20000000	1.92312
IR	IAoutput_IR_metadata	G1-E	D06	363	G2	0.294766	3000000	9800000	20000000	0.465454
IR	IAoutput_IR_metadata	G1-E	D07	450	G1	0.708889	3000000	9800000	20000000	1.93309
IR	IAoutput_IR_metadata	G1-E	D07	450	G2	0.291111	3000000	9800000	20000000	0.459683
IR	IAoutput_IR_metadata	G1-E	D08	400	G1	0.7075	3000000	9800000	20000000	1.9293
IR	IAoutput_IR_metadata	G1-E	D08	400	G2	0.2925	3000000	9800000	20000000	0.461876
IR	IAoutput_IR_metadata	G1-E	D09	299	G1	0.652174	3000000	9800000	20000000	1.77843
IR	IAoutput_IR_metadata	G1-E	D09	299	G2	0.347826	3000000	9800000	20000000	0.54924
IR	IAoutput_IR_metadata	G1-E	D10	284	G1	0.785211	3000000	9800000	20000000	2.14121
IR	IAoutput_IR_metadata	G1-E	D10	284	G2	0.214789	3000000	9800000	20000000	0.339165
IR	IAoutput_IR_metadata	G1-E	D11	407	G1	0.761671	3000000	9800000	20000000	2.07702
IR	IAoutput_IR_metadata	G1-E	D11	407	G2	0.238329	3000000	9800000	20000000	0.376337
