## Supplementary material for "Senescent cell heterogeneity and responses to senolytic treatment are related to cell cycle status during cell growth arrest": Suppl. Table S4

### Sheet: Sheet 1
Dataset	Well	Condition	ABT263	cell_counts	DNA_content	Percentage
FN048.01	B02	CTL	0.00	253	G1	0.70751
FN048.01	B02	CTL	0.00	253	G2	0.29249
FN048.01	B02	CTL	0.33	249	G1	0.751004
FN048.01	B02	CTL	0.33	249	G2	0.248996
FN048.01	B03	CTL	0.00	295	G1	0.749153
FN048.01	B03	CTL	0.00	295	G2	0.250847
FN048.01	B03	CTL	0.33	280	G1	0.746429
FN048.01	B03	CTL	0.33	280	G2	0.253571
FN048.01	B04	CTL	0.00	294	G1	0.748299
FN048.01	B04	CTL	0.00	294	G2	0.251701
FN048.01	B04	CTL	0.33	306	G1	0.735294
FN048.01	B04	CTL	0.33	306	G2	0.264706
FN048.01	B05	CTL	0.00	359	G1	0.654596
FN048.01	B05	CTL	0.00	359	G2	0.345404
FN048.01	B05	CTL	0.33	348	G1	0.761494
FN048.01	B05	CTL	0.33	348	G2	0.238506
FN048.01	B06	CTL	0.00	316	G1	0.734177
FN048.01	B06	CTL	0.00	316	G2	0.265823
FN048.01	B06	CTL	0.33	333	G1	0.798799
FN048.01	B06	CTL	0.33	333	G2	0.201201
FN048.01	B07	CTL	0.11	313	G1	0.648562
FN048.01	B07	CTL	0.11	313	G2	0.351438
FN048.01	B07	CTL	1.00	376	G1	0.720745
FN048.01	B07	CTL	1.00	376	G2	0.279255
FN048.01	B08	CTL	0.11	338	G1	0.707101
FN048.01	B08	CTL	0.11	338	G2	0.292899
FN048.01	B08	CTL	1.00	322	G1	0.770186
FN048.01	B08	CTL	1.00	322	G2	0.229814
FN048.01	B09	CTL	0.11	352	G1	0.764205
FN048.01	B09	CTL	0.11	352	G2	0.235795
FN048.01	B09	CTL	1.00	338	G1	0.784024
FN048.01	B09	CTL	1.00	338	G2	0.215976
FN048.01	B10	CTL	0.11	345	G1	0.707246
FN048.01	B10	CTL	0.11	345	G2	0.292754
FN048.01	B10	CTL	1.00	246	G1	0.678862
FN048.01	B10	CTL	1.00	246	G2	0.321138
FN048.01	B11	CTL	0.11	242	G1	0.72314
FN048.01	B11	CTL	0.11	242	G2	0.27686
FN048.01	B11	CTL	1.00	233	G1	0.772532
FN048.01	B11	CTL	1.00	233	G2	0.227468
FN048.01	C02	CTL	0.00	184	G1	0.690217
FN048.01	C02	CTL	0.00	184	G2	0.309783
FN048.01	C02	CTL	0.33	130	G1	0.707692
FN048.01	C02	CTL	0.33	130	G2	0.292308
FN048.01	C03	CTL	0.00	198	G1	0.666667
FN048.01	C03	CTL	0.00	198	G2	0.333333
FN048.01	C03	CTL	0.33	176	G1	0.829545
FN048.01	C03	CTL	0.33	176	G2	0.170455
FN048.01	C04	CTL	0.00	216	G1	0.75463
FN048.01	C04	CTL	0.00	216	G2	0.24537
FN048.01	C04	CTL	0.33	232	G1	0.702586
FN048.01	C04	CTL	0.33	232	G2	0.297414
FN048.01	C05	CTL	0.00	205	G1	0.731707
FN048.01	C05	CTL	0.00	205	G2	0.268293
FN048.01	C05	CTL	0.33	176	G1	0.789773
FN048.01	C05	CTL	0.33	176	G2	0.210227
FN048.01	C06	CTL	0.00	230	G1	0.756522
FN048.01	C06	CTL	0.00	230	G2	0.243478
FN048.01	C06	CTL	0.33	215	G1	0.693023
FN048.01	C06	CTL	0.33	215	G2	0.306977
FN048.01	C07	CTL	0.11	181	G1	0.707182
FN048.01	C07	CTL	0.11	181	G2	0.292818
FN048.01	C07	CTL	1.00	219	G1	0.69863
FN048.01	C07	CTL	1.00	219	G2	0.30137
FN048.01	C08	CTL	0.11	206	G1	0.674757
FN048.01	C08	CTL	0.11	206	G2	0.325243
FN048.01	C08	CTL	1.00	165	G1	0.70303
FN048.01	C08	CTL	1.00	165	G2	0.29697
FN048.01	C09	CTL	0.11	171	G1	0.701754
FN048.01	C09	CTL	0.11	171	G2	0.298246
FN048.01	C09	CTL	1.00	208	G1	0.740385
FN048.01	C09	CTL	1.00	208	G2	0.259615
FN048.01	C10	CTL	0.11	156	G1	0.679487
FN048.01	C10	CTL	0.11	156	G2	0.320513
FN048.01	C10	CTL	1.00	214	G1	0.752336
FN048.01	C10	CTL	1.00	214	G2	0.247664
FN048.01	C11	CTL	0.11	174	G1	0.747126
FN048.01	C11	CTL	0.11	174	G2	0.252874
FN048.01	C11	CTL	1.00	203	G1	0.719212
FN048.01	C11	CTL	1.00	203	G2	0.280788
FN048.01	D02	IR-G2-E	0.00	404	G1	0.294554
FN048.01	D02	IR-G2-E	0.00	404	G2	0.705446
FN048.01	D02	IR-G2-E	0.33	145	G1	0.365517
FN048.01	D02	IR-G2-E	0.33	145	G2	0.634483
FN048.01	D03	IR-G2-E	0.00	324	G1	0.320988
FN048.01	D03	IR-G2-E	0.00	324	G2	0.679012
FN048.01	D03	IR-G2-E	0.33	159	G1	0.433962
FN048.01	D03	IR-G2-E	0.33	159	G2	0.566038
FN048.01	D04	IR-G2-E	0.00	313	G1	0.277955
FN048.01	D04	IR-G2-E	0.00	313	G2	0.722045
FN048.01	D04	IR-G2-E	0.33	199	G1	0.467337
FN048.01	D04	IR-G2-E	0.33	199	G2	0.532663
FN048.01	D05	IR-G2-E	0.00	331	G1	0.323263
FN048.01	D05	IR-G2-E	0.00	331	G2	0.676737
FN048.01	D05	IR-G2-E	0.33	198	G1	0.378788
FN048.01	D05	IR-G2-E	0.33	198	G2	0.621212
FN048.01	D06	IR-G2-E	0.00	351	G1	0.336182
FN048.01	D06	IR-G2-E	0.00	351	G2	0.663818
FN048.01	D06	IR-G2-E	0.33	184	G1	0.358696
FN048.01	D06	IR-G2-E	0.33	184	G2	0.641304
FN048.01	D07	IR-G2-E	0.11	254	G1	0.338583
FN048.01	D07	IR-G2-E	0.11	254	G2	0.661417
FN048.01	D07	IR-G2-E	1.00	179	G1	0.335196
FN048.01	D07	IR-G2-E	1.00	179	G2	0.664804
FN048.01	D08	IR-G2-E	0.11	273	G1	0.358974
FN048.01	D08	IR-G2-E	0.11	273	G2	0.641026
FN048.01	D08	IR-G2-E	1.00	183	G1	0.338798
FN048.01	D08	IR-G2-E	1.00	183	G2	0.661202
FN048.01	D09	IR-G2-E	0.11	240	G1	0.333333
FN048.01	D09	IR-G2-E	0.11	240	G2	0.666667
FN048.01	D09	IR-G2-E	1.00	171	G1	0.380117
FN048.01	D09	IR-G2-E	1.00	171	G2	0.619883
FN048.01	D10	IR-G2-E	0.11	220	G1	0.359091
FN048.01	D10	IR-G2-E	0.11	220	G2	0.640909
FN048.01	D10	IR-G2-E	1.00	163	G1	0.411043
FN048.01	D10	IR-G2-E	1.00	163	G2	0.588957
FN048.01	D11	IR-G2-E	0.11	261	G1	0.321839
FN048.01	D11	IR-G2-E	0.11	261	G2	0.678161
FN048.01	D11	IR-G2-E	1.00	129	G1	0.348837
FN048.01	D11	IR-G2-E	1.00	129	G2	0.651163
FN048.01	E02	IR-G2-E	0.00	288	G1	0.413194
FN048.01	E02	IR-G2-E	0.00	288	G2	0.586806
FN048.01	E02	IR-G2-E	0.33	219	G1	0.488584
FN048.01	E02	IR-G2-E	0.33	219	G2	0.511416
FN048.01	E03	IR-G2-E	0.00	239	G1	0.364017
FN048.01	E03	IR-G2-E	0.00	239	G2	0.635983
FN048.01	E03	IR-G2-E	0.33	179	G1	0.346369
FN048.01	E03	IR-G2-E	0.33	179	G2	0.653631
FN048.01	E04	IR-G2-E	0.00	277	G1	0.361011
FN048.01	E04	IR-G2-E	0.00	277	G2	0.638989
FN048.01	E04	IR-G2-E	0.33	177	G1	0.40113
FN048.01	E04	IR-G2-E	0.33	177	G2	0.59887
FN048.01	E05	IR-G2-E	0.00	299	G1	0.311037
FN048.01	E05	IR-G2-E	0.00	299	G2	0.688963
FN048.01	E05	IR-G2-E	0.33	130	G1	0.469231
FN048.01	E05	IR-G2-E	0.33	130	G2	0.530769
FN048.01	E06	IR-G2-E	0.00	321	G1	0.308411
FN048.01	E06	IR-G2-E	0.00	321	G2	0.691589
FN048.01	E06	IR-G2-E	0.33	147	G1	0.360544
FN048.01	E06	IR-G2-E	0.33	147	G2	0.639456
FN048.01	E07	IR-G2-E	0.11	235	G1	0.357447
FN048.01	E07	IR-G2-E	0.11	235	G2	0.642553
FN048.01	E07	IR-G2-E	1.00	158	G1	0.443038
FN048.01	E07	IR-G2-E	1.00	158	G2	0.556962
FN048.01	E08	IR-G2-E	0.11	224	G1	0.415179
FN048.01	E08	IR-G2-E	0.11	224	G2	0.584821
FN048.01	E08	IR-G2-E	1.00	137	G1	0.379562
FN048.01	E08	IR-G2-E	1.00	137	G2	0.620438
FN048.01	E09	IR-G2-E	0.11	218	G1	0.417431
FN048.01	E09	IR-G2-E	0.11	218	G2	0.582569
FN048.01	E09	IR-G2-E	1.00	144	G1	0.416667
FN048.01	E09	IR-G2-E	1.00	144	G2	0.583333
FN048.01	E10	IR-G2-E	0.11	178	G1	0.438202
FN048.01	E10	IR-G2-E	0.11	178	G2	0.561798
FN048.01	E10	IR-G2-E	1.00	194	G1	0.386598
FN048.01	E10	IR-G2-E	1.00	194	G2	0.613402
FN048.01	E11	IR-G2-E	0.11	211	G1	0.350711
FN048.01	E11	IR-G2-E	0.11	211	G2	0.649289
FN048.01	E11	IR-G2-E	1.00	146	G1	0.356164
FN048.01	E11	IR-G2-E	1.00	146	G2	0.643836
FN048.01	F02	IR-G1-E	0.00	291	G1	0.683849
FN048.01	F02	IR-G1-E	0.00	291	G2	0.316151
FN048.01	F02	IR-G1-E	0.33	204	G1	0.720588
FN048.01	F02	IR-G1-E	0.33	204	G2	0.279412
FN048.01	F03	IR-G1-E	0.00	365	G1	0.679452
FN048.01	F03	IR-G1-E	0.00	365	G2	0.320548
FN048.01	F03	IR-G1-E	0.33	224	G1	0.736607
FN048.01	F03	IR-G1-E	0.33	224	G2	0.263393
FN048.01	F04	IR-G1-E	0.00	250	G1	0.552
FN048.01	F04	IR-G1-E	0.00	250	G2	0.448
FN048.01	F04	IR-G1-E	0.33	176	G1	0.681818
FN048.01	F04	IR-G1-E	0.33	176	G2	0.318182
FN048.01	F05	IR-G1-E	0.00	237	G1	0.603376
FN048.01	F05	IR-G1-E	0.00	237	G2	0.396624
FN048.01	F05	IR-G1-E	0.33	166	G1	0.680723
FN048.01	F05	IR-G1-E	0.33	166	G2	0.319277
FN048.01	F06	IR-G1-E	0.00	259	G1	0.660232
FN048.01	F06	IR-G1-E	0.00	259	G2	0.339768
FN048.01	F06	IR-G1-E	0.33	180	G1	0.711111
FN048.01	F06	IR-G1-E	0.33	180	G2	0.288889
FN048.01	F07	IR-G1-E	0.11	184	G1	0.646739
FN048.01	F07	IR-G1-E	0.11	184	G2	0.353261
FN048.01	F07	IR-G1-E	1.00	153	G1	0.679739
FN048.01	F07	IR-G1-E	1.00	153	G2	0.320261
FN048.01	F08	IR-G1-E	0.11	169	G1	0.721893
FN048.01	F08	IR-G1-E	0.11	169	G2	0.278107
FN048.01	F08	IR-G1-E	1.00	165	G1	0.739394
FN048.01	F08	IR-G1-E	1.00	165	G2	0.260606
FN048.01	F09	IR-G1-E	0.11	215	G1	0.739535
FN048.01	F09	IR-G1-E	0.11	215	G2	0.260465
FN048.01	F09	IR-G1-E	1.00	122	G1	0.655738
FN048.01	F09	IR-G1-E	1.00	122	G2	0.344262
FN048.01	F10	IR-G1-E	0.11	186	G1	0.731183
FN048.01	F10	IR-G1-E	0.11	186	G2	0.268817
FN048.01	F10	IR-G1-E	1.00	141	G1	0.751773
FN048.01	F10	IR-G1-E	1.00	141	G2	0.248227
FN048.01	F11	IR-G1-E	0.11	224	G1	0.745536
FN048.01	F11	IR-G1-E	0.11	224	G2	0.254464
FN048.01	F11	IR-G1-E	1.00	138	G1	0.731884
FN048.01	F11	IR-G1-E	1.00	138	G2	0.268116
FN048.01	G02	IR-G1-E	0.00	166	G1	0.656627
FN048.01	G02	IR-G1-E	0.00	166	G2	0.343373
FN048.01	G02	IR-G1-E	0.33	160	G1	0.7125
FN048.01	G02	IR-G1-E	0.33	160	G2	0.2875
FN048.01	G03	IR-G1-E	0.00	325	G1	0.615385
FN048.01	G03	IR-G1-E	0.00	325	G2	0.384615
FN048.01	G03	IR-G1-E	0.33	193	G1	0.740933
FN048.01	G03	IR-G1-E	0.33	193	G2	0.259067
FN048.01	G04	IR-G1-E	0.00	211	G1	0.677725
FN048.01	G04	IR-G1-E	0.00	211	G2	0.322275
FN048.01	G04	IR-G1-E	0.33	123	G1	0.772358
FN048.01	G04	IR-G1-E	0.33	123	G2	0.227642
FN048.01	G05	IR-G1-E	0.00	115	G1	0.626087
FN048.01	G05	IR-G1-E	0.00	115	G2	0.373913
FN048.01	G05	IR-G1-E	0.33	80	G1	0.7
FN048.01	G05	IR-G1-E	0.33	80	G2	0.3
FN048.01	G06	IR-G1-E	0.00	287	G1	0.595819
FN048.01	G06	IR-G1-E	0.00	287	G2	0.404181
FN048.01	G06	IR-G1-E	0.33	140	G1	0.785714
FN048.01	G06	IR-G1-E	0.33	140	G2	0.214286
FN048.01	G07	IR-G1-E	0.11	136	G1	0.735294
FN048.01	G07	IR-G1-E	0.11	136	G2	0.264706
FN048.01	G07	IR-G1-E	1.00	102	G1	0.715686
FN048.01	G07	IR-G1-E	1.00	102	G2	0.284314
FN048.01	G08	IR-G1-E	0.11	67	G1	0.791045
FN048.01	G08	IR-G1-E	0.11	67	G2	0.208955
FN048.01	G08	IR-G1-E	1.00	156	G1	0.75
FN048.01	G08	IR-G1-E	1.00	156	G2	0.25
FN048.01	G09	IR-G1-E	0.11	185	G1	0.702703
FN048.01	G09	IR-G1-E	0.11	185	G2	0.297297
FN048.01	G09	IR-G1-E	1.00	119	G1	0.689076
FN048.01	G09	IR-G1-E	1.00	119	G2	0.310924
FN048.01	G10	IR-G1-E	0.11	171	G1	0.695906
FN048.01	G10	IR-G1-E	0.11	171	G2	0.304094
FN048.01	G10	IR-G1-E	1.00	126	G1	0.690476
FN048.01	G10	IR-G1-E	1.00	126	G2	0.309524
FN048.01	G11	IR-G1-E	0.11	139	G1	0.726619
FN048.01	G11	IR-G1-E	0.11	139	G2	0.273381
FN048.01	G11	IR-G1-E	1.00	116	G1	0.706897
FN048.01	G11	IR-G1-E	1.00	116	G2	0.293103
FN048.02	B02	CTL	0.00	513	G1	0.674464
FN048.02	B02	CTL	0.00	513	G2	0.325536
FN048.02	B02	CTL	0.33	488	G1	0.647541
FN048.02	B02	CTL	0.33	488	G2	0.352459
FN048.02	B03	CTL	0.00	488	G1	0.70082
FN048.02	B03	CTL	0.00	488	G2	0.29918
FN048.02	B03	CTL	0.33	450	G1	0.68
FN048.02	B03	CTL	0.33	450	G2	0.32
FN048.02	B04	CTL	0.00	520	G1	0.694231
FN048.02	B04	CTL	0.00	520	G2	0.305769
FN048.02	B04	CTL	0.33	657	G1	0.713851
FN048.02	B04	CTL	0.33	657	G2	0.286149
FN048.02	B05	CTL	0.00	551	G1	0.68784
FN048.02	B05	CTL	0.00	551	G2	0.31216
FN048.02	B05	CTL	0.33	546	G1	0.730769
FN048.02	B05	CTL	0.33	546	G2	0.269231
FN048.02	B06	CTL	0.00	539	G1	0.651206
FN048.02	B06	CTL	0.00	539	G2	0.348794
FN048.02	B06	CTL	0.33	619	G1	0.704362
FN048.02	B06	CTL	0.33	619	G2	0.295638
FN048.02	B07	CTL	0.11	666	G1	0.663664
FN048.02	B07	CTL	0.11	666	G2	0.336336
FN048.02	B07	CTL	1.00	539	G1	0.710575
FN048.02	B07	CTL	1.00	539	G2	0.289425
FN048.02	B08	CTL	0.11	567	G1	0.654321
FN048.02	B08	CTL	0.11	567	G2	0.345679
FN048.02	B08	CTL	1.00	569	G1	0.702988
FN048.02	B08	CTL	1.00	569	G2	0.297012
FN048.02	B09	CTL	0.11	546	G1	0.67033
FN048.02	B09	CTL	0.11	546	G2	0.32967
FN048.02	B09	CTL	1.00	610	G1	0.67541
FN048.02	B09	CTL	1.00	610	G2	0.32459
FN048.02	B10	CTL	0.11	491	G1	0.645621
FN048.02	B10	CTL	0.11	491	G2	0.354379
FN048.02	B10	CTL	1.00	479	G1	0.734864
FN048.02	B10	CTL	1.00	479	G2	0.265136
FN048.02	B11	CTL	0.11	517	G1	0.696325
FN048.02	B11	CTL	0.11	517	G2	0.303675
FN048.02	B11	CTL	1.00	593	G1	0.708263
FN048.02	B11	CTL	1.00	593	G2	0.291737
FN048.02	C02	CTL	0.00	476	G1	0.670168
FN048.02	C02	CTL	0.00	476	G2	0.329832
FN048.02	C02	CTL	0.33	392	G1	0.647959
FN048.02	C02	CTL	0.33	392	G2	0.352041
FN048.02	C03	CTL	0.00	388	G1	0.662371
FN048.02	C03	CTL	0.00	388	G2	0.337629
FN048.02	C03	CTL	0.33	268	G1	0.675373
FN048.02	C03	CTL	0.33	268	G2	0.324627
FN048.02	C04	CTL	0.00	341	G1	0.71261
FN048.02	C04	CTL	0.00	341	G2	0.28739
FN048.02	C04	CTL	0.33	367	G1	0.72752
FN048.02	C04	CTL	0.33	367	G2	0.27248
FN048.02	C05	CTL	0.00	332	G1	0.644578
FN048.02	C05	CTL	0.00	332	G2	0.355422
FN048.02	C05	CTL	0.33	348	G1	0.718391
FN048.02	C05	CTL	0.33	348	G2	0.281609
FN048.02	C06	CTL	0.00	386	G1	0.715026
FN048.02	C06	CTL	0.00	386	G2	0.284974
FN048.02	C06	CTL	0.33	332	G1	0.686747
FN048.02	C06	CTL	0.33	332	G2	0.313253
FN048.02	C07	CTL	0.11	436	G1	0.75
FN048.02	C07	CTL	0.11	436	G2	0.25
FN048.02	C07	CTL	1.00	300	G1	0.63
FN048.02	C07	CTL	1.00	300	G2	0.37
FN048.02	C08	CTL	0.11	382	G1	0.670157
FN048.02	C08	CTL	0.11	382	G2	0.329843
FN048.02	C08	CTL	1.00	332	G1	0.75
FN048.02	C08	CTL	1.00	332	G2	0.25
FN048.02	C09	CTL	0.11	474	G1	0.675105
FN048.02	C09	CTL	0.11	474	G2	0.324895
FN048.02	C09	CTL	1.00	332	G1	0.759036
FN048.02	C09	CTL	1.00	332	G2	0.240964
FN048.02	C10	CTL	0.11	404	G1	0.670792
FN048.02	C10	CTL	0.11	404	G2	0.329208
FN048.02	C10	CTL	1.00	368	G1	0.747283
FN048.02	C10	CTL	1.00	368	G2	0.252717
FN048.02	C11	CTL	0.11	341	G1	0.692082
FN048.02	C11	CTL	0.11	341	G2	0.307918
FN048.02	C11	CTL	1.00	340	G1	0.691176
FN048.02	C11	CTL	1.00	340	G2	0.308824
FN048.02	D02	IR-G2-E	0.00	366	G1	0.39071
FN048.02	D02	IR-G2-E	0.00	366	G2	0.60929
FN048.02	D02	IR-G2-E	0.33	188	G1	0.409574
FN048.02	D02	IR-G2-E	0.33	188	G2	0.590426
FN048.02	D03	IR-G2-E	0.00	279	G1	0.358423
FN048.02	D03	IR-G2-E	0.00	279	G2	0.641577
FN048.02	D03	IR-G2-E	0.33	192	G1	0.322917
FN048.02	D03	IR-G2-E	0.33	192	G2	0.677083
FN048.02	D04	IR-G2-E	0.00	400	G1	0.31
FN048.02	D04	IR-G2-E	0.00	400	G2	0.69
FN048.02	D04	IR-G2-E	0.33	184	G1	0.331522
FN048.02	D04	IR-G2-E	0.33	184	G2	0.668478
FN048.02	D05	IR-G2-E	0.00	355	G1	0.247887
FN048.02	D05	IR-G2-E	0.00	355	G2	0.752113
FN048.02	D05	IR-G2-E	0.33	175	G1	0.377143
FN048.02	D05	IR-G2-E	0.33	175	G2	0.622857
FN048.02	D06	IR-G2-E	0.00	366	G1	0.322404
FN048.02	D06	IR-G2-E	0.00	366	G2	0.677596
FN048.02	D06	IR-G2-E	0.33	182	G1	0.373626
FN048.02	D06	IR-G2-E	0.33	182	G2	0.626374
FN048.02	D07	IR-G2-E	0.11	277	G1	0.357401
FN048.02	D07	IR-G2-E	0.11	277	G2	0.642599
FN048.02	D07	IR-G2-E	1.00	160	G1	0.4
FN048.02	D07	IR-G2-E	1.00	160	G2	0.6
FN048.02	D08	IR-G2-E	0.11	213	G1	0.375587
FN048.02	D08	IR-G2-E	0.11	213	G2	0.624413
FN048.02	D08	IR-G2-E	1.00	186	G1	0.424731
FN048.02	D08	IR-G2-E	1.00	186	G2	0.575269
FN048.02	D09	IR-G2-E	0.11	240	G1	0.354167
FN048.02	D09	IR-G2-E	0.11	240	G2	0.645833
FN048.02	D09	IR-G2-E	1.00	132	G1	0.356061
FN048.02	D09	IR-G2-E	1.00	132	G2	0.643939
FN048.02	D10	IR-G2-E	0.11	195	G1	0.333333
FN048.02	D10	IR-G2-E	0.11	195	G2	0.666667
FN048.02	D10	IR-G2-E	1.00	129	G1	0.356589
FN048.02	D10	IR-G2-E	1.00	129	G2	0.643411
FN048.02	D11	IR-G2-E	0.11	169	G1	0.366864
FN048.02	D11	IR-G2-E	0.11	169	G2	0.633136
FN048.02	D11	IR-G2-E	1.00	139	G1	0.438849
FN048.02	D11	IR-G2-E	1.00	139	G2	0.561151
FN048.02	E02	IR-G2-E	0.00	358	G1	0.385475
FN048.02	E02	IR-G2-E	0.00	358	G2	0.614525
FN048.02	E02	IR-G2-E	0.33	154	G1	0.383117
FN048.02	E02	IR-G2-E	0.33	154	G2	0.616883
FN048.02	E03	IR-G2-E	0.00	371	G1	0.382749
FN048.02	E03	IR-G2-E	0.00	371	G2	0.617251
FN048.02	E03	IR-G2-E	0.33	184	G1	0.342391
FN048.02	E03	IR-G2-E	0.33	184	G2	0.657609
FN048.02	E04	IR-G2-E	0.00	354	G1	0.350282
FN048.02	E04	IR-G2-E	0.00	354	G2	0.649718
FN048.02	E04	IR-G2-E	0.33	185	G1	0.389189
FN048.02	E04	IR-G2-E	0.33	185	G2	0.610811
FN048.02	E05	IR-G2-E	0.00	421	G1	0.32304
FN048.02	E05	IR-G2-E	0.00	421	G2	0.67696
FN048.02	E05	IR-G2-E	0.33	205	G1	0.356098
FN048.02	E05	IR-G2-E	0.33	205	G2	0.643902
FN048.02	E06	IR-G2-E	0.00	415	G1	0.385542
FN048.02	E06	IR-G2-E	0.00	415	G2	0.614458
FN048.02	E06	IR-G2-E	0.33	236	G1	0.40678
FN048.02	E06	IR-G2-E	0.33	236	G2	0.59322
FN048.02	E07	IR-G2-E	0.11	255	G1	0.345098
FN048.02	E07	IR-G2-E	0.11	255	G2	0.654902
FN048.02	E07	IR-G2-E	1.00	152	G1	0.388158
FN048.02	E07	IR-G2-E	1.00	152	G2	0.611842
FN048.02	E08	IR-G2-E	0.11	237	G1	0.421941
FN048.02	E08	IR-G2-E	0.11	237	G2	0.578059
FN048.02	E08	IR-G2-E	1.00	142	G1	0.338028
FN048.02	E08	IR-G2-E	1.00	142	G2	0.661972
FN048.02	E09	IR-G2-E	0.11	227	G1	0.440529
FN048.02	E09	IR-G2-E	0.11	227	G2	0.559471
FN048.02	E09	IR-G2-E	1.00	202	G1	0.336634
FN048.02	E09	IR-G2-E	1.00	202	G2	0.663366
FN048.02	E10	IR-G2-E	0.11	234	G1	0.354701
FN048.02	E10	IR-G2-E	0.11	234	G2	0.645299
FN048.02	E10	IR-G2-E	1.00	160	G1	0.45
FN048.02	E10	IR-G2-E	1.00	160	G2	0.55
FN048.02	E11	IR-G2-E	0.11	203	G1	0.408867
FN048.02	E11	IR-G2-E	0.11	203	G2	0.591133
FN048.02	E11	IR-G2-E	1.00	152	G1	0.348684
FN048.02	E11	IR-G2-E	1.00	152	G2	0.651316
FN048.02	F02	IR-G1-E	0.00	538	G1	0.624535
FN048.02	F02	IR-G1-E	0.00	538	G2	0.375465
FN048.02	F02	IR-G1-E	0.33	305	G1	0.704918
FN048.02	F02	IR-G1-E	0.33	305	G2	0.295082
FN048.02	F03	IR-G1-E	0.00	492	G1	0.680894
FN048.02	F03	IR-G1-E	0.00	492	G2	0.319106
FN048.02	F03	IR-G1-E	0.33	254	G1	0.685039
FN048.02	F03	IR-G1-E	0.33	254	G2	0.314961
FN048.02	F04	IR-G1-E	0.00	602	G1	0.652824
FN048.02	F04	IR-G1-E	0.00	602	G2	0.347176
FN048.02	F04	IR-G1-E	0.33	301	G1	0.760797
FN048.02	F04	IR-G1-E	0.33	301	G2	0.239203
FN048.02	F05	IR-G1-E	0.00	679	G1	0.648012
FN048.02	F05	IR-G1-E	0.00	679	G2	0.351988
FN048.02	F05	IR-G1-E	0.33	243	G1	0.773663
FN048.02	F05	IR-G1-E	0.33	243	G2	0.226337
FN048.02	F06	IR-G1-E	0.00	621	G1	0.700483
FN048.02	F06	IR-G1-E	0.00	621	G2	0.299517
FN048.02	F06	IR-G1-E	0.33	223	G1	0.663677
FN048.02	F06	IR-G1-E	0.33	223	G2	0.336323
FN048.02	F07	IR-G1-E	0.11	375	G1	0.709333
FN048.02	F07	IR-G1-E	0.11	375	G2	0.290667
FN048.02	F07	IR-G1-E	1.00	240	G1	0.708333
FN048.02	F07	IR-G1-E	1.00	240	G2	0.291667
FN048.02	F08	IR-G1-E	0.11	333	G1	0.744745
FN048.02	F08	IR-G1-E	0.11	333	G2	0.255255
FN048.02	F08	IR-G1-E	1.00	212	G1	0.716981
FN048.02	F08	IR-G1-E	1.00	212	G2	0.283019
FN048.02	F09	IR-G1-E	0.11	386	G1	0.689119
FN048.02	F09	IR-G1-E	0.11	386	G2	0.310881
FN048.02	F09	IR-G1-E	1.00	245	G1	0.681633
FN048.02	F09	IR-G1-E	1.00	245	G2	0.318367
FN048.02	F10	IR-G1-E	0.11	421	G1	0.71734
FN048.02	F10	IR-G1-E	0.11	421	G2	0.28266
FN048.02	F10	IR-G1-E	1.00	165	G1	0.733333
FN048.02	F10	IR-G1-E	1.00	165	G2	0.266667
FN048.02	F11	IR-G1-E	0.11	198	G1	0.70202
FN048.02	F11	IR-G1-E	0.11	198	G2	0.29798
FN048.02	F11	IR-G1-E	1.00	212	G1	0.754717
FN048.02	F11	IR-G1-E	1.00	212	G2	0.245283
FN048.02	G02	IR-G1-E	0.00	625	G1	0.6704
FN048.02	G02	IR-G1-E	0.00	625	G2	0.3296
FN048.02	G02	IR-G1-E	0.33	439	G1	0.676538
FN048.02	G02	IR-G1-E	0.33	439	G2	0.323462
FN048.02	G03	IR-G1-E	0.00	441	G1	0.684807
FN048.02	G03	IR-G1-E	0.00	441	G2	0.315193
FN048.02	G03	IR-G1-E	0.33	399	G1	0.669173
FN048.02	G03	IR-G1-E	0.33	399	G2	0.330827
FN048.02	G04	IR-G1-E	0.00	482	G1	0.678423
FN048.02	G04	IR-G1-E	0.00	482	G2	0.321577
FN048.02	G04	IR-G1-E	0.33	367	G1	0.741144
FN048.02	G04	IR-G1-E	0.33	367	G2	0.258856
FN048.02	G05	IR-G1-E	0.00	547	G1	0.636197
FN048.02	G05	IR-G1-E	0.00	547	G2	0.363803
FN048.02	G05	IR-G1-E	0.33	284	G1	0.785211
FN048.02	G05	IR-G1-E	0.33	284	G2	0.214789
FN048.02	G06	IR-G1-E	0.00	465	G1	0.658065
FN048.02	G06	IR-G1-E	0.00	465	G2	0.341935
FN048.02	G06	IR-G1-E	0.33	204	G1	0.720588
FN048.02	G06	IR-G1-E	0.33	204	G2	0.279412
FN048.02	G07	IR-G1-E	0.11	336	G1	0.702381
FN048.02	G07	IR-G1-E	0.11	336	G2	0.297619
FN048.02	G07	IR-G1-E	1.00	248	G1	0.721774
FN048.02	G07	IR-G1-E	1.00	248	G2	0.278226
FN048.02	G08	IR-G1-E	0.11	390	G1	0.728205
FN048.02	G08	IR-G1-E	0.11	390	G2	0.271795
FN048.02	G08	IR-G1-E	1.00	275	G1	0.756364
FN048.02	G08	IR-G1-E	1.00	275	G2	0.243636
FN048.02	G09	IR-G1-E	0.11	362	G1	0.756906
FN048.02	G09	IR-G1-E	0.11	362	G2	0.243094
FN048.02	G09	IR-G1-E	1.00	307	G1	0.811075
FN048.02	G09	IR-G1-E	1.00	307	G2	0.188925
FN048.02	G10	IR-G1-E	0.11	473	G1	0.761099
FN048.02	G10	IR-G1-E	0.11	473	G2	0.238901
FN048.02	G10	IR-G1-E	1.00	314	G1	0.789809
FN048.02	G10	IR-G1-E	1.00	314	G2	0.210191
FN048.02	G11	IR-G1-E	0.11	321	G1	0.716511
FN048.02	G11	IR-G1-E	0.11	321	G2	0.283489
FN048.02	G11	IR-G1-E	1.00	238	G1	0.777311
FN048.02	G11	IR-G1-E	1.00	238	G2	0.222689
FN048.03	B02	CTL	0.00	331	G1	0.728097
FN048.03	B02	CTL	0.00	331	G2	0.271903
FN048.03	B02	CTL	0.33	245	G1	0.771429
FN048.03	B02	CTL	0.33	245	G2	0.228571
FN048.03	B03	CTL	0.00	288	G1	0.704861
FN048.03	B03	CTL	0.00	288	G2	0.295139
FN048.03	B03	CTL	0.33	231	G1	0.766234
FN048.03	B03	CTL	0.33	231	G2	0.233766
FN048.03	B04	CTL	0.00	318	G1	0.720126
FN048.03	B04	CTL	0.00	318	G2	0.279874
FN048.03	B04	CTL	0.33	237	G1	0.755274
FN048.03	B04	CTL	0.33	237	G2	0.244726
FN048.03	B05	CTL	0.00	323	G1	0.705882
FN048.03	B05	CTL	0.00	323	G2	0.294118
FN048.03	B05	CTL	0.33	253	G1	0.731225
FN048.03	B05	CTL	0.33	253	G2	0.268775
FN048.03	B06	CTL	0.00	283	G1	0.671378
FN048.03	B06	CTL	0.00	283	G2	0.328622
FN048.03	B06	CTL	0.33	266	G1	0.699248
FN048.03	B06	CTL	0.33	266	G2	0.300752
FN048.03	B07	CTL	0.11	322	G1	0.729814
FN048.03	B07	CTL	0.11	322	G2	0.270186
FN048.03	B07	CTL	1.00	236	G1	0.75
FN048.03	B07	CTL	1.00	236	G2	0.25
FN048.03	B08	CTL	0.11	329	G1	0.726444
FN048.03	B08	CTL	0.11	329	G2	0.273556
FN048.03	B08	CTL	1.00	272	G1	0.658088
FN048.03	B08	CTL	1.00	272	G2	0.341912
FN048.03	B09	CTL	0.11	241	G1	0.780083
FN048.03	B09	CTL	0.11	241	G2	0.219917
FN048.03	B09	CTL	1.00	212	G1	0.712264
FN048.03	B09	CTL	1.00	212	G2	0.287736
FN048.03	B10	CTL	0.11	282	G1	0.812057
FN048.03	B10	CTL	0.11	282	G2	0.187943
FN048.03	B10	CTL	1.00	235	G1	0.731915
FN048.03	B10	CTL	1.00	235	G2	0.268085
FN048.03	B11	CTL	0.11	346	G1	0.728324
FN048.03	B11	CTL	0.11	346	G2	0.271676
FN048.03	B11	CTL	1.00	243	G1	0.773663
FN048.03	B11	CTL	1.00	243	G2	0.226337
FN048.03	C02	CTL	0.00	254	G1	0.76378
FN048.03	C02	CTL	0.00	254	G2	0.23622
FN048.03	C02	CTL	0.33	241	G1	0.713693
FN048.03	C02	CTL	0.33	241	G2	0.286307
FN048.03	C03	CTL	0.00	186	G1	0.693548
FN048.03	C03	CTL	0.00	186	G2	0.306452
FN048.03	C03	CTL	0.33	204	G1	0.745098
FN048.03	C03	CTL	0.33	204	G2	0.254902
FN048.03	C04	CTL	0.00	184	G1	0.706522
FN048.03	C04	CTL	0.00	184	G2	0.293478
FN048.03	C04	CTL	0.33	193	G1	0.689119
FN048.03	C04	CTL	0.33	193	G2	0.310881
FN048.03	C05	CTL	0.00	197	G1	0.766497
FN048.03	C05	CTL	0.00	197	G2	0.233503
FN048.03	C05	CTL	0.33	199	G1	0.718593
FN048.03	C05	CTL	0.33	199	G2	0.281407
FN048.03	C06	CTL	0.00	200	G1	0.7
FN048.03	C06	CTL	0.00	200	G2	0.3
FN048.03	C06	CTL	0.33	214	G1	0.761682
FN048.03	C06	CTL	0.33	214	G2	0.238318
FN048.03	C07	CTL	0.11	206	G1	0.669903
FN048.03	C07	CTL	0.11	206	G2	0.330097
FN048.03	C07	CTL	1.00	236	G1	0.720339
FN048.03	C07	CTL	1.00	236	G2	0.279661
FN048.03	C08	CTL	0.11	221	G1	0.714932
FN048.03	C08	CTL	0.11	221	G2	0.285068
FN048.03	C08	CTL	1.00	278	G1	0.68705
FN048.03	C08	CTL	1.00	278	G2	0.31295
FN048.03	C09	CTL	0.11	237	G1	0.755274
FN048.03	C09	CTL	0.11	237	G2	0.244726
FN048.03	C09	CTL	1.00	189	G1	0.703704
FN048.03	C09	CTL	1.00	189	G2	0.296296
FN048.03	C10	CTL	0.11	203	G1	0.689655
FN048.03	C10	CTL	0.11	203	G2	0.310345
FN048.03	C10	CTL	1.00	275	G1	0.709091
FN048.03	C10	CTL	1.00	275	G2	0.290909
FN048.03	C11	CTL	0.11	195	G1	0.728205
FN048.03	C11	CTL	0.11	195	G2	0.271795
FN048.03	C11	CTL	1.00	230	G1	0.669565
FN048.03	C11	CTL	1.00	230	G2	0.330435
FN048.03	D02	IR-G2-E	0.00	261	G1	0.321839
FN048.03	D02	IR-G2-E	0.00	261	G2	0.678161
FN048.03	D02	IR-G2-E	0.33	113	G1	0.424779
FN048.03	D02	IR-G2-E	0.33	113	G2	0.575221
FN048.03	D03	IR-G2-E	0.00	239	G1	0.313808
FN048.03	D03	IR-G2-E	0.00	239	G2	0.686192
FN048.03	D03	IR-G2-E	0.33	146	G1	0.267123
FN048.03	D03	IR-G2-E	0.33	146	G2	0.732877
FN048.03	D04	IR-G2-E	0.00	280	G1	0.346429
FN048.03	D04	IR-G2-E	0.00	280	G2	0.653571
FN048.03	D04	IR-G2-E	0.33	123	G1	0.365854
FN048.03	D04	IR-G2-E	0.33	123	G2	0.634146
FN048.03	D05	IR-G2-E	0.00	253	G1	0.363636
FN048.03	D05	IR-G2-E	0.00	253	G2	0.636364
FN048.03	D05	IR-G2-E	0.33	129	G1	0.379845
FN048.03	D05	IR-G2-E	0.33	129	G2	0.620155
FN048.03	D06	IR-G2-E	0.00	286	G1	0.346154
FN048.03	D06	IR-G2-E	0.00	286	G2	0.653846
FN048.03	D06	IR-G2-E	0.33	126	G1	0.357143
FN048.03	D06	IR-G2-E	0.33	126	G2	0.642857
FN048.03	D07	IR-G2-E	0.11	173	G1	0.375723
FN048.03	D07	IR-G2-E	0.11	173	G2	0.624277
FN048.03	D07	IR-G2-E	1.00	118	G1	0.398305
FN048.03	D07	IR-G2-E	1.00	118	G2	0.601695
FN048.03	D08	IR-G2-E	0.11	172	G1	0.360465
FN048.03	D08	IR-G2-E	0.11	172	G2	0.639535
FN048.03	D08	IR-G2-E	1.00	97	G1	0.319588
FN048.03	D08	IR-G2-E	1.00	97	G2	0.680412
FN048.03	D09	IR-G2-E	0.11	202	G1	0.351485
FN048.03	D09	IR-G2-E	0.11	202	G2	0.648515
FN048.03	D09	IR-G2-E	1.00	103	G1	0.427184
FN048.03	D09	IR-G2-E	1.00	103	G2	0.572816
FN048.03	D10	IR-G2-E	0.11	142	G1	0.387324
FN048.03	D10	IR-G2-E	0.11	142	G2	0.612676
FN048.03	D10	IR-G2-E	1.00	118	G1	0.508475
FN048.03	D10	IR-G2-E	1.00	118	G2	0.491525
FN048.03	D11	IR-G2-E	0.11	145	G1	0.42069
FN048.03	D11	IR-G2-E	0.11	145	G2	0.57931
FN048.03	D11	IR-G2-E	1.00	113	G1	0.477876
FN048.03	D11	IR-G2-E	1.00	113	G2	0.522124
FN048.03	E02	IR-G2-E	0.00	272	G1	0.378676
FN048.03	E02	IR-G2-E	0.00	272	G2	0.621324
FN048.03	E02	IR-G2-E	0.33	144	G1	0.305556
FN048.03	E02	IR-G2-E	0.33	144	G2	0.694444
FN048.03	E03	IR-G2-E	0.00	267	G1	0.340824
FN048.03	E03	IR-G2-E	0.00	267	G2	0.659176
FN048.03	E03	IR-G2-E	0.33	146	G1	0.431507
FN048.03	E03	IR-G2-E	0.33	146	G2	0.568493
FN048.03	E04	IR-G2-E	0.00	278	G1	0.334532
FN048.03	E04	IR-G2-E	0.00	278	G2	0.665468
FN048.03	E04	IR-G2-E	0.33	125	G1	0.408
FN048.03	E04	IR-G2-E	0.33	125	G2	0.592
FN048.03	E05	IR-G2-E	0.00	300	G1	0.406667
FN048.03	E05	IR-G2-E	0.00	300	G2	0.593333
FN048.03	E05	IR-G2-E	0.33	100	G1	0.41
FN048.03	E05	IR-G2-E	0.33	100	G2	0.59
FN048.03	E06	IR-G2-E	0.00	277	G1	0.32491
FN048.03	E06	IR-G2-E	0.00	277	G2	0.67509
FN048.03	E06	IR-G2-E	0.33	134	G1	0.380597
FN048.03	E06	IR-G2-E	0.33	134	G2	0.619403
FN048.03	E07	IR-G2-E	0.11	188	G1	0.329787
FN048.03	E07	IR-G2-E	0.11	188	G2	0.670213
FN048.03	E07	IR-G2-E	1.00	101	G1	0.386139
FN048.03	E07	IR-G2-E	1.00	101	G2	0.613861
FN048.03	E08	IR-G2-E	0.11	185	G1	0.297297
FN048.03	E08	IR-G2-E	0.11	185	G2	0.702703
FN048.03	E08	IR-G2-E	1.00	108	G1	0.388889
FN048.03	E08	IR-G2-E	1.00	108	G2	0.611111
FN048.03	E09	IR-G2-E	0.11	182	G1	0.368132
FN048.03	E09	IR-G2-E	0.11	182	G2	0.631868
FN048.03	E09	IR-G2-E	1.00	113	G1	0.389381
FN048.03	E09	IR-G2-E	1.00	113	G2	0.610619
FN048.03	E10	IR-G2-E	0.11	178	G1	0.410112
FN048.03	E10	IR-G2-E	0.11	178	G2	0.589888
FN048.03	E10	IR-G2-E	1.00	120	G1	0.383333
FN048.03	E10	IR-G2-E	1.00	120	G2	0.616667
FN048.03	E11	IR-G2-E	0.11	213	G1	0.352113
FN048.03	E11	IR-G2-E	0.11	213	G2	0.647887
FN048.03	E11	IR-G2-E	1.00	116	G1	0.422414
FN048.03	E11	IR-G2-E	1.00	116	G2	0.577586
FN048.03	F02	IR-G1-E	0.00	346	G1	0.638728
FN048.03	F02	IR-G1-E	0.00	346	G2	0.361272
FN048.03	F02	IR-G1-E	0.33	219	G1	0.748858
FN048.03	F02	IR-G1-E	0.33	219	G2	0.251142
FN048.03	F03	IR-G1-E	0.00	340	G1	0.664706
FN048.03	F03	IR-G1-E	0.00	340	G2	0.335294
FN048.03	F03	IR-G1-E	0.33	210	G1	0.714286
FN048.03	F03	IR-G1-E	0.33	210	G2	0.285714
FN048.03	F04	IR-G1-E	0.00	378	G1	0.722222
FN048.03	F04	IR-G1-E	0.00	378	G2	0.277778
FN048.03	F04	IR-G1-E	0.33	207	G1	0.705314
FN048.03	F04	IR-G1-E	0.33	207	G2	0.294686
FN048.03	F05	IR-G1-E	0.00	336	G1	0.738095
FN048.03	F05	IR-G1-E	0.00	336	G2	0.261905
FN048.03	F05	IR-G1-E	0.33	218	G1	0.688073
FN048.03	F05	IR-G1-E	0.33	218	G2	0.311927
FN048.03	F06	IR-G1-E	0.00	298	G1	0.697987
FN048.03	F06	IR-G1-E	0.00	298	G2	0.302013
FN048.03	F06	IR-G1-E	0.33	214	G1	0.747664
FN048.03	F06	IR-G1-E	0.33	214	G2	0.252336
FN048.03	F07	IR-G1-E	0.11	248	G1	0.669355
FN048.03	F07	IR-G1-E	0.11	248	G2	0.330645
FN048.03	F07	IR-G1-E	1.00	153	G1	0.732026
FN048.03	F07	IR-G1-E	1.00	153	G2	0.267974
FN048.03	F08	IR-G1-E	0.11	204	G1	0.691176
FN048.03	F08	IR-G1-E	0.11	204	G2	0.308824
FN048.03	F08	IR-G1-E	1.00	197	G1	0.796954
FN048.03	F08	IR-G1-E	1.00	197	G2	0.203046
FN048.03	F09	IR-G1-E	0.11	282	G1	0.705674
FN048.03	F09	IR-G1-E	0.11	282	G2	0.294326
FN048.03	F09	IR-G1-E	1.00	171	G1	0.730994
FN048.03	F09	IR-G1-E	1.00	171	G2	0.269006
FN048.03	F10	IR-G1-E	0.11	211	G1	0.663507
FN048.03	F10	IR-G1-E	0.11	211	G2	0.336493
FN048.03	F10	IR-G1-E	1.00	164	G1	0.737805
FN048.03	F10	IR-G1-E	1.00	164	G2	0.262195
FN048.03	F11	IR-G1-E	0.11	213	G1	0.676056
FN048.03	F11	IR-G1-E	0.11	213	G2	0.323944
FN048.03	F11	IR-G1-E	1.00	161	G1	0.68323
FN048.03	F11	IR-G1-E	1.00	161	G2	0.31677
FN048.03	G02	IR-G1-E	0.00	373	G1	0.691689
FN048.03	G02	IR-G1-E	0.00	373	G2	0.308311
FN048.03	G02	IR-G1-E	0.33	189	G1	0.804233
FN048.03	G02	IR-G1-E	0.33	189	G2	0.195767
FN048.03	G03	IR-G1-E	0.00	370	G1	0.640541
FN048.03	G03	IR-G1-E	0.00	370	G2	0.359459
FN048.03	G03	IR-G1-E	0.33	189	G1	0.751323
FN048.03	G03	IR-G1-E	0.33	189	G2	0.248677
FN048.03	G04	IR-G1-E	0.00	401	G1	0.628429
FN048.03	G04	IR-G1-E	0.00	401	G2	0.371571
FN048.03	G04	IR-G1-E	0.33	186	G1	0.725806
FN048.03	G04	IR-G1-E	0.33	186	G2	0.274194
FN048.03	G05	IR-G1-E	0.00	278	G1	0.658273
FN048.03	G05	IR-G1-E	0.00	278	G2	0.341727
FN048.03	G05	IR-G1-E	0.33	204	G1	0.72549
FN048.03	G05	IR-G1-E	0.33	204	G2	0.27451
FN048.03	G06	IR-G1-E	0.00	347	G1	0.622478
FN048.03	G06	IR-G1-E	0.00	347	G2	0.377522
FN048.03	G06	IR-G1-E	0.33	197	G1	0.736041
FN048.03	G06	IR-G1-E	0.33	197	G2	0.263959
FN048.03	G07	IR-G1-E	0.11	204	G1	0.779412
FN048.03	G07	IR-G1-E	0.11	204	G2	0.220588
FN048.03	G07	IR-G1-E	1.00	156	G1	0.737179
FN048.03	G07	IR-G1-E	1.00	156	G2	0.262821
FN048.03	G08	IR-G1-E	0.11	229	G1	0.768559
FN048.03	G08	IR-G1-E	0.11	229	G2	0.231441
FN048.03	G08	IR-G1-E	1.00	173	G1	0.791908
FN048.03	G08	IR-G1-E	1.00	173	G2	0.208092
FN048.03	G09	IR-G1-E	0.11	204	G1	0.691176
FN048.03	G09	IR-G1-E	0.11	204	G2	0.308824
FN048.03	G09	IR-G1-E	1.00	225	G1	0.711111
FN048.03	G09	IR-G1-E	1.00	225	G2	0.288889
FN048.03	G10	IR-G1-E	0.11	231	G1	0.670996
FN048.03	G10	IR-G1-E	0.11	231	G2	0.329004
FN048.03	G10	IR-G1-E	1.00	179	G1	0.681564
FN048.03	G10	IR-G1-E	1.00	179	G2	0.318436
FN048.03	G11	IR-G1-E	0.11	178	G1	0.640449
FN048.03	G11	IR-G1-E	0.11	178	G2	0.359551
FN048.03	G11	IR-G1-E	1.00	165	G1	0.763636
FN048.03	G11	IR-G1-E	1.00	165	G2	0.236364
