## Supplementary material for "Senescent cell heterogeneity and responses to senolytic treatment are related to cell cycle status during cell growth arrest": Suppl. Table S5

### Sheet: Sheet 1
Dataset	Condition	ABT263	Well	DNA_content	Cell_Count	Normalization_Value	Cell_Count_Normalized
FN048.01	CTL	0.00	B02	G1	179	183.3	0.976541
FN048.01	CTL	0.00	B02	G2	74	71.7	1.03208
FN048.01	CTL	0.00	B03	G1	221	183.3	1.20567
FN048.01	CTL	0.00	B03	G2	74	71.7	1.03208
FN048.01	CTL	0.00	B04	G1	220	183.3	1.20022
FN048.01	CTL	0.00	B04	G2	74	71.7	1.03208
FN048.01	CTL	0.00	B05	G1	235	183.3	1.28205
FN048.01	CTL	0.00	B05	G2	124	71.7	1.72943
FN048.01	CTL	0.00	B06	G1	232	183.3	1.26568
FN048.01	CTL	0.00	B06	G2	84	71.7	1.17155
FN048.01	CTL	0.00	C02	G1	127	183.3	0.692853
FN048.01	CTL	0.00	C02	G2	57	71.7	0.794979
FN048.01	CTL	0.00	C03	G1	132	183.3	0.720131
FN048.01	CTL	0.00	C03	G2	66	71.7	0.920502
FN048.01	CTL	0.00	C04	G1	163	183.3	0.889253
FN048.01	CTL	0.00	C04	G2	53	71.7	0.739191
FN048.01	CTL	0.00	C05	G1	150	183.3	0.818331
FN048.01	CTL	0.00	C05	G2	55	71.7	0.767085
FN048.01	CTL	0.00	C06	G1	174	183.3	0.949264
FN048.01	CTL	0.00	C06	G2	56	71.7	0.781032
FN048.01	CTL	0.11	B07	G1	203	183.3	1.10747
FN048.01	CTL	0.11	B07	G2	110	71.7	1.53417
FN048.01	CTL	0.11	B08	G1	239	183.3	1.30387
FN048.01	CTL	0.11	B08	G2	99	71.7	1.38075
FN048.01	CTL	0.11	B09	G1	269	183.3	1.46754
FN048.01	CTL	0.11	B09	G2	83	71.7	1.1576
FN048.01	CTL	0.11	B10	G1	244	183.3	1.33115
FN048.01	CTL	0.11	B10	G2	101	71.7	1.40865
FN048.01	CTL	0.11	B11	G1	175	183.3	0.954719
FN048.01	CTL	0.11	B11	G2	67	71.7	0.934449
FN048.01	CTL	0.11	C07	G1	128	183.3	0.698309
FN048.01	CTL	0.11	C07	G2	53	71.7	0.739191
FN048.01	CTL	0.11	C08	G1	139	183.3	0.75832
FN048.01	CTL	0.11	C08	G2	67	71.7	0.934449
FN048.01	CTL	0.11	C09	G1	120	183.3	0.654664
FN048.01	CTL	0.11	C09	G2	51	71.7	0.711297
FN048.01	CTL	0.11	C10	G1	106	183.3	0.578287
FN048.01	CTL	0.11	C10	G2	50	71.7	0.69735
FN048.01	CTL	0.11	C11	G1	130	183.3	0.70922
FN048.01	CTL	0.11	C11	G2	44	71.7	0.613668
FN048.01	CTL	0.33	B02	G1	187	183.3	1.02019
FN048.01	CTL	0.33	B02	G2	62	71.7	0.864714
FN048.01	CTL	0.33	B03	G1	209	183.3	1.14021
FN048.01	CTL	0.33	B03	G2	71	71.7	0.990237
FN048.01	CTL	0.33	B04	G1	225	183.3	1.2275
FN048.01	CTL	0.33	B04	G2	81	71.7	1.12971
FN048.01	CTL	0.33	B05	G1	265	183.3	1.44572
FN048.01	CTL	0.33	B05	G2	83	71.7	1.1576
FN048.01	CTL	0.33	B06	G1	266	183.3	1.45117
FN048.01	CTL	0.33	B06	G2	67	71.7	0.934449
FN048.01	CTL	0.33	C02	G1	92	183.3	0.501909
FN048.01	CTL	0.33	C02	G2	38	71.7	0.529986
FN048.01	CTL	0.33	C03	G1	146	183.3	0.796508
FN048.01	CTL	0.33	C03	G2	30	71.7	0.41841
FN048.01	CTL	0.33	C04	G1	163	183.3	0.889253
FN048.01	CTL	0.33	C04	G2	69	71.7	0.962343
FN048.01	CTL	0.33	C05	G1	139	183.3	0.75832
FN048.01	CTL	0.33	C05	G2	37	71.7	0.516039
FN048.01	CTL	0.33	C06	G1	149	183.3	0.812875
FN048.01	CTL	0.33	C06	G2	66	71.7	0.920502
FN048.01	CTL	1.00	B07	G1	271	183.3	1.47845
FN048.01	CTL	1.00	B07	G2	105	71.7	1.46444
FN048.01	CTL	1.00	B08	G1	248	183.3	1.35297
FN048.01	CTL	1.00	B08	G2	74	71.7	1.03208
FN048.01	CTL	1.00	B09	G1	265	183.3	1.44572
FN048.01	CTL	1.00	B09	G2	73	71.7	1.01813
FN048.01	CTL	1.00	B10	G1	167	183.3	0.911075
FN048.01	CTL	1.00	B10	G2	79	71.7	1.10181
FN048.01	CTL	1.00	B11	G1	180	183.3	0.981997
FN048.01	CTL	1.00	B11	G2	53	71.7	0.739191
FN048.01	CTL	1.00	C07	G1	153	183.3	0.834697
FN048.01	CTL	1.00	C07	G2	66	71.7	0.920502
FN048.01	CTL	1.00	C08	G1	116	183.3	0.632842
FN048.01	CTL	1.00	C08	G2	49	71.7	0.683403
FN048.01	CTL	1.00	C09	G1	154	183.3	0.840153
FN048.01	CTL	1.00	C09	G2	54	71.7	0.753138
FN048.01	CTL	1.00	C10	G1	161	183.3	0.878342
FN048.01	CTL	1.00	C10	G2	53	71.7	0.739191
FN048.01	CTL	1.00	C11	G1	146	183.3	0.796508
FN048.01	CTL	1.00	C11	G2	57	71.7	0.794979
FN048.01	IR-G1-E	0.00	F02	G1	199	159.4	1.24843
FN048.01	IR-G1-E	0.00	F02	G2	92	91.2	1.00877
FN048.01	IR-G1-E	0.00	F03	G1	248	159.4	1.55583
FN048.01	IR-G1-E	0.00	F03	G2	117	91.2	1.28289
FN048.01	IR-G1-E	0.00	F04	G1	138	159.4	0.865747
FN048.01	IR-G1-E	0.00	F04	G2	112	91.2	1.22807
FN048.01	IR-G1-E	0.00	F05	G1	143	159.4	0.897114
FN048.01	IR-G1-E	0.00	F05	G2	94	91.2	1.0307
FN048.01	IR-G1-E	0.00	F06	G1	171	159.4	1.07277
FN048.01	IR-G1-E	0.00	F06	G2	88	91.2	0.964912
FN048.01	IR-G1-E	0.00	G02	G1	109	159.4	0.683814
FN048.01	IR-G1-E	0.00	G02	G2	57	91.2	0.625
FN048.01	IR-G1-E	0.00	G03	G1	200	159.4	1.25471
FN048.01	IR-G1-E	0.00	G03	G2	125	91.2	1.37061
FN048.01	IR-G1-E	0.00	G04	G1	143	159.4	0.897114
FN048.01	IR-G1-E	0.00	G04	G2	68	91.2	0.745614
FN048.01	IR-G1-E	0.00	G05	G1	72	159.4	0.451694
FN048.01	IR-G1-E	0.00	G05	G2	43	91.2	0.471491
FN048.01	IR-G1-E	0.00	G06	G1	171	159.4	1.07277
FN048.01	IR-G1-E	0.00	G06	G2	116	91.2	1.27193
FN048.01	IR-G1-E	0.11	F07	G1	119	159.4	0.74655
FN048.01	IR-G1-E	0.11	F07	G2	65	91.2	0.712719
FN048.01	IR-G1-E	0.11	F08	G1	122	159.4	0.76537
FN048.01	IR-G1-E	0.11	F08	G2	47	91.2	0.515351
FN048.01	IR-G1-E	0.11	F09	G1	159	159.4	0.997491
FN048.01	IR-G1-E	0.11	F09	G2	56	91.2	0.614035
FN048.01	IR-G1-E	0.11	F10	G1	136	159.4	0.853199
FN048.01	IR-G1-E	0.11	F10	G2	50	91.2	0.548246
FN048.01	IR-G1-E	0.11	F11	G1	167	159.4	1.04768
FN048.01	IR-G1-E	0.11	F11	G2	57	91.2	0.625
FN048.01	IR-G1-E	0.11	G07	G1	100	159.4	0.627353
FN048.01	IR-G1-E	0.11	G07	G2	36	91.2	0.394737
FN048.01	IR-G1-E	0.11	G08	G1	53	159.4	0.332497
FN048.01	IR-G1-E	0.11	G08	G2	14	91.2	0.153509
FN048.01	IR-G1-E	0.11	G09	G1	130	159.4	0.815558
FN048.01	IR-G1-E	0.11	G09	G2	55	91.2	0.60307
FN048.01	IR-G1-E	0.11	G10	G1	119	159.4	0.74655
FN048.01	IR-G1-E	0.11	G10	G2	52	91.2	0.570175
FN048.01	IR-G1-E	0.11	G11	G1	101	159.4	0.633626
FN048.01	IR-G1-E	0.11	G11	G2	38	91.2	0.416667
FN048.01	IR-G1-E	0.33	F02	G1	147	159.4	0.922208
FN048.01	IR-G1-E	0.33	F02	G2	57	91.2	0.625
FN048.01	IR-G1-E	0.33	F03	G1	165	159.4	1.03513
FN048.01	IR-G1-E	0.33	F03	G2	59	91.2	0.64693
FN048.01	IR-G1-E	0.33	F04	G1	120	159.4	0.752823
FN048.01	IR-G1-E	0.33	F04	G2	56	91.2	0.614035
FN048.01	IR-G1-E	0.33	F05	G1	113	159.4	0.708908
FN048.01	IR-G1-E	0.33	F05	G2	53	91.2	0.58114
FN048.01	IR-G1-E	0.33	F06	G1	128	159.4	0.803011
FN048.01	IR-G1-E	0.33	F06	G2	52	91.2	0.570175
FN048.01	IR-G1-E	0.33	G02	G1	114	159.4	0.715182
FN048.01	IR-G1-E	0.33	G02	G2	46	91.2	0.504386
FN048.01	IR-G1-E	0.33	G03	G1	143	159.4	0.897114
FN048.01	IR-G1-E	0.33	G03	G2	50	91.2	0.548246
FN048.01	IR-G1-E	0.33	G04	G1	95	159.4	0.595985
FN048.01	IR-G1-E	0.33	G04	G2	28	91.2	0.307018
FN048.01	IR-G1-E	0.33	G05	G1	56	159.4	0.351317
FN048.01	IR-G1-E	0.33	G05	G2	24	91.2	0.263158
FN048.01	IR-G1-E	0.33	G06	G1	110	159.4	0.690088
FN048.01	IR-G1-E	0.33	G06	G2	30	91.2	0.328947
FN048.01	IR-G1-E	1.00	F07	G1	104	159.4	0.652447
FN048.01	IR-G1-E	1.00	F07	G2	49	91.2	0.537281
FN048.01	IR-G1-E	1.00	F08	G1	122	159.4	0.76537
FN048.01	IR-G1-E	1.00	F08	G2	43	91.2	0.471491
FN048.01	IR-G1-E	1.00	F09	G1	80	159.4	0.501882
FN048.01	IR-G1-E	1.00	F09	G2	42	91.2	0.460526
FN048.01	IR-G1-E	1.00	F10	G1	106	159.4	0.664994
FN048.01	IR-G1-E	1.00	F10	G2	35	91.2	0.383772
FN048.01	IR-G1-E	1.00	F11	G1	101	159.4	0.633626
FN048.01	IR-G1-E	1.00	F11	G2	37	91.2	0.405702
FN048.01	IR-G1-E	1.00	G07	G1	73	159.4	0.457967
FN048.01	IR-G1-E	1.00	G07	G2	29	91.2	0.317982
FN048.01	IR-G1-E	1.00	G08	G1	117	159.4	0.734003
FN048.01	IR-G1-E	1.00	G08	G2	39	91.2	0.427632
FN048.01	IR-G1-E	1.00	G09	G1	82	159.4	0.514429
FN048.01	IR-G1-E	1.00	G09	G2	37	91.2	0.405702
FN048.01	IR-G1-E	1.00	G10	G1	87	159.4	0.545797
FN048.01	IR-G1-E	1.00	G10	G2	39	91.2	0.427632
FN048.01	IR-G1-E	1.00	G11	G1	82	159.4	0.514429
FN048.01	IR-G1-E	1.00	G11	G2	34	91.2	0.372807
FN048.01	IR-G2-E	0.00	D02	G1	119	103.3	1.15198
FN048.01	IR-G2-E	0.00	D02	G2	285	211.4	1.34816
FN048.01	IR-G2-E	0.00	D03	G1	104	103.3	1.00678
FN048.01	IR-G2-E	0.00	D03	G2	220	211.4	1.04068
FN048.01	IR-G2-E	0.00	D04	G1	87	103.3	0.842207
FN048.01	IR-G2-E	0.00	D04	G2	226	211.4	1.06906
FN048.01	IR-G2-E	0.00	D05	G1	107	103.3	1.03582
FN048.01	IR-G2-E	0.00	D05	G2	224	211.4	1.0596
FN048.01	IR-G2-E	0.00	D06	G1	118	103.3	1.1423
FN048.01	IR-G2-E	0.00	D06	G2	233	211.4	1.10218
FN048.01	IR-G2-E	0.00	E02	G1	119	103.3	1.15198
FN048.01	IR-G2-E	0.00	E02	G2	169	211.4	0.799432
FN048.01	IR-G2-E	0.00	E03	G1	87	103.3	0.842207
FN048.01	IR-G2-E	0.00	E03	G2	152	211.4	0.719016
FN048.01	IR-G2-E	0.00	E04	G1	100	103.3	0.968054
FN048.01	IR-G2-E	0.00	E04	G2	177	211.4	0.837275
FN048.01	IR-G2-E	0.00	E05	G1	93	103.3	0.90029
FN048.01	IR-G2-E	0.00	E05	G2	206	211.4	0.974456
FN048.01	IR-G2-E	0.00	E06	G1	99	103.3	0.958374
FN048.01	IR-G2-E	0.00	E06	G2	222	211.4	1.05014
FN048.01	IR-G2-E	0.11	D07	G1	86	103.3	0.832527
FN048.01	IR-G2-E	0.11	D07	G2	168	211.4	0.794702
FN048.01	IR-G2-E	0.11	D08	G1	98	103.3	0.948693
FN048.01	IR-G2-E	0.11	D08	G2	175	211.4	0.827815
FN048.01	IR-G2-E	0.11	D09	G1	80	103.3	0.774443
FN048.01	IR-G2-E	0.11	D09	G2	160	211.4	0.756859
FN048.01	IR-G2-E	0.11	D10	G1	79	103.3	0.764763
FN048.01	IR-G2-E	0.11	D10	G2	141	211.4	0.666982
FN048.01	IR-G2-E	0.11	D11	G1	84	103.3	0.813166
FN048.01	IR-G2-E	0.11	D11	G2	177	211.4	0.837275
FN048.01	IR-G2-E	0.11	E07	G1	84	103.3	0.813166
FN048.01	IR-G2-E	0.11	E07	G2	151	211.4	0.714286
FN048.01	IR-G2-E	0.11	E08	G1	93	103.3	0.90029
FN048.01	IR-G2-E	0.11	E08	G2	131	211.4	0.619678
FN048.01	IR-G2-E	0.11	E09	G1	91	103.3	0.880929
FN048.01	IR-G2-E	0.11	E09	G2	127	211.4	0.600757
FN048.01	IR-G2-E	0.11	E10	G1	78	103.3	0.755082
FN048.01	IR-G2-E	0.11	E10	G2	100	211.4	0.473037
FN048.01	IR-G2-E	0.11	E11	G1	74	103.3	0.71636
FN048.01	IR-G2-E	0.11	E11	G2	137	211.4	0.648061
FN048.01	IR-G2-E	0.33	D02	G1	53	103.3	0.513069
FN048.01	IR-G2-E	0.33	D02	G2	92	211.4	0.435194
FN048.01	IR-G2-E	0.33	D03	G1	69	103.3	0.667957
FN048.01	IR-G2-E	0.33	D03	G2	90	211.4	0.425733
FN048.01	IR-G2-E	0.33	D04	G1	93	103.3	0.90029
FN048.01	IR-G2-E	0.33	D04	G2	106	211.4	0.501419
FN048.01	IR-G2-E	0.33	D05	G1	75	103.3	0.726041
FN048.01	IR-G2-E	0.33	D05	G2	123	211.4	0.581835
FN048.01	IR-G2-E	0.33	D06	G1	66	103.3	0.638916
FN048.01	IR-G2-E	0.33	D06	G2	118	211.4	0.558184
FN048.01	IR-G2-E	0.33	E02	G1	107	103.3	1.03582
FN048.01	IR-G2-E	0.33	E02	G2	112	211.4	0.529801
FN048.01	IR-G2-E	0.33	E03	G1	62	103.3	0.600194
FN048.01	IR-G2-E	0.33	E03	G2	117	211.4	0.553453
FN048.01	IR-G2-E	0.33	E04	G1	71	103.3	0.687318
FN048.01	IR-G2-E	0.33	E04	G2	106	211.4	0.501419
FN048.01	IR-G2-E	0.33	E05	G1	61	103.3	0.590513
FN048.01	IR-G2-E	0.33	E05	G2	69	211.4	0.326395
FN048.01	IR-G2-E	0.33	E06	G1	53	103.3	0.513069
FN048.01	IR-G2-E	0.33	E06	G2	94	211.4	0.444655
FN048.01	IR-G2-E	1.00	D07	G1	60	103.3	0.580833
FN048.01	IR-G2-E	1.00	D07	G2	119	211.4	0.562914
FN048.01	IR-G2-E	1.00	D08	G1	62	103.3	0.600194
FN048.01	IR-G2-E	1.00	D08	G2	121	211.4	0.572375
FN048.01	IR-G2-E	1.00	D09	G1	65	103.3	0.629235
FN048.01	IR-G2-E	1.00	D09	G2	106	211.4	0.501419
FN048.01	IR-G2-E	1.00	D10	G1	67	103.3	0.648596
FN048.01	IR-G2-E	1.00	D10	G2	96	211.4	0.454115
FN048.01	IR-G2-E	1.00	D11	G1	45	103.3	0.435624
FN048.01	IR-G2-E	1.00	D11	G2	84	211.4	0.397351
FN048.01	IR-G2-E	1.00	E07	G1	70	103.3	0.677638
FN048.01	IR-G2-E	1.00	E07	G2	88	211.4	0.416272
FN048.01	IR-G2-E	1.00	E08	G1	52	103.3	0.503388
FN048.01	IR-G2-E	1.00	E08	G2	85	211.4	0.402081
FN048.01	IR-G2-E	1.00	E09	G1	60	103.3	0.580833
FN048.01	IR-G2-E	1.00	E09	G2	84	211.4	0.397351
FN048.01	IR-G2-E	1.00	E10	G1	75	103.3	0.726041
FN048.01	IR-G2-E	1.00	E10	G2	119	211.4	0.562914
FN048.01	IR-G2-E	1.00	E11	G1	52	103.3	0.503388
FN048.01	IR-G2-E	1.00	E11	G2	94	211.4	0.444655
FN048.02	CTL	0.00	B02	G1	346	308.8	1.12047
FN048.02	CTL	0.00	B02	G2	167	144.6	1.15491
FN048.02	CTL	0.00	B03	G1	342	308.8	1.10751
FN048.02	CTL	0.00	B03	G2	146	144.6	1.00968
FN048.02	CTL	0.00	B04	G1	361	308.8	1.16904
FN048.02	CTL	0.00	B04	G2	159	144.6	1.09959
FN048.02	CTL	0.00	B05	G1	379	308.8	1.22733
FN048.02	CTL	0.00	B05	G2	172	144.6	1.18949
FN048.02	CTL	0.00	B06	G1	351	308.8	1.13666
FN048.02	CTL	0.00	B06	G2	188	144.6	1.30014
FN048.02	CTL	0.00	C02	G1	319	308.8	1.03303
FN048.02	CTL	0.00	C02	G2	157	144.6	1.08575
FN048.02	CTL	0.00	C03	G1	257	308.8	0.832254
FN048.02	CTL	0.00	C03	G2	131	144.6	0.905947
FN048.02	CTL	0.00	C04	G1	243	308.8	0.786917
FN048.02	CTL	0.00	C04	G2	98	144.6	0.677732
FN048.02	CTL	0.00	C05	G1	214	308.8	0.693005
FN048.02	CTL	0.00	C05	G2	118	144.6	0.816044
FN048.02	CTL	0.00	C06	G1	276	308.8	0.893782
FN048.02	CTL	0.00	C06	G2	110	144.6	0.760719
FN048.02	CTL	0.11	B07	G1	442	308.8	1.43135
FN048.02	CTL	0.11	B07	G2	224	144.6	1.5491
FN048.02	CTL	0.11	B08	G1	371	308.8	1.20142
FN048.02	CTL	0.11	B08	G2	196	144.6	1.35546
FN048.02	CTL	0.11	B09	G1	366	308.8	1.18523
FN048.02	CTL	0.11	B09	G2	180	144.6	1.24481
FN048.02	CTL	0.11	B10	G1	317	308.8	1.02655
FN048.02	CTL	0.11	B10	G2	174	144.6	1.20332
FN048.02	CTL	0.11	B11	G1	360	308.8	1.1658
FN048.02	CTL	0.11	B11	G2	157	144.6	1.08575
FN048.02	CTL	0.11	C07	G1	327	308.8	1.05894
FN048.02	CTL	0.11	C07	G2	109	144.6	0.753804
FN048.02	CTL	0.11	C08	G1	256	308.8	0.829016
FN048.02	CTL	0.11	C08	G2	126	144.6	0.871369
FN048.02	CTL	0.11	C09	G1	320	308.8	1.03627
FN048.02	CTL	0.11	C09	G2	154	144.6	1.06501
FN048.02	CTL	0.11	C10	G1	271	308.8	0.877591
FN048.02	CTL	0.11	C10	G2	133	144.6	0.919779
FN048.02	CTL	0.11	C11	G1	236	308.8	0.764249
FN048.02	CTL	0.11	C11	G2	105	144.6	0.726141
FN048.02	CTL	0.33	B02	G1	316	308.8	1.02332
FN048.02	CTL	0.33	B02	G2	172	144.6	1.18949
FN048.02	CTL	0.33	B03	G1	306	308.8	0.990933
FN048.02	CTL	0.33	B03	G2	144	144.6	0.995851
FN048.02	CTL	0.33	B04	G1	469	308.8	1.51878
FN048.02	CTL	0.33	B04	G2	188	144.6	1.30014
FN048.02	CTL	0.33	B05	G1	399	308.8	1.2921
FN048.02	CTL	0.33	B05	G2	147	144.6	1.0166
FN048.02	CTL	0.33	B06	G1	436	308.8	1.41192
FN048.02	CTL	0.33	B06	G2	183	144.6	1.26556
FN048.02	CTL	0.33	C02	G1	254	308.8	0.822539
FN048.02	CTL	0.33	C02	G2	138	144.6	0.954357
FN048.02	CTL	0.33	C03	G1	181	308.8	0.58614
FN048.02	CTL	0.33	C03	G2	87	144.6	0.60166
FN048.02	CTL	0.33	C04	G1	267	308.8	0.864637
FN048.02	CTL	0.33	C04	G2	100	144.6	0.691563
FN048.02	CTL	0.33	C05	G1	250	308.8	0.809585
FN048.02	CTL	0.33	C05	G2	98	144.6	0.677732
FN048.02	CTL	0.33	C06	G1	228	308.8	0.738342
FN048.02	CTL	0.33	C06	G2	104	144.6	0.719225
FN048.02	CTL	1.00	B07	G1	383	308.8	1.24028
FN048.02	CTL	1.00	B07	G2	156	144.6	1.07884
FN048.02	CTL	1.00	B08	G1	400	308.8	1.29534
FN048.02	CTL	1.00	B08	G2	169	144.6	1.16874
FN048.02	CTL	1.00	B09	G1	412	308.8	1.3342
FN048.02	CTL	1.00	B09	G2	198	144.6	1.36929
FN048.02	CTL	1.00	B10	G1	352	308.8	1.1399
FN048.02	CTL	1.00	B10	G2	127	144.6	0.878285
FN048.02	CTL	1.00	B11	G1	420	308.8	1.3601
FN048.02	CTL	1.00	B11	G2	173	144.6	1.1964
FN048.02	CTL	1.00	C07	G1	189	308.8	0.612047
FN048.02	CTL	1.00	C07	G2	111	144.6	0.767635
FN048.02	CTL	1.00	C08	G1	249	308.8	0.806347
FN048.02	CTL	1.00	C08	G2	83	144.6	0.573997
FN048.02	CTL	1.00	C09	G1	252	308.8	0.816062
FN048.02	CTL	1.00	C09	G2	80	144.6	0.55325
FN048.02	CTL	1.00	C10	G1	275	308.8	0.890544
FN048.02	CTL	1.00	C10	G2	93	144.6	0.643154
FN048.02	CTL	1.00	C11	G1	235	308.8	0.76101
FN048.02	CTL	1.00	C11	G2	105	144.6	0.726141
FN048.02	IR-G1-E	0.00	F02	G1	336	364.1	0.922823
FN048.02	IR-G1-E	0.00	F02	G2	202	185.1	1.0913
FN048.02	IR-G1-E	0.00	F03	G1	335	364.1	0.920077
FN048.02	IR-G1-E	0.00	F03	G2	157	185.1	0.84819
FN048.02	IR-G1-E	0.00	F04	G1	393	364.1	1.07937
FN048.02	IR-G1-E	0.00	F04	G2	209	185.1	1.12912
FN048.02	IR-G1-E	0.00	F05	G1	440	364.1	1.20846
FN048.02	IR-G1-E	0.00	F05	G2	239	185.1	1.29119
FN048.02	IR-G1-E	0.00	F06	G1	435	364.1	1.19473
FN048.02	IR-G1-E	0.00	F06	G2	186	185.1	1.00486
FN048.02	IR-G1-E	0.00	G02	G1	419	364.1	1.15078
FN048.02	IR-G1-E	0.00	G02	G2	206	185.1	1.11291
FN048.02	IR-G1-E	0.00	G03	G1	302	364.1	0.829442
FN048.02	IR-G1-E	0.00	G03	G2	139	185.1	0.750945
FN048.02	IR-G1-E	0.00	G04	G1	327	364.1	0.898105
FN048.02	IR-G1-E	0.00	G04	G2	155	185.1	0.837385
FN048.02	IR-G1-E	0.00	G05	G1	348	364.1	0.955781
FN048.02	IR-G1-E	0.00	G05	G2	199	185.1	1.07509
FN048.02	IR-G1-E	0.00	G06	G1	306	364.1	0.840428
FN048.02	IR-G1-E	0.00	G06	G2	159	185.1	0.858995
FN048.02	IR-G1-E	0.11	F07	G1	266	364.1	0.730569
FN048.02	IR-G1-E	0.11	F07	G2	109	185.1	0.588871
FN048.02	IR-G1-E	0.11	F08	G1	248	364.1	0.681132
FN048.02	IR-G1-E	0.11	F08	G2	85	185.1	0.459211
FN048.02	IR-G1-E	0.11	F09	G1	266	364.1	0.730569
FN048.02	IR-G1-E	0.11	F09	G2	120	185.1	0.648298
FN048.02	IR-G1-E	0.11	F10	G1	302	364.1	0.829442
FN048.02	IR-G1-E	0.11	F10	G2	119	185.1	0.642896
FN048.02	IR-G1-E	0.11	F11	G1	139	364.1	0.381763
FN048.02	IR-G1-E	0.11	F11	G2	59	185.1	0.318747
FN048.02	IR-G1-E	0.11	G07	G1	236	364.1	0.648174
FN048.02	IR-G1-E	0.11	G07	G2	100	185.1	0.540249
FN048.02	IR-G1-E	0.11	G08	G1	284	364.1	0.780005
FN048.02	IR-G1-E	0.11	G08	G2	106	185.1	0.572663
FN048.02	IR-G1-E	0.11	G09	G1	274	364.1	0.752541
FN048.02	IR-G1-E	0.11	G09	G2	88	185.1	0.475419
FN048.02	IR-G1-E	0.11	G10	G1	360	364.1	0.988739
FN048.02	IR-G1-E	0.11	G10	G2	113	185.1	0.610481
FN048.02	IR-G1-E	0.11	G11	G1	230	364.1	0.631695
FN048.02	IR-G1-E	0.11	G11	G2	91	185.1	0.491626
FN048.02	IR-G1-E	0.33	F02	G1	215	364.1	0.590497
FN048.02	IR-G1-E	0.33	F02	G2	90	185.1	0.486224
FN048.02	IR-G1-E	0.33	F03	G1	174	364.1	0.477891
FN048.02	IR-G1-E	0.33	F03	G2	80	185.1	0.432199
FN048.02	IR-G1-E	0.33	F04	G1	229	364.1	0.628948
FN048.02	IR-G1-E	0.33	F04	G2	72	185.1	0.388979
FN048.02	IR-G1-E	0.33	F05	G1	188	364.1	0.516342
FN048.02	IR-G1-E	0.33	F05	G2	55	185.1	0.297137
FN048.02	IR-G1-E	0.33	F06	G1	148	364.1	0.406482
FN048.02	IR-G1-E	0.33	F06	G2	75	185.1	0.405186
FN048.02	IR-G1-E	0.33	G02	G1	297	364.1	0.81571
FN048.02	IR-G1-E	0.33	G02	G2	142	185.1	0.767153
FN048.02	IR-G1-E	0.33	G03	G1	267	364.1	0.733315
FN048.02	IR-G1-E	0.33	G03	G2	132	185.1	0.713128
FN048.02	IR-G1-E	0.33	G04	G1	272	364.1	0.747048
FN048.02	IR-G1-E	0.33	G04	G2	95	185.1	0.513236
FN048.02	IR-G1-E	0.33	G05	G1	223	364.1	0.612469
FN048.02	IR-G1-E	0.33	G05	G2	61	185.1	0.329552
FN048.02	IR-G1-E	0.33	G06	G1	147	364.1	0.403735
FN048.02	IR-G1-E	0.33	G06	G2	57	185.1	0.307942
FN048.02	IR-G1-E	1.00	F07	G1	170	364.1	0.466905
FN048.02	IR-G1-E	1.00	F07	G2	70	185.1	0.378174
FN048.02	IR-G1-E	1.00	F08	G1	152	364.1	0.417468
FN048.02	IR-G1-E	1.00	F08	G2	60	185.1	0.324149
FN048.02	IR-G1-E	1.00	F09	G1	167	364.1	0.458665
FN048.02	IR-G1-E	1.00	F09	G2	78	185.1	0.421394
FN048.02	IR-G1-E	1.00	F10	G1	121	364.1	0.332326
FN048.02	IR-G1-E	1.00	F10	G2	44	185.1	0.237709
FN048.02	IR-G1-E	1.00	F11	G1	160	364.1	0.43944
FN048.02	IR-G1-E	1.00	F11	G2	52	185.1	0.280929
FN048.02	IR-G1-E	1.00	G07	G1	179	364.1	0.491623
FN048.02	IR-G1-E	1.00	G07	G2	69	185.1	0.372771
FN048.02	IR-G1-E	1.00	G08	G1	208	364.1	0.571272
FN048.02	IR-G1-E	1.00	G08	G2	67	185.1	0.361967
FN048.02	IR-G1-E	1.00	G09	G1	249	364.1	0.683878
FN048.02	IR-G1-E	1.00	G09	G2	58	185.1	0.313344
FN048.02	IR-G1-E	1.00	G10	G1	248	364.1	0.681132
FN048.02	IR-G1-E	1.00	G10	G2	66	185.1	0.356564
FN048.02	IR-G1-E	1.00	G11	G1	185	364.1	0.508102
FN048.02	IR-G1-E	1.00	G11	G2	53	185.1	0.286332
FN048.02	IR-G2-E	0.00	D02	G1	143	127.2	1.12421
FN048.02	IR-G2-E	0.00	D02	G2	223	241.2	0.924544
FN048.02	IR-G2-E	0.00	D03	G1	100	127.2	0.786164
FN048.02	IR-G2-E	0.00	D03	G2	179	241.2	0.742123
FN048.02	IR-G2-E	0.00	D04	G1	123	127.2	0.966981
FN048.02	IR-G2-E	0.00	D04	G2	276	241.2	1.14428
FN048.02	IR-G2-E	0.00	D05	G1	88	127.2	0.691824
FN048.02	IR-G2-E	0.00	D05	G2	267	241.2	1.10697
FN048.02	IR-G2-E	0.00	D06	G1	118	127.2	0.927673
FN048.02	IR-G2-E	0.00	D06	G2	248	241.2	1.02819
FN048.02	IR-G2-E	0.00	E02	G1	138	127.2	1.08491
FN048.02	IR-G2-E	0.00	E02	G2	220	241.2	0.912106
FN048.02	IR-G2-E	0.00	E03	G1	142	127.2	1.11635
FN048.02	IR-G2-E	0.00	E03	G2	229	241.2	0.94942
FN048.02	IR-G2-E	0.00	E04	G1	124	127.2	0.974843
FN048.02	IR-G2-E	0.00	E04	G2	230	241.2	0.953566
FN048.02	IR-G2-E	0.00	E05	G1	136	127.2	1.06918
FN048.02	IR-G2-E	0.00	E05	G2	285	241.2	1.18159
FN048.02	IR-G2-E	0.00	E06	G1	160	127.2	1.25786
FN048.02	IR-G2-E	0.00	E06	G2	255	241.2	1.05721
FN048.02	IR-G2-E	0.11	D07	G1	99	127.2	0.778302
FN048.02	IR-G2-E	0.11	D07	G2	178	241.2	0.737977
FN048.02	IR-G2-E	0.11	D08	G1	80	127.2	0.628931
FN048.02	IR-G2-E	0.11	D08	G2	133	241.2	0.55141
FN048.02	IR-G2-E	0.11	D09	G1	85	127.2	0.668239
FN048.02	IR-G2-E	0.11	D09	G2	155	241.2	0.64262
FN048.02	IR-G2-E	0.11	D10	G1	65	127.2	0.511006
FN048.02	IR-G2-E	0.11	D10	G2	130	241.2	0.538972
FN048.02	IR-G2-E	0.11	D11	G1	62	127.2	0.487421
FN048.02	IR-G2-E	0.11	D11	G2	107	241.2	0.443615
FN048.02	IR-G2-E	0.11	E07	G1	88	127.2	0.691824
FN048.02	IR-G2-E	0.11	E07	G2	167	241.2	0.692371
FN048.02	IR-G2-E	0.11	E08	G1	100	127.2	0.786164
FN048.02	IR-G2-E	0.11	E08	G2	137	241.2	0.567993
FN048.02	IR-G2-E	0.11	E09	G1	100	127.2	0.786164
FN048.02	IR-G2-E	0.11	E09	G2	127	241.2	0.526534
FN048.02	IR-G2-E	0.11	E10	G1	83	127.2	0.652516
FN048.02	IR-G2-E	0.11	E10	G2	151	241.2	0.626036
FN048.02	IR-G2-E	0.11	E11	G1	83	127.2	0.652516
FN048.02	IR-G2-E	0.11	E11	G2	120	241.2	0.497512
FN048.02	IR-G2-E	0.33	D02	G1	77	127.2	0.605346
FN048.02	IR-G2-E	0.33	D02	G2	111	241.2	0.460199
FN048.02	IR-G2-E	0.33	D03	G1	62	127.2	0.487421
FN048.02	IR-G2-E	0.33	D03	G2	130	241.2	0.538972
FN048.02	IR-G2-E	0.33	D04	G1	61	127.2	0.47956
FN048.02	IR-G2-E	0.33	D04	G2	123	241.2	0.50995
FN048.02	IR-G2-E	0.33	D05	G1	66	127.2	0.518868
FN048.02	IR-G2-E	0.33	D05	G2	109	241.2	0.451907
FN048.02	IR-G2-E	0.33	D06	G1	68	127.2	0.534591
FN048.02	IR-G2-E	0.33	D06	G2	114	241.2	0.472637
FN048.02	IR-G2-E	0.33	E02	G1	59	127.2	0.463836
FN048.02	IR-G2-E	0.33	E02	G2	95	241.2	0.393864
FN048.02	IR-G2-E	0.33	E03	G1	63	127.2	0.495283
FN048.02	IR-G2-E	0.33	E03	G2	121	241.2	0.501658
FN048.02	IR-G2-E	0.33	E04	G1	72	127.2	0.566038
FN048.02	IR-G2-E	0.33	E04	G2	113	241.2	0.468491
FN048.02	IR-G2-E	0.33	E05	G1	73	127.2	0.573899
FN048.02	IR-G2-E	0.33	E05	G2	132	241.2	0.547264
FN048.02	IR-G2-E	0.33	E06	G1	96	127.2	0.754717
FN048.02	IR-G2-E	0.33	E06	G2	140	241.2	0.580431
FN048.02	IR-G2-E	1.00	D07	G1	64	127.2	0.503145
FN048.02	IR-G2-E	1.00	D07	G2	96	241.2	0.39801
FN048.02	IR-G2-E	1.00	D08	G1	79	127.2	0.621069
FN048.02	IR-G2-E	1.00	D08	G2	107	241.2	0.443615
FN048.02	IR-G2-E	1.00	D09	G1	47	127.2	0.369497
FN048.02	IR-G2-E	1.00	D09	G2	85	241.2	0.352405
FN048.02	IR-G2-E	1.00	D10	G1	46	127.2	0.361635
FN048.02	IR-G2-E	1.00	D10	G2	83	241.2	0.344113
FN048.02	IR-G2-E	1.00	D11	G1	61	127.2	0.47956
FN048.02	IR-G2-E	1.00	D11	G2	78	241.2	0.323383
FN048.02	IR-G2-E	1.00	E07	G1	59	127.2	0.463836
FN048.02	IR-G2-E	1.00	E07	G2	93	241.2	0.385572
FN048.02	IR-G2-E	1.00	E08	G1	48	127.2	0.377358
FN048.02	IR-G2-E	1.00	E08	G2	94	241.2	0.389718
FN048.02	IR-G2-E	1.00	E09	G1	68	127.2	0.534591
FN048.02	IR-G2-E	1.00	E09	G2	134	241.2	0.555556
FN048.02	IR-G2-E	1.00	E10	G1	72	127.2	0.566038
FN048.02	IR-G2-E	1.00	E10	G2	88	241.2	0.364842
FN048.02	IR-G2-E	1.00	E11	G1	53	127.2	0.416667
FN048.02	IR-G2-E	1.00	E11	G2	99	241.2	0.410448
FN048.03	CTL	0.00	B02	G1	241	183.5	1.31335
FN048.03	CTL	0.00	B02	G2	90	72.9	1.23457
FN048.03	CTL	0.00	B03	G1	203	183.5	1.10627
FN048.03	CTL	0.00	B03	G2	85	72.9	1.16598
FN048.03	CTL	0.00	B04	G1	229	183.5	1.24796
FN048.03	CTL	0.00	B04	G2	89	72.9	1.22085
FN048.03	CTL	0.00	B05	G1	228	183.5	1.24251
FN048.03	CTL	0.00	B05	G2	95	72.9	1.30316
FN048.03	CTL	0.00	B06	G1	190	183.5	1.03542
FN048.03	CTL	0.00	B06	G2	93	72.9	1.27572
FN048.03	CTL	0.00	C02	G1	194	183.5	1.05722
FN048.03	CTL	0.00	C02	G2	60	72.9	0.823045
FN048.03	CTL	0.00	C03	G1	129	183.5	0.702997
FN048.03	CTL	0.00	C03	G2	57	72.9	0.781893
FN048.03	CTL	0.00	C04	G1	130	183.5	0.708447
FN048.03	CTL	0.00	C04	G2	54	72.9	0.740741
FN048.03	CTL	0.00	C05	G1	151	183.5	0.822888
FN048.03	CTL	0.00	C05	G2	46	72.9	0.631001
FN048.03	CTL	0.00	C06	G1	140	183.5	0.762943
FN048.03	CTL	0.00	C06	G2	60	72.9	0.823045
FN048.03	CTL	0.11	B07	G1	235	183.5	1.28065
FN048.03	CTL	0.11	B07	G2	87	72.9	1.19342
FN048.03	CTL	0.11	B08	G1	239	183.5	1.30245
FN048.03	CTL	0.11	B08	G2	90	72.9	1.23457
FN048.03	CTL	0.11	B09	G1	188	183.5	1.02452
FN048.03	CTL	0.11	B09	G2	53	72.9	0.727023
FN048.03	CTL	0.11	B10	G1	229	183.5	1.24796
FN048.03	CTL	0.11	B10	G2	53	72.9	0.727023
FN048.03	CTL	0.11	B11	G1	252	183.5	1.3733
FN048.03	CTL	0.11	B11	G2	94	72.9	1.28944
FN048.03	CTL	0.11	C07	G1	138	183.5	0.752044
FN048.03	CTL	0.11	C07	G2	68	72.9	0.932785
FN048.03	CTL	0.11	C08	G1	158	183.5	0.861035
FN048.03	CTL	0.11	C08	G2	63	72.9	0.864198
FN048.03	CTL	0.11	C09	G1	179	183.5	0.975477
FN048.03	CTL	0.11	C09	G2	58	72.9	0.79561
FN048.03	CTL	0.11	C10	G1	140	183.5	0.762943
FN048.03	CTL	0.11	C10	G2	63	72.9	0.864198
FN048.03	CTL	0.11	C11	G1	142	183.5	0.773842
FN048.03	CTL	0.11	C11	G2	53	72.9	0.727023
FN048.03	CTL	0.33	B02	G1	189	183.5	1.02997
FN048.03	CTL	0.33	B02	G2	56	72.9	0.768176
FN048.03	CTL	0.33	B03	G1	177	183.5	0.964578
FN048.03	CTL	0.33	B03	G2	54	72.9	0.740741
FN048.03	CTL	0.33	B04	G1	179	183.5	0.975477
FN048.03	CTL	0.33	B04	G2	58	72.9	0.79561
FN048.03	CTL	0.33	B05	G1	185	183.5	1.00817
FN048.03	CTL	0.33	B05	G2	68	72.9	0.932785
FN048.03	CTL	0.33	B06	G1	186	183.5	1.01362
FN048.03	CTL	0.33	B06	G2	80	72.9	1.09739
FN048.03	CTL	0.33	C02	G1	172	183.5	0.93733
FN048.03	CTL	0.33	C02	G2	69	72.9	0.946502
FN048.03	CTL	0.33	C03	G1	152	183.5	0.828338
FN048.03	CTL	0.33	C03	G2	52	72.9	0.713306
FN048.03	CTL	0.33	C04	G1	133	183.5	0.724796
FN048.03	CTL	0.33	C04	G2	60	72.9	0.823045
FN048.03	CTL	0.33	C05	G1	143	183.5	0.779292
FN048.03	CTL	0.33	C05	G2	56	72.9	0.768176
FN048.03	CTL	0.33	C06	G1	163	183.5	0.888283
FN048.03	CTL	0.33	C06	G2	51	72.9	0.699588
FN048.03	CTL	1.00	B07	G1	177	183.5	0.964578
FN048.03	CTL	1.00	B07	G2	59	72.9	0.809328
FN048.03	CTL	1.00	B08	G1	179	183.5	0.975477
FN048.03	CTL	1.00	B08	G2	93	72.9	1.27572
FN048.03	CTL	1.00	B09	G1	151	183.5	0.822888
FN048.03	CTL	1.00	B09	G2	61	72.9	0.836763
FN048.03	CTL	1.00	B10	G1	172	183.5	0.93733
FN048.03	CTL	1.00	B10	G2	63	72.9	0.864198
FN048.03	CTL	1.00	B11	G1	188	183.5	1.02452
FN048.03	CTL	1.00	B11	G2	55	72.9	0.754458
FN048.03	CTL	1.00	C07	G1	170	183.5	0.926431
FN048.03	CTL	1.00	C07	G2	66	72.9	0.90535
FN048.03	CTL	1.00	C08	G1	191	183.5	1.04087
FN048.03	CTL	1.00	C08	G2	87	72.9	1.19342
FN048.03	CTL	1.00	C09	G1	133	183.5	0.724796
FN048.03	CTL	1.00	C09	G2	56	72.9	0.768176
FN048.03	CTL	1.00	C10	G1	195	183.5	1.06267
FN048.03	CTL	1.00	C10	G2	80	72.9	1.09739
FN048.03	CTL	1.00	C11	G1	154	183.5	0.839237
FN048.03	CTL	1.00	C11	G2	76	72.9	1.04252
FN048.03	IR-G1-E	0.00	F02	G1	221	232.2	0.951766
FN048.03	IR-G1-E	0.00	F02	G2	125	114.5	1.0917
FN048.03	IR-G1-E	0.00	F03	G1	226	232.2	0.973299
FN048.03	IR-G1-E	0.00	F03	G2	114	114.5	0.995633
FN048.03	IR-G1-E	0.00	F04	G1	273	232.2	1.17571
FN048.03	IR-G1-E	0.00	F04	G2	105	114.5	0.917031
FN048.03	IR-G1-E	0.00	F05	G1	248	232.2	1.06804
FN048.03	IR-G1-E	0.00	F05	G2	88	114.5	0.768559
FN048.03	IR-G1-E	0.00	F06	G1	208	232.2	0.89578
FN048.03	IR-G1-E	0.00	F06	G2	90	114.5	0.786026
FN048.03	IR-G1-E	0.00	G02	G1	258	232.2	1.11111
FN048.03	IR-G1-E	0.00	G02	G2	115	114.5	1.00437
FN048.03	IR-G1-E	0.00	G03	G1	237	232.2	1.02067
FN048.03	IR-G1-E	0.00	G03	G2	133	114.5	1.16157
FN048.03	IR-G1-E	0.00	G04	G1	252	232.2	1.08527
FN048.03	IR-G1-E	0.00	G04	G2	149	114.5	1.30131
FN048.03	IR-G1-E	0.00	G05	G1	183	232.2	0.788114
FN048.03	IR-G1-E	0.00	G05	G2	95	114.5	0.829694
FN048.03	IR-G1-E	0.00	G06	G1	216	232.2	0.930233
FN048.03	IR-G1-E	0.00	G06	G2	131	114.5	1.1441
FN048.03	IR-G1-E	0.11	F07	G1	166	232.2	0.714901
FN048.03	IR-G1-E	0.11	F07	G2	82	114.5	0.716157
FN048.03	IR-G1-E	0.11	F08	G1	141	232.2	0.607235
FN048.03	IR-G1-E	0.11	F08	G2	63	114.5	0.550218
FN048.03	IR-G1-E	0.11	F09	G1	199	232.2	0.85702
FN048.03	IR-G1-E	0.11	F09	G2	83	114.5	0.724891
FN048.03	IR-G1-E	0.11	F10	G1	140	232.2	0.602929
FN048.03	IR-G1-E	0.11	F10	G2	71	114.5	0.620087
FN048.03	IR-G1-E	0.11	F11	G1	144	232.2	0.620155
FN048.03	IR-G1-E	0.11	F11	G2	69	114.5	0.60262
FN048.03	IR-G1-E	0.11	G07	G1	159	232.2	0.684755
FN048.03	IR-G1-E	0.11	G07	G2	45	114.5	0.393013
FN048.03	IR-G1-E	0.11	G08	G1	176	232.2	0.757967
FN048.03	IR-G1-E	0.11	G08	G2	53	114.5	0.462882
FN048.03	IR-G1-E	0.11	G09	G1	141	232.2	0.607235
FN048.03	IR-G1-E	0.11	G09	G2	63	114.5	0.550218
FN048.03	IR-G1-E	0.11	G10	G1	155	232.2	0.667528
FN048.03	IR-G1-E	0.11	G10	G2	76	114.5	0.663755
FN048.03	IR-G1-E	0.11	G11	G1	114	232.2	0.490956
FN048.03	IR-G1-E	0.11	G11	G2	64	114.5	0.558952
FN048.03	IR-G1-E	0.33	F02	G1	164	232.2	0.706288
FN048.03	IR-G1-E	0.33	F02	G2	55	114.5	0.480349
FN048.03	IR-G1-E	0.33	F03	G1	150	232.2	0.645995
FN048.03	IR-G1-E	0.33	F03	G2	60	114.5	0.524017
FN048.03	IR-G1-E	0.33	F04	G1	146	232.2	0.628768
FN048.03	IR-G1-E	0.33	F04	G2	61	114.5	0.532751
FN048.03	IR-G1-E	0.33	F05	G1	150	232.2	0.645995
FN048.03	IR-G1-E	0.33	F05	G2	68	114.5	0.593886
FN048.03	IR-G1-E	0.33	F06	G1	160	232.2	0.689061
FN048.03	IR-G1-E	0.33	F06	G2	54	114.5	0.471616
FN048.03	IR-G1-E	0.33	G02	G1	152	232.2	0.654608
FN048.03	IR-G1-E	0.33	G02	G2	37	114.5	0.323144
FN048.03	IR-G1-E	0.33	G03	G1	142	232.2	0.611542
FN048.03	IR-G1-E	0.33	G03	G2	47	114.5	0.41048
FN048.03	IR-G1-E	0.33	G04	G1	135	232.2	0.581395
FN048.03	IR-G1-E	0.33	G04	G2	51	114.5	0.445415
FN048.03	IR-G1-E	0.33	G05	G1	148	232.2	0.637382
FN048.03	IR-G1-E	0.33	G05	G2	56	114.5	0.489083
FN048.03	IR-G1-E	0.33	G06	G1	145	232.2	0.624462
FN048.03	IR-G1-E	0.33	G06	G2	52	114.5	0.454148
FN048.03	IR-G1-E	1.00	F07	G1	112	232.2	0.482343
FN048.03	IR-G1-E	1.00	F07	G2	41	114.5	0.358079
FN048.03	IR-G1-E	1.00	F08	G1	157	232.2	0.676141
FN048.03	IR-G1-E	1.00	F08	G2	40	114.5	0.349345
FN048.03	IR-G1-E	1.00	F09	G1	125	232.2	0.538329
FN048.03	IR-G1-E	1.00	F09	G2	46	114.5	0.401747
FN048.03	IR-G1-E	1.00	F10	G1	121	232.2	0.521102
FN048.03	IR-G1-E	1.00	F10	G2	43	114.5	0.375546
FN048.03	IR-G1-E	1.00	F11	G1	110	232.2	0.47373
FN048.03	IR-G1-E	1.00	F11	G2	51	114.5	0.445415
FN048.03	IR-G1-E	1.00	G07	G1	115	232.2	0.495263
FN048.03	IR-G1-E	1.00	G07	G2	41	114.5	0.358079
FN048.03	IR-G1-E	1.00	G08	G1	137	232.2	0.590009
FN048.03	IR-G1-E	1.00	G08	G2	36	114.5	0.31441
FN048.03	IR-G1-E	1.00	G09	G1	160	232.2	0.689061
FN048.03	IR-G1-E	1.00	G09	G2	65	114.5	0.567686
FN048.03	IR-G1-E	1.00	G10	G1	122	232.2	0.525409
FN048.03	IR-G1-E	1.00	G10	G2	57	114.5	0.497817
FN048.03	IR-G1-E	1.00	G11	G1	126	232.2	0.542636
FN048.03	IR-G1-E	1.00	G11	G2	39	114.5	0.340611
FN048.03	IR-G2-E	0.00	D02	G1	84	94.6	0.887949
FN048.03	IR-G2-E	0.00	D02	G2	177	176.7	1.0017
FN048.03	IR-G2-E	0.00	D03	G1	75	94.6	0.792812
FN048.03	IR-G2-E	0.00	D03	G2	164	176.7	0.928127
FN048.03	IR-G2-E	0.00	D04	G1	97	94.6	1.02537
FN048.03	IR-G2-E	0.00	D04	G2	183	176.7	1.03565
FN048.03	IR-G2-E	0.00	D05	G1	92	94.6	0.972516
FN048.03	IR-G2-E	0.00	D05	G2	161	176.7	0.911149
FN048.03	IR-G2-E	0.00	D06	G1	99	94.6	1.04651
FN048.03	IR-G2-E	0.00	D06	G2	187	176.7	1.05829
FN048.03	IR-G2-E	0.00	E02	G1	103	94.6	1.08879
FN048.03	IR-G2-E	0.00	E02	G2	169	176.7	0.956423
FN048.03	IR-G2-E	0.00	E03	G1	91	94.6	0.961945
FN048.03	IR-G2-E	0.00	E03	G2	176	176.7	0.996038
FN048.03	IR-G2-E	0.00	E04	G1	93	94.6	0.983087
FN048.03	IR-G2-E	0.00	E04	G2	185	176.7	1.04697
FN048.03	IR-G2-E	0.00	E05	G1	122	94.6	1.28964
FN048.03	IR-G2-E	0.00	E05	G2	178	176.7	1.00736
FN048.03	IR-G2-E	0.00	E06	G1	90	94.6	0.951374
FN048.03	IR-G2-E	0.00	E06	G2	187	176.7	1.05829
FN048.03	IR-G2-E	0.11	D07	G1	65	94.6	0.687104
FN048.03	IR-G2-E	0.11	D07	G2	108	176.7	0.611205
FN048.03	IR-G2-E	0.11	D08	G1	62	94.6	0.655391
FN048.03	IR-G2-E	0.11	D08	G2	110	176.7	0.622524
FN048.03	IR-G2-E	0.11	D09	G1	71	94.6	0.750529
FN048.03	IR-G2-E	0.11	D09	G2	131	176.7	0.74137
FN048.03	IR-G2-E	0.11	D10	G1	55	94.6	0.581395
FN048.03	IR-G2-E	0.11	D10	G2	87	176.7	0.49236
FN048.03	IR-G2-E	0.11	D11	G1	61	94.6	0.64482
FN048.03	IR-G2-E	0.11	D11	G2	84	176.7	0.475382
FN048.03	IR-G2-E	0.11	E07	G1	62	94.6	0.655391
FN048.03	IR-G2-E	0.11	E07	G2	126	176.7	0.713073
FN048.03	IR-G2-E	0.11	E08	G1	55	94.6	0.581395
FN048.03	IR-G2-E	0.11	E08	G2	130	176.7	0.73571
FN048.03	IR-G2-E	0.11	E09	G1	67	94.6	0.708245
FN048.03	IR-G2-E	0.11	E09	G2	115	176.7	0.650821
FN048.03	IR-G2-E	0.11	E10	G1	73	94.6	0.77167
FN048.03	IR-G2-E	0.11	E10	G2	105	176.7	0.594228
FN048.03	IR-G2-E	0.11	E11	G1	75	94.6	0.792812
FN048.03	IR-G2-E	0.11	E11	G2	138	176.7	0.780985
FN048.03	IR-G2-E	0.33	D02	G1	48	94.6	0.5074
FN048.03	IR-G2-E	0.33	D02	G2	65	176.7	0.367855
FN048.03	IR-G2-E	0.33	D03	G1	39	94.6	0.412262
FN048.03	IR-G2-E	0.33	D03	G2	107	176.7	0.605546
FN048.03	IR-G2-E	0.33	D04	G1	45	94.6	0.475687
FN048.03	IR-G2-E	0.33	D04	G2	78	176.7	0.441426
FN048.03	IR-G2-E	0.33	D05	G1	49	94.6	0.51797
FN048.03	IR-G2-E	0.33	D05	G2	80	176.7	0.452745
FN048.03	IR-G2-E	0.33	D06	G1	45	94.6	0.475687
FN048.03	IR-G2-E	0.33	D06	G2	81	176.7	0.458404
FN048.03	IR-G2-E	0.33	E02	G1	44	94.6	0.465116
FN048.03	IR-G2-E	0.33	E02	G2	100	176.7	0.565931
FN048.03	IR-G2-E	0.33	E03	G1	63	94.6	0.665962
FN048.03	IR-G2-E	0.33	E03	G2	83	176.7	0.469723
FN048.03	IR-G2-E	0.33	E04	G1	51	94.6	0.539112
FN048.03	IR-G2-E	0.33	E04	G2	74	176.7	0.418789
FN048.03	IR-G2-E	0.33	E05	G1	41	94.6	0.433404
FN048.03	IR-G2-E	0.33	E05	G2	59	176.7	0.333899
FN048.03	IR-G2-E	0.33	E06	G1	51	94.6	0.539112
FN048.03	IR-G2-E	0.33	E06	G2	83	176.7	0.469723
FN048.03	IR-G2-E	1.00	D07	G1	47	94.6	0.496829
FN048.03	IR-G2-E	1.00	D07	G2	71	176.7	0.401811
FN048.03	IR-G2-E	1.00	D08	G1	31	94.6	0.327696
FN048.03	IR-G2-E	1.00	D08	G2	66	176.7	0.373514
FN048.03	IR-G2-E	1.00	D09	G1	44	94.6	0.465116
FN048.03	IR-G2-E	1.00	D09	G2	59	176.7	0.333899
FN048.03	IR-G2-E	1.00	D10	G1	60	94.6	0.634249
FN048.03	IR-G2-E	1.00	D10	G2	58	176.7	0.32824
FN048.03	IR-G2-E	1.00	D11	G1	54	94.6	0.570825
FN048.03	IR-G2-E	1.00	D11	G2	59	176.7	0.333899
FN048.03	IR-G2-E	1.00	E07	G1	39	94.6	0.412262
FN048.03	IR-G2-E	1.00	E07	G2	62	176.7	0.350877
FN048.03	IR-G2-E	1.00	E08	G1	42	94.6	0.443975
FN048.03	IR-G2-E	1.00	E08	G2	66	176.7	0.373514
FN048.03	IR-G2-E	1.00	E09	G1	44	94.6	0.465116
FN048.03	IR-G2-E	1.00	E09	G2	69	176.7	0.390492
FN048.03	IR-G2-E	1.00	E10	G1	46	94.6	0.486258
FN048.03	IR-G2-E	1.00	E10	G2	74	176.7	0.418789
FN048.03	IR-G2-E	1.00	E11	G1	49	94.6	0.51797
FN048.03	IR-G2-E	1.00	E11	G2	67	176.7	0.379174
