## Supplementary material for "Senescent cell heterogeneity and responses to senolytic treatment are related to cell cycle status during cell growth arrest": Suppl. Table S6

### Sheet: Sheet 1
Dataset	Condition	ABT263	Well	Cell_Count	Normalization_Count	Cell_Count_Normalized
FN048.01	CTL	0.00	B02	253	255	0.992157
FN048.01	CTL	0.00	B03	295	255	1.15686
FN048.01	CTL	0.00	B04	294	255	1.15294
FN048.01	CTL	0.00	B05	359	255	1.40784
FN048.01	CTL	0.00	B06	316	255	1.23922
FN048.01	CTL	0.00	C02	184	255	0.721569
FN048.01	CTL	0.00	C03	198	255	0.776471
FN048.01	CTL	0.00	C04	216	255	0.847059
FN048.01	CTL	0.00	C05	205	255	0.803922
FN048.01	CTL	0.00	C06	230	255	0.901961
FN048.01	CTL	0.11	B07	313	255	1.22745
FN048.01	CTL	0.11	B08	338	255	1.32549
FN048.01	CTL	0.11	B09	352	255	1.38039
FN048.01	CTL	0.11	B10	345	255	1.35294
FN048.01	CTL	0.11	B11	242	255	0.94902
FN048.01	CTL	0.11	C07	181	255	0.709804
FN048.01	CTL	0.11	C08	206	255	0.807843
FN048.01	CTL	0.11	C09	171	255	0.670588
FN048.01	CTL	0.11	C10	156	255	0.611765
FN048.01	CTL	0.11	C11	174	255	0.682353
FN048.01	CTL	0.33	B02	249	255	0.976471
FN048.01	CTL	0.33	B03	280	255	1.09804
FN048.01	CTL	0.33	B04	306	255	1.2
FN048.01	CTL	0.33	B05	348	255	1.36471
FN048.01	CTL	0.33	B06	333	255	1.30588
FN048.01	CTL	0.33	C02	130	255	0.509804
FN048.01	CTL	0.33	C03	176	255	0.690196
FN048.01	CTL	0.33	C04	232	255	0.909804
FN048.01	CTL	0.33	C05	176	255	0.690196
FN048.01	CTL	0.33	C06	215	255	0.843137
FN048.01	CTL	1.00	B07	376	255	1.47451
FN048.01	CTL	1.00	B08	322	255	1.26275
FN048.01	CTL	1.00	B09	338	255	1.32549
FN048.01	CTL	1.00	B10	246	255	0.964706
FN048.01	CTL	1.00	B11	233	255	0.913725
FN048.01	CTL	1.00	C07	219	255	0.858824
FN048.01	CTL	1.00	C08	165	255	0.647059
FN048.01	CTL	1.00	C09	208	255	0.815686
FN048.01	CTL	1.00	C10	214	255	0.839216
FN048.01	CTL	1.00	C11	203	255	0.796078
FN048.01	IR-G1-E	0.00	F02	291	250.6	1.16121
FN048.01	IR-G1-E	0.00	F03	365	250.6	1.4565
FN048.01	IR-G1-E	0.00	F04	250	250.6	0.997606
FN048.01	IR-G1-E	0.00	F05	237	250.6	0.94573
FN048.01	IR-G1-E	0.00	F06	259	250.6	1.03352
FN048.01	IR-G1-E	0.00	G02	166	250.6	0.66241
FN048.01	IR-G1-E	0.00	G03	325	250.6	1.29689
FN048.01	IR-G1-E	0.00	G04	211	250.6	0.841979
FN048.01	IR-G1-E	0.00	G05	115	250.6	0.458899
FN048.01	IR-G1-E	0.00	G06	287	250.6	1.14525
FN048.01	IR-G1-E	0.11	F07	184	250.6	0.734238
FN048.01	IR-G1-E	0.11	F08	169	250.6	0.674381
FN048.01	IR-G1-E	0.11	F09	215	250.6	0.857941
FN048.01	IR-G1-E	0.11	F10	186	250.6	0.742219
FN048.01	IR-G1-E	0.11	F11	224	250.6	0.893855
FN048.01	IR-G1-E	0.11	G07	136	250.6	0.542698
FN048.01	IR-G1-E	0.11	G08	67	250.6	0.267358
FN048.01	IR-G1-E	0.11	G09	185	250.6	0.738228
FN048.01	IR-G1-E	0.11	G10	171	250.6	0.682362
FN048.01	IR-G1-E	0.11	G11	139	250.6	0.554669
FN048.01	IR-G1-E	0.33	F02	204	250.6	0.814046
FN048.01	IR-G1-E	0.33	F03	224	250.6	0.893855
FN048.01	IR-G1-E	0.33	F04	176	250.6	0.702314
FN048.01	IR-G1-E	0.33	F05	166	250.6	0.66241
FN048.01	IR-G1-E	0.33	F06	180	250.6	0.718276
FN048.01	IR-G1-E	0.33	G02	160	250.6	0.638468
FN048.01	IR-G1-E	0.33	G03	193	250.6	0.770152
FN048.01	IR-G1-E	0.33	G04	123	250.6	0.490822
FN048.01	IR-G1-E	0.33	G05	80	250.6	0.319234
FN048.01	IR-G1-E	0.33	G06	140	250.6	0.558659
FN048.01	IR-G1-E	1.00	F07	153	250.6	0.610535
FN048.01	IR-G1-E	1.00	F08	165	250.6	0.65842
FN048.01	IR-G1-E	1.00	F09	122	250.6	0.486832
FN048.01	IR-G1-E	1.00	F10	141	250.6	0.56265
FN048.01	IR-G1-E	1.00	F11	138	250.6	0.550678
FN048.01	IR-G1-E	1.00	G07	102	250.6	0.407023
FN048.01	IR-G1-E	1.00	G08	156	250.6	0.622506
FN048.01	IR-G1-E	1.00	G09	119	250.6	0.47486
FN048.01	IR-G1-E	1.00	G10	126	250.6	0.502793
FN048.01	IR-G1-E	1.00	G11	116	250.6	0.462889
FN048.01	IR-G2-E	0.00	D02	404	314.7	1.28376
FN048.01	IR-G2-E	0.00	D03	324	314.7	1.02955
FN048.01	IR-G2-E	0.00	D04	313	314.7	0.994598
FN048.01	IR-G2-E	0.00	D05	331	314.7	1.0518
FN048.01	IR-G2-E	0.00	D06	351	314.7	1.11535
FN048.01	IR-G2-E	0.00	E02	288	314.7	0.915157
FN048.01	IR-G2-E	0.00	E03	239	314.7	0.759453
FN048.01	IR-G2-E	0.00	E04	277	314.7	0.880203
FN048.01	IR-G2-E	0.00	E05	299	314.7	0.950111
FN048.01	IR-G2-E	0.00	E06	321	314.7	1.02002
FN048.01	IR-G2-E	0.11	D07	254	314.7	0.807118
FN048.01	IR-G2-E	0.11	D08	273	314.7	0.867493
FN048.01	IR-G2-E	0.11	D09	240	314.7	0.762631
FN048.01	IR-G2-E	0.11	D10	220	314.7	0.699078
FN048.01	IR-G2-E	0.11	D11	261	314.7	0.829361
FN048.01	IR-G2-E	0.11	E07	235	314.7	0.746743
FN048.01	IR-G2-E	0.11	E08	224	314.7	0.711789
FN048.01	IR-G2-E	0.11	E09	218	314.7	0.692723
FN048.01	IR-G2-E	0.11	E10	178	314.7	0.565618
FN048.01	IR-G2-E	0.11	E11	211	314.7	0.67048
FN048.01	IR-G2-E	0.33	D02	145	314.7	0.460756
FN048.01	IR-G2-E	0.33	D03	159	314.7	0.505243
FN048.01	IR-G2-E	0.33	D04	199	314.7	0.632348
FN048.01	IR-G2-E	0.33	D05	198	314.7	0.629171
FN048.01	IR-G2-E	0.33	D06	184	314.7	0.584684
FN048.01	IR-G2-E	0.33	E02	219	314.7	0.695901
FN048.01	IR-G2-E	0.33	E03	179	314.7	0.568796
FN048.01	IR-G2-E	0.33	E04	177	314.7	0.56244
FN048.01	IR-G2-E	0.33	E05	130	314.7	0.413092
FN048.01	IR-G2-E	0.33	E06	147	314.7	0.467112
FN048.01	IR-G2-E	1.00	D07	179	314.7	0.568796
FN048.01	IR-G2-E	1.00	D08	183	314.7	0.581506
FN048.01	IR-G2-E	1.00	D09	171	314.7	0.543375
FN048.01	IR-G2-E	1.00	D10	163	314.7	0.517954
FN048.01	IR-G2-E	1.00	D11	129	314.7	0.409914
FN048.01	IR-G2-E	1.00	E07	158	314.7	0.502065
FN048.01	IR-G2-E	1.00	E08	137	314.7	0.435335
FN048.01	IR-G2-E	1.00	E09	144	314.7	0.457579
FN048.01	IR-G2-E	1.00	E10	194	314.7	0.61646
FN048.01	IR-G2-E	1.00	E11	146	314.7	0.463934
FN048.02	CTL	0.00	B02	513	453.4	1.13145
FN048.02	CTL	0.00	B03	488	453.4	1.07631
FN048.02	CTL	0.00	B04	520	453.4	1.14689
FN048.02	CTL	0.00	B05	551	453.4	1.21526
FN048.02	CTL	0.00	B06	539	453.4	1.1888
FN048.02	CTL	0.00	C02	476	453.4	1.04985
FN048.02	CTL	0.00	C03	388	453.4	0.855757
FN048.02	CTL	0.00	C04	341	453.4	0.752095
FN048.02	CTL	0.00	C05	332	453.4	0.732245
FN048.02	CTL	0.00	C06	386	453.4	0.851345
FN048.02	CTL	0.11	B07	666	453.4	1.4689
FN048.02	CTL	0.11	B08	567	453.4	1.25055
FN048.02	CTL	0.11	B09	546	453.4	1.20423
FN048.02	CTL	0.11	B10	491	453.4	1.08293
FN048.02	CTL	0.11	B11	517	453.4	1.14027
FN048.02	CTL	0.11	C07	436	453.4	0.961623
FN048.02	CTL	0.11	C08	382	453.4	0.842523
FN048.02	CTL	0.11	C09	474	453.4	1.04543
FN048.02	CTL	0.11	C10	404	453.4	0.891045
FN048.02	CTL	0.11	C11	341	453.4	0.752095
FN048.02	CTL	0.33	B02	488	453.4	1.07631
FN048.02	CTL	0.33	B03	450	453.4	0.992501
FN048.02	CTL	0.33	B04	657	453.4	1.44905
FN048.02	CTL	0.33	B05	546	453.4	1.20423
FN048.02	CTL	0.33	B06	619	453.4	1.36524
FN048.02	CTL	0.33	C02	392	453.4	0.864579
FN048.02	CTL	0.33	C03	268	453.4	0.59109
FN048.02	CTL	0.33	C04	367	453.4	0.80944
FN048.02	CTL	0.33	C05	348	453.4	0.767534
FN048.02	CTL	0.33	C06	332	453.4	0.732245
FN048.02	CTL	1.00	B07	539	453.4	1.1888
FN048.02	CTL	1.00	B08	569	453.4	1.25496
FN048.02	CTL	1.00	B09	610	453.4	1.34539
FN048.02	CTL	1.00	B10	479	453.4	1.05646
FN048.02	CTL	1.00	B11	593	453.4	1.3079
FN048.02	CTL	1.00	C07	300	453.4	0.661667
FN048.02	CTL	1.00	C08	332	453.4	0.732245
FN048.02	CTL	1.00	C09	332	453.4	0.732245
FN048.02	CTL	1.00	C10	368	453.4	0.811645
FN048.02	CTL	1.00	C11	340	453.4	0.74989
FN048.02	IR-G1-E	0.00	F02	538	549.2	0.979607
FN048.02	IR-G1-E	0.00	F03	492	549.2	0.895849
FN048.02	IR-G1-E	0.00	F04	602	549.2	1.09614
FN048.02	IR-G1-E	0.00	F05	679	549.2	1.23634
FN048.02	IR-G1-E	0.00	F06	621	549.2	1.13074
FN048.02	IR-G1-E	0.00	G02	625	549.2	1.13802
FN048.02	IR-G1-E	0.00	G03	441	549.2	0.802986
FN048.02	IR-G1-E	0.00	G04	482	549.2	0.87764
FN048.02	IR-G1-E	0.00	G05	547	549.2	0.995994
FN048.02	IR-G1-E	0.00	G06	465	549.2	0.846686
FN048.02	IR-G1-E	0.11	F07	375	549.2	0.682811
FN048.02	IR-G1-E	0.11	F08	333	549.2	0.606336
FN048.02	IR-G1-E	0.11	F09	386	549.2	0.70284
FN048.02	IR-G1-E	0.11	F10	421	549.2	0.76657
FN048.02	IR-G1-E	0.11	F11	198	549.2	0.360524
FN048.02	IR-G1-E	0.11	G07	336	549.2	0.611799
FN048.02	IR-G1-E	0.11	G08	390	549.2	0.710124
FN048.02	IR-G1-E	0.11	G09	362	549.2	0.659141
FN048.02	IR-G1-E	0.11	G10	473	549.2	0.861253
FN048.02	IR-G1-E	0.11	G11	321	549.2	0.584487
FN048.02	IR-G1-E	0.33	F02	305	549.2	0.555353
FN048.02	IR-G1-E	0.33	F03	254	549.2	0.462491
FN048.02	IR-G1-E	0.33	F04	301	549.2	0.54807
FN048.02	IR-G1-E	0.33	F05	243	549.2	0.442462
FN048.02	IR-G1-E	0.33	F06	223	549.2	0.406045
FN048.02	IR-G1-E	0.33	G02	439	549.2	0.799345
FN048.02	IR-G1-E	0.33	G03	399	549.2	0.726511
FN048.02	IR-G1-E	0.33	G04	367	549.2	0.668245
FN048.02	IR-G1-E	0.33	G05	284	549.2	0.517116
FN048.02	IR-G1-E	0.33	G06	204	549.2	0.371449
FN048.02	IR-G1-E	1.00	F07	240	549.2	0.436999
FN048.02	IR-G1-E	1.00	F08	212	549.2	0.386016
FN048.02	IR-G1-E	1.00	F09	245	549.2	0.446103
FN048.02	IR-G1-E	1.00	F10	165	549.2	0.300437
FN048.02	IR-G1-E	1.00	F11	212	549.2	0.386016
FN048.02	IR-G1-E	1.00	G07	248	549.2	0.451566
FN048.02	IR-G1-E	1.00	G08	275	549.2	0.500728
FN048.02	IR-G1-E	1.00	G09	307	549.2	0.558995
FN048.02	IR-G1-E	1.00	G10	314	549.2	0.571741
FN048.02	IR-G1-E	1.00	G11	238	549.2	0.433358
FN048.02	IR-G2-E	0.00	D02	366	368.4	0.993485
FN048.02	IR-G2-E	0.00	D03	279	368.4	0.757329
FN048.02	IR-G2-E	0.00	D04	399	368.4	1.08306
FN048.02	IR-G2-E	0.00	D05	355	368.4	0.963626
FN048.02	IR-G2-E	0.00	D06	366	368.4	0.993485
FN048.02	IR-G2-E	0.00	E02	358	368.4	0.97177
FN048.02	IR-G2-E	0.00	E03	371	368.4	1.00706
FN048.02	IR-G2-E	0.00	E04	354	368.4	0.960912
FN048.02	IR-G2-E	0.00	E05	421	368.4	1.14278
FN048.02	IR-G2-E	0.00	E06	415	368.4	1.12649
FN048.02	IR-G2-E	0.11	D07	277	368.4	0.7519
FN048.02	IR-G2-E	0.11	D08	213	368.4	0.578176
FN048.02	IR-G2-E	0.11	D09	240	368.4	0.651466
FN048.02	IR-G2-E	0.11	D10	195	368.4	0.529316
FN048.02	IR-G2-E	0.11	D11	169	368.4	0.45874
FN048.02	IR-G2-E	0.11	E07	255	368.4	0.692182
FN048.02	IR-G2-E	0.11	E08	237	368.4	0.643322
FN048.02	IR-G2-E	0.11	E09	227	368.4	0.616178
FN048.02	IR-G2-E	0.11	E10	234	368.4	0.635179
FN048.02	IR-G2-E	0.11	E11	203	368.4	0.551031
FN048.02	IR-G2-E	0.33	D02	188	368.4	0.510315
FN048.02	IR-G2-E	0.33	D03	192	368.4	0.521173
FN048.02	IR-G2-E	0.33	D04	184	368.4	0.499457
FN048.02	IR-G2-E	0.33	D05	175	368.4	0.475027
FN048.02	IR-G2-E	0.33	D06	182	368.4	0.494028
FN048.02	IR-G2-E	0.33	E02	154	368.4	0.418024
FN048.02	IR-G2-E	0.33	E03	184	368.4	0.499457
FN048.02	IR-G2-E	0.33	E04	185	368.4	0.502172
FN048.02	IR-G2-E	0.33	E05	205	368.4	0.55646
FN048.02	IR-G2-E	0.33	E06	236	368.4	0.640608
FN048.02	IR-G2-E	1.00	D07	160	368.4	0.434311
FN048.02	IR-G2-E	1.00	D08	186	368.4	0.504886
FN048.02	IR-G2-E	1.00	D09	132	368.4	0.358306
FN048.02	IR-G2-E	1.00	D10	129	368.4	0.350163
FN048.02	IR-G2-E	1.00	D11	139	368.4	0.377307
FN048.02	IR-G2-E	1.00	E07	152	368.4	0.412595
FN048.02	IR-G2-E	1.00	E08	142	368.4	0.385451
FN048.02	IR-G2-E	1.00	E09	202	368.4	0.548317
FN048.02	IR-G2-E	1.00	E10	160	368.4	0.434311
FN048.02	IR-G2-E	1.00	E11	152	368.4	0.412595
FN048.03	CTL	0.00	B02	331	256.4	1.29095
FN048.03	CTL	0.00	B03	288	256.4	1.12324
FN048.03	CTL	0.00	B04	318	256.4	1.24025
FN048.03	CTL	0.00	B05	323	256.4	1.25975
FN048.03	CTL	0.00	B06	283	256.4	1.10374
FN048.03	CTL	0.00	C02	254	256.4	0.99064
FN048.03	CTL	0.00	C03	186	256.4	0.725429
FN048.03	CTL	0.00	C04	184	256.4	0.717629
FN048.03	CTL	0.00	C05	197	256.4	0.768331
FN048.03	CTL	0.00	C06	200	256.4	0.780031
FN048.03	CTL	0.11	B07	322	256.4	1.25585
FN048.03	CTL	0.11	B08	329	256.4	1.28315
FN048.03	CTL	0.11	B09	241	256.4	0.939938
FN048.03	CTL	0.11	B10	282	256.4	1.09984
FN048.03	CTL	0.11	B11	346	256.4	1.34945
FN048.03	CTL	0.11	C07	206	256.4	0.803432
FN048.03	CTL	0.11	C08	221	256.4	0.861934
FN048.03	CTL	0.11	C09	237	256.4	0.924337
FN048.03	CTL	0.11	C10	203	256.4	0.791732
FN048.03	CTL	0.11	C11	195	256.4	0.76053
FN048.03	CTL	0.33	B02	245	256.4	0.955538
FN048.03	CTL	0.33	B03	231	256.4	0.900936
FN048.03	CTL	0.33	B04	237	256.4	0.924337
FN048.03	CTL	0.33	B05	253	256.4	0.986739
FN048.03	CTL	0.33	B06	266	256.4	1.03744
FN048.03	CTL	0.33	C02	241	256.4	0.939938
FN048.03	CTL	0.33	C03	204	256.4	0.795632
FN048.03	CTL	0.33	C04	193	256.4	0.75273
FN048.03	CTL	0.33	C05	199	256.4	0.776131
FN048.03	CTL	0.33	C06	214	256.4	0.834633
FN048.03	CTL	1.00	B07	236	256.4	0.920437
FN048.03	CTL	1.00	B08	272	256.4	1.06084
FN048.03	CTL	1.00	B09	212	256.4	0.826833
FN048.03	CTL	1.00	B10	235	256.4	0.916537
FN048.03	CTL	1.00	B11	243	256.4	0.947738
FN048.03	CTL	1.00	C07	236	256.4	0.920437
FN048.03	CTL	1.00	C08	278	256.4	1.08424
FN048.03	CTL	1.00	C09	189	256.4	0.737129
FN048.03	CTL	1.00	C10	275	256.4	1.07254
FN048.03	CTL	1.00	C11	230	256.4	0.897036
FN048.03	IR-G1-E	0.00	F02	346	346.7	0.997981
FN048.03	IR-G1-E	0.00	F03	340	346.7	0.980675
FN048.03	IR-G1-E	0.00	F04	378	346.7	1.09028
FN048.03	IR-G1-E	0.00	F05	336	346.7	0.969138
FN048.03	IR-G1-E	0.00	F06	298	346.7	0.859533
FN048.03	IR-G1-E	0.00	G02	373	346.7	1.07586
FN048.03	IR-G1-E	0.00	G03	370	346.7	1.06721
FN048.03	IR-G1-E	0.00	G04	401	346.7	1.15662
FN048.03	IR-G1-E	0.00	G05	278	346.7	0.801846
FN048.03	IR-G1-E	0.00	G06	347	346.7	1.00087
FN048.03	IR-G1-E	0.11	F07	248	346.7	0.715316
FN048.03	IR-G1-E	0.11	F08	204	346.7	0.588405
FN048.03	IR-G1-E	0.11	F09	282	346.7	0.813383
FN048.03	IR-G1-E	0.11	F10	211	346.7	0.608595
FN048.03	IR-G1-E	0.11	F11	213	346.7	0.614364
FN048.03	IR-G1-E	0.11	G07	204	346.7	0.588405
FN048.03	IR-G1-E	0.11	G08	229	346.7	0.660513
FN048.03	IR-G1-E	0.11	G09	204	346.7	0.588405
FN048.03	IR-G1-E	0.11	G10	231	346.7	0.666282
FN048.03	IR-G1-E	0.11	G11	178	346.7	0.513412
FN048.03	IR-G1-E	0.33	F02	219	346.7	0.63167
FN048.03	IR-G1-E	0.33	F03	210	346.7	0.605711
FN048.03	IR-G1-E	0.33	F04	207	346.7	0.597058
FN048.03	IR-G1-E	0.33	F05	218	346.7	0.628786
FN048.03	IR-G1-E	0.33	F06	214	346.7	0.617248
FN048.03	IR-G1-E	0.33	G02	189	346.7	0.54514
FN048.03	IR-G1-E	0.33	G03	189	346.7	0.54514
FN048.03	IR-G1-E	0.33	G04	186	346.7	0.536487
FN048.03	IR-G1-E	0.33	G05	204	346.7	0.588405
FN048.03	IR-G1-E	0.33	G06	197	346.7	0.568215
FN048.03	IR-G1-E	1.00	F07	153	346.7	0.441304
FN048.03	IR-G1-E	1.00	F08	197	346.7	0.568215
FN048.03	IR-G1-E	1.00	F09	171	346.7	0.493222
FN048.03	IR-G1-E	1.00	F10	164	346.7	0.473031
FN048.03	IR-G1-E	1.00	F11	161	346.7	0.464378
FN048.03	IR-G1-E	1.00	G07	156	346.7	0.449957
FN048.03	IR-G1-E	1.00	G08	173	346.7	0.49899
FN048.03	IR-G1-E	1.00	G09	225	346.7	0.648976
FN048.03	IR-G1-E	1.00	G10	179	346.7	0.516297
FN048.03	IR-G1-E	1.00	G11	165	346.7	0.475916
FN048.03	IR-G2-E	0.00	D02	261	271.3	0.962035
FN048.03	IR-G2-E	0.00	D03	239	271.3	0.880944
FN048.03	IR-G2-E	0.00	D04	280	271.3	1.03207
FN048.03	IR-G2-E	0.00	D05	253	271.3	0.932547
FN048.03	IR-G2-E	0.00	D06	286	271.3	1.05418
FN048.03	IR-G2-E	0.00	E02	272	271.3	1.00258
FN048.03	IR-G2-E	0.00	E03	267	271.3	0.98415
FN048.03	IR-G2-E	0.00	E04	278	271.3	1.0247
FN048.03	IR-G2-E	0.00	E05	300	271.3	1.10579
FN048.03	IR-G2-E	0.00	E06	277	271.3	1.02101
FN048.03	IR-G2-E	0.11	D07	173	271.3	0.63767
FN048.03	IR-G2-E	0.11	D08	172	271.3	0.633985
FN048.03	IR-G2-E	0.11	D09	202	271.3	0.744563
FN048.03	IR-G2-E	0.11	D10	142	271.3	0.523406
FN048.03	IR-G2-E	0.11	D11	145	271.3	0.534464
FN048.03	IR-G2-E	0.11	E07	188	271.3	0.69296
FN048.03	IR-G2-E	0.11	E08	185	271.3	0.681902
FN048.03	IR-G2-E	0.11	E09	182	271.3	0.670844
FN048.03	IR-G2-E	0.11	E10	178	271.3	0.6561
FN048.03	IR-G2-E	0.11	E11	213	271.3	0.785109
FN048.03	IR-G2-E	0.33	D02	113	271.3	0.416513
FN048.03	IR-G2-E	0.33	D03	146	271.3	0.53815
FN048.03	IR-G2-E	0.33	D04	123	271.3	0.453373
FN048.03	IR-G2-E	0.33	D05	129	271.3	0.475488
FN048.03	IR-G2-E	0.33	D06	126	271.3	0.464431
FN048.03	IR-G2-E	0.33	E02	144	271.3	0.530778
FN048.03	IR-G2-E	0.33	E03	146	271.3	0.53815
FN048.03	IR-G2-E	0.33	E04	125	271.3	0.460745
FN048.03	IR-G2-E	0.33	E05	100	271.3	0.368596
FN048.03	IR-G2-E	0.33	E06	134	271.3	0.493918
FN048.03	IR-G2-E	1.00	D07	118	271.3	0.434943
FN048.03	IR-G2-E	1.00	D08	97	271.3	0.357538
FN048.03	IR-G2-E	1.00	D09	103	271.3	0.379654
FN048.03	IR-G2-E	1.00	D10	118	271.3	0.434943
FN048.03	IR-G2-E	1.00	D11	113	271.3	0.416513
FN048.03	IR-G2-E	1.00	E07	101	271.3	0.372282
FN048.03	IR-G2-E	1.00	E08	108	271.3	0.398083
FN048.03	IR-G2-E	1.00	E09	113	271.3	0.416513
FN048.03	IR-G2-E	1.00	E10	120	271.3	0.442315
FN048.03	IR-G2-E	1.00	E11	116	271.3	0.427571
