## Supplementary material for "Senescent cell heterogeneity and responses to senolytic treatment are related to cell cycle status during cell growth arrest": Suppl. Table S8

### Sheet: Sheet 1
Dataset	Sample	Condition	cell_counts	DNA_content	Percentage
FN048.01	1	CTL	3050	G1	0.708525
FN048.01	1	CTL	3050	G2	0.291475
FN048.01	1	IR-G1-E	1433	G1	0.662247
FN048.01	1	IR-G1-E	1433	G2	0.337753
FN048.01	1	IR-G2-E	1832	G1	0.329148
FN048.01	1	IR-G2-E	1832	G2	0.670852
FN048.01	2	CTL	2951	G1	0.722467
FN048.01	2	CTL	2951	G2	0.277533
FN048.01	2	IR-G1-E	1413	G1	0.698514
FN048.01	2	IR-G1-E	1413	G2	0.301486
FN048.01	2	IR-G2-E	1738	G1	0.334868
FN048.01	2	IR-G2-E	1738	G2	0.665132
FN048.01	3	CTL	2155	G1	0.710905
FN048.01	3	CTL	2155	G2	0.289095
FN048.01	3	IR-G1-E	1025	G1	0.660488
FN048.01	3	IR-G1-E	1025	G2	0.339512
FN048.01	3	IR-G2-E	1299	G1	0.371824
FN048.01	3	IR-G2-E	1299	G2	0.628176
FN048.01	4	CTL	2235	G1	0.703803
FN048.01	4	CTL	2235	G2	0.296197
FN048.01	4	IR-G1-E	1095	G1	0.631963
FN048.01	4	IR-G1-E	1095	G2	0.368037
FN048.01	4	IR-G2-E	1563	G1	0.332694
FN048.01	4	IR-G2-E	1563	G2	0.667306
FN048.02	1	CTL	5003	G1	0.68279
FN048.02	1	CTL	5003	G2	0.31721
FN048.02	1	IR-G1-E	1866	G1	0.693462
FN048.02	1	IR-G1-E	1866	G2	0.306538
FN048.02	1	IR-G2-E	1242	G1	0.355072
FN048.02	1	IR-G2-E	1242	G2	0.644928
FN048.02	2	CTL	4982	G1	0.681855
FN048.02	2	CTL	4982	G2	0.318145
FN048.02	2	IR-G1-E	1992	G1	0.723394
FN048.02	2	IR-G1-E	1992	G2	0.276606
FN048.02	2	IR-G2-E	1190	G1	0.356303
FN048.02	2	IR-G2-E	1190	G2	0.643697
FN048.02	3	CTL	4275	G1	0.638129
FN048.02	3	CTL	4275	G2	0.361871
FN048.02	3	IR-G1-E	2823	G1	0.67198
FN048.02	3	IR-G1-E	2823	G2	0.32802
FN048.02	3	IR-G2-E	1543	G1	0.360985
FN048.02	3	IR-G2-E	1543	G2	0.639015
FN048.02	4	CTL	3917	G1	0.677559
FN048.02	4	CTL	3917	G2	0.322441
FN048.02	4	IR-G1-E	2147	G1	0.70191
FN048.02	4	IR-G1-E	2147	G2	0.29809
FN048.02	4	IR-G2-E	1322	G1	0.357791
FN048.02	4	IR-G2-E	1322	G2	0.642209
FN048.02	5	IR-G1-E	2093	G1	0.694697
FN048.02	5	IR-G1-E	2093	G2	0.305303
FN048.02	5	IR-G2-E	1397	G1	0.355047
FN048.02	5	IR-G2-E	1397	G2	0.644953
FN048.02	6	IR-G1-E	2458	G1	0.687551
FN048.02	6	IR-G1-E	2458	G2	0.312449
FN048.02	6	IR-G2-E	1799	G1	0.357977
FN048.02	6	IR-G2-E	1799	G2	0.642023
FN048.03	1	CTL	4204	G1	0.704567
FN048.03	1	CTL	4204	G2	0.295433
FN048.03	1	IR-G1-E	968	G1	0.674587
FN048.03	1	IR-G1-E	968	G2	0.325413
FN048.03	1	IR-G2-E	846	G1	0.369976
FN048.03	1	IR-G2-E	846	G2	0.630024
FN048.03	2	CTL	4186	G1	0.695652
FN048.03	2	CTL	4186	G2	0.304348
FN048.03	2	IR-G1-E	883	G1	0.680634
FN048.03	2	IR-G1-E	883	G2	0.319366
FN048.03	2	IR-G2-E	897	G1	0.351171
FN048.03	2	IR-G2-E	897	G2	0.648829
FN048.03	3	CTL	3552	G1	0.688345
FN048.03	3	CTL	3552	G2	0.311655
FN048.03	3	IR-G1-E	1114	G1	0.640934
FN048.03	3	IR-G1-E	1114	G2	0.359066
FN048.03	3	IR-G2-E	982	G1	0.343177
FN048.03	3	IR-G2-E	982	G2	0.656823
FN048.03	4	CTL	3694	G1	0.697076
FN048.03	4	CTL	3694	G2	0.302924
FN048.03	4	IR-G1-E	1283	G1	0.678098
FN048.03	4	IR-G1-E	1283	G2	0.321902
FN048.03	4	IR-G2-E	843	G1	0.30605
FN048.03	4	IR-G2-E	843	G2	0.69395
FN048.03	5	IR-G1-E	1255	G1	0.683665
FN048.03	5	IR-G1-E	1255	G2	0.316335
FN048.03	5	IR-G2-E	964	G1	0.356846
FN048.03	5	IR-G2-E	964	G2	0.643154
FN048.03	6	IR-G1-E	1385	G1	0.645487
FN048.03	6	IR-G1-E	1385	G2	0.354513
FN048.03	6	IR-G2-E	1153	G1	0.339983
FN048.03	6	IR-G2-E	1153	G2	0.660017
