## Supplementary material for "Senescent cell heterogeneity and responses to senolytic treatment are related to cell cycle status during cell growth arrest": Suppl. Table S9

### Sheet: Sheet 1
Dataset	Condition	Sample	Luminescence	Concentration	Cell_Count	Concentration_FC
FN048.01	CTL	1	2.14275	0.126396	3175	0.851267
FN048.01	CTL	2	2.25725	0.138413	3063	0.9322
FN048.01	CTL	3	1.97875	0.162495	2270	1.09439
FN048.01	CTL	4	2.09425	0.166616	2351	1.12214
FN048.01	IR-G2-E	1	2.36175	0.213151	2086	1.43555
FN048.01	IR-G2-E	2	2.39275	0.223705	2015	1.50663
FN048.01	IR-G2-E	3	2.34775	0.292819	1509	1.97211
FN048.01	IR-G2-E	4	2.21675	0.233285	1783	1.57115
FN048.01	IR-G1-E	1	1.39775	0.165532	1534	1.11484
FN048.01	IR-G1-E	2	1.41375	0.170147	1511	1.14592
FN048.01	IR-G1-E	3	1.68075	0.279452	1109	1.88208
FN048.01	IR-G1-E	4	1.40025	0.214701	1185	1.44599
FN048.02	CTL	1	1.5395	0.0619255	5419	0.923698
FN048.02	CTL	2	1.469	0.0594986	5366	0.887497
FN048.02	CTL	3	1.622	0.0761552	4657	1.13595
FN048.02	CTL	4	1.385	0.0705843	4248	1.05285
FN048.02	IR-G2-E	1	2.501	0.376736	1481	5.6195
FN048.02	IR-G2-E	2	2.42	0.365568	1475	5.45291
FN048.02	IR-G2-E	3	2.498	0.290842	1916	4.33827
FN048.02	IR-G2-E	4	2.7395	0.379867	1614	5.6662
FN048.02	IR-G2-E	5	2.458	0.328538	1668	4.90056
FN048.02	IR-G2-E	6	2.663	0.277711	2144	4.14242
FN048.02	IR-G1-E	1	2.6325	0.279638	2104	4.17116
FN048.02	IR-G1-E	2	2.701	0.272901	2214	4.07066
FN048.02	IR-G1-E	3	2.6365	0.188934	3119	2.81819
FN048.02	IR-G1-E	4	2.675	0.253255	2362	3.77762
FN048.02	IR-G1-E	5	2.5265	0.244512	2306	3.6472
FN048.02	IR-G1-E	6	2.5085	0.202416	2765	3.0193
FN048.03	CTL	1	0.9765	0.0490973	4443	0.982845
FN048.03	CTL	2	0.9615	0.048643	4410	0.97375
FN048.03	CTL	3	0.8905	0.0524902	3760	1.05076
FN048.03	CTL	4	0.88	0.0495868	3929	0.992642
FN048.03	IR-G2-E	1	1.4135	0.329982	981	6.60568
FN048.03	IR-G2-E	2	1.542	0.345766	1026	6.92165
FN048.03	IR-G2-E	3	1.2845	0.250899	1166	5.02256
FN048.03	IR-G2-E	4	1.294	0.301475	978	6.03502
FN048.03	IR-G2-E	5	1.4005	0.2847	1126	5.6992
FN048.03	IR-G2-E	6	1.433	0.248054	1324	4.96561
FN048.03	IR-G1-E	1	1.1075	0.239031	1045	4.78499
FN048.03	IR-G1-E	2	1.149	0.274644	946	5.4979
FN048.03	IR-G1-E	3	1.035	0.192597	1206	3.85547
FN048.03	IR-G1-E	4	1.216	0.202346	1364	4.05061
FN048.03	IR-G1-E	5	1.003	0.169593	1324	3.39497
FN048.03	IR-G1-E	6	1.103	0.168154	1479	3.36616
